# AMPK targets PDZD8 to trigger carbon source shift to glutamine

**DOI:** 10.1101/2023.07.20.548338

**Authors:** Mengqi Li, Yu Wang, Xiaoyan Wei, Wei-Feng Cai, Mingxia Zhu, Luming Yao, Yongliang Wang, Yan-Hui Liu, Jianfeng Wu, Jinye Xiong, Xiao Tian, Qi Qu, Renxiang Xie, Xiaomin Li, Siwei Chen, Xi Huang, Cixiong Zhang, Changchuan Xie, Yaying Wu, Zheni Xu, Baoding Zhang, Bin Jiang, Yong Yu, Zhi-Chao Wang, Qinxi Li, Gang Li, Shu-Yong Lin, Li Yu, Hai-Long Piao, Xianming Deng, Chen-Song Zhang, Sheng-Cai Lin

## Abstract

The shift of carbon utilisation from glucose to other nutrients is a fundamental metabolic adaptation to cope with the decreased glucose oxidation during fasting or starvation^1^. AMP-activated protein kinase (AMPK) plays crucial roles in manifesting physiological benefits accompanying glucose starvation or calorie restriction^2^. However, the underlying mechanisms are unclear. Here, we show that low glucose-induced activation of AMPK plays a decisive role in the shift of carbon utilisation from glucose to glutamine. We demonstrate that endoplasmic reticulum (ER)-localised PDZD8, which we identify to be a new substrate of AMPK, is required for the glucose starvation-promoted glutaminolysis. AMPK phosphorylates PDZD8 at threonine 527 (T527), and promotes it to interact with and activate the mitochondrial glutaminase 1 (GLS1), a rate-limiting enzyme of glutaminolysis^3–5^, and as a result the ER-mitochondria contact is strengthened. In vivo, PDZD8 enhances glutaminolysis, and triggers mitohormesis that is required for extension of lifespan and healthspan in *Caenorhabditis elegans* subjected to glucose starvation or caloric restriction. Muscle-specific re-introduction of wildtype PDZD8, but not the AMPK-unphosphorylable PDZD8-T527A mutant, to *PDZD8*^−/−^ mice is able to rescue the increase of glutaminolysis, and the rejuvenating effects of caloric restriction in aged mice, including grip strength and running capacity. Together, these findings reveal an AMPK-PDZD8-GLS1 axis that promotes glutaminolysis and executes the anti-ageing effects of calorie restriction by promoting inter-organelle crosstalk between ER and mitochondria.
