## Supplementary material for "AMPK targets PDZD8 to trigger carbon source shift to glutamine": Km and kcat values for GLS1 enzymatic reactions

### Sheet: Legends
Supplementary Table 2 | Km and kcat values for GLS1 enzymatic reactions.

### Sheet: Km and Kcat of GLS1
	without Pi							with 20 mM Pi
KGA	mock	+ PDZD8-CT	+ PDZD8	+ p-T527-PDZD8	+ AMPK-KD	+ PDZD8T527A	+ AMPK-KD + PDZD8T527A	mock	+ PDZD8-CT	+ PDZD8	+ p-T527-PDZD8	+ AMPK-KD	+ PDZD8T527A	AMPK-KD + PDZD8T527A
kcat	5.996±0.2621	6.255±0.218	5.672±0.2492	5.317±0.1015	6.096±0.2245	5.985±0.1118	6.164±0.3155	7.636±0.2752	8.779±0.431	6.739±0.2387	8.808±0.1461	6.684±0.1997	5.986±0.08531	5.724±0.1658
Km	14.63±1.581	8.042±0.8731	13.21±1.489	6.081±0.4075	15.66±1.392	7.124±0.436	7.943±1.273	7.3±0.629	5.745±0.74	6.016±0.5492	3.46±0.1835	4.903±0.4089	3.811±0.1672	3.582±0.3273
Best-fit values	5.996	6.255	5.672	5.317	6.096	5.985	6.164	7.636	8.779	6.739	8.808	6.684	5.986	5.724
	14.63	8.042	13.21	6.081	15.66	7.124	7.943	7.3	5.745	6.016	3.46	4.903	3.811	3.582
Std. Error	0.2621	0.218	0.2492	0.1015	0.2245	0.1118	0.3155	0.2752	0.431	0.2387	0.1461	0.1997	0.08531	0.1658
	1.581	0.8731	1.489	0.4075	1.392	0.436	1.273	0.629	0.74	0.5492	0.1835	0.4089	0.1672	0.3273
	without Pi							with 20 mM Pi
KGA-33A	mock	+ PDZD8-CT	+ PDZD8	+ p-T527-PDZD8				mock	+ PDZD8-CT	+ PDZD8	+ p-T527-PDZD8
kcat	7.438±0.2193	7.629±0.1171	8.736±0.1416	8.748±0.3817				9.038±0.5063	9.3±0.5272	11.3±0.4774	11.65±0.4464
Km	9.453±0.8131	9.668±0.4292	11.9±0.5147	11.56±1.361				4.267±0.7042	4.809±0.7667	6.88±0.7108	7.303±0.6692
Best-fit values	7.438	7.629	8.736	8.748				9.038	9.3	11.3	11.65
	9.453	9.668	11.9	11.56				4.267	4.809	6.88	7.303
Std. Error	0.2193	0.1171	0.1416	0.3817				0.5063	0.5272	0.4774	0.4464
	0.8131	0.4292	0.5147	1.361				0.7042	0.7667	0.7108	0.6692
	without Pi							with 20 mM Pi
GAC	mock	+ PDZD8-CT	+ PDZD8	+ p-T527-PDZD8	+ AMPK-KD	+ PDZD8T527A	+ AMPK-KD + PDZD8T527A	mock	+ PDZD8-CT	+ PDZD8	+ p-T527-PDZD8	+ AMPK-KD	+ PDZD8T527A	AMPK-KD + PDZD8T527A
kcat	6.498±0.2737	7.794±0.296	6.791±0.227	6.79±0.2448	6.895±0.2661	5.392±0.1998	5.402±0.1894	7.204±0.2319	9.13±0.2772	8.069±0.3767	9.007±0.1912	6.426±0.4118	6.151±0.198	6.019±0.2012
Km	17.32±1.699	12.15±1.222	14.86±1.221	8.762±0.9499	17.89±1.59	9.033±0.9943	8.649±0.9167	6.232±0.5099	4.329±0.3794	8.682±0.9065	3.915±0.2531	4.8±0.8656	4.029±0.3907	3.459±0.3696
Best-fit values	6.498	7.794	6.791	6.79	6.895	5.392	5.402	7.204	9.13	8.069	9.007	6.426	6.151	6.019
	17.32	12.15	14.86	8.762	17.89	9.033	8.649	6.232	4.329	8.682	3.915	4.8	4.029	3.459
Std. Error	0.2737	0.296	0.227	0.2448	0.2661	0.1998	0.1894	0.2319	0.2772	0.3767	0.1912	0.4118	0.198	0.2012
	1.699	1.222	1.221	0.9499	1.59	0.9943	0.9167	0.5099	0.3794	0.9065	0.2531	0.8656	0.3907	0.3696
	without Pi							with 20 mM Pi
GAC-33A	mock	+ PDZD8-CT	+ PDZD8	+ p-T527-PDZD8				mock	+ PDZD8-CT	+ PDZD8	+ p-T527-PDZD8
kcat	8.207±0.3045	8.201±0.1849	8.158±0.2887	8.121±0.2823				11.79±0.3885	11.7±0.3212	12.38±0.4063	12.09±0.4918
Km	11.96±1.182	11.94±0.7173	12.48±1.157	12.16±1.119				7.631±0.591	6.997±0.4667	8.976±0.6502	8.919±0.8032
Best-fit values	8.207	8.201	8.158	8.121				11.79	11.7	12.38	12.09
	11.96	11.94	12.48	12.16				7.631	6.997	8.976	8.919
Std. Error	0.3045	0.1849	0.2887	0.2823				0.3885	0.3212	0.4063	0.4918
	1.182	0.7173	1.157	1.119				0.591	0.4667	0.6502	0.8032
