## Supplementary material for "AMPK targets PDZD8 to trigger carbon source shift to glutamine": Source data and statistical analysis data: ED fig.1.xlsx

### Sheet: 1b
wt nor	wt gs	aDKO nor	aDKO gs								wt nor	wt gs						aDKO nor	aDKO gs
0.017	0.016	0.028	0.023		Table Analyzed	contact distance for alpha				Number of values	37	37		Table Analyzed	contact distance for alpha		Number of values	29	27
0.017	0.017	0.026	0.026
0.022	0.009	0.017	0.018		Column B	wt gs				Minimum	0.007	0.005		Column D	aDKO gs		Minimum	0.008	0.004
0.013	0.009	0.025	0.025		vs.	vs.				25% Percentile	0.013	0.009		vs.	vs.		25% Percentile	0.014	0.013
0.013	0.007	0.024	0.03		Column A	wt nor				Median	0.017	0.012		Column C	aDKO nor		Median	0.021	0.019
0.007	0.011	0.029	0.012							75% Percentile	0.019	0.0175					75% Percentile	0.025	0.025
0.025	0.008	0.023	0.014		Unpaired t test					Maximum	0.029	0.029		Mann Whitney test			Maximum	0.029	0.03
0.014	0.009	0.014	0.025		P value	0.055								P value	0.735
0.011	0.014	0.019	0.021		P value summary	ns				Mean	0.01641	0.014		Exact or approximate P value?	Exact		Mean	0.01969	0.01896
0.024	0.009	0.014	0.013		Significantly different (P < 0.05)?	No				Std. Deviation	0.004935	0.005647		P value summary	ns		Std. Deviation	0.006285	0.007283
0.018	0.02	0.025	0.03		One- or two-tailed P value?	Two-tailed				Std. Error of Mean	0.0008114	0.0009284		Significantly different (P < 0.05)?	No		Std. Error of Mean	0.001167	0.001402
0.012	0.005	0.015	0.004		t, df	t=1.951, df=72								One- or two-tailed P value?	Two-tailed
0.014	0.01	0.009	0.029							Lower 95% CI	0.01476	0.01212		Sum of ranks in column C,D	847.5 , 748.5		Lower 95% CI	0.0173	0.01608
0.013	0.008	0.024	0.013		How big is the difference?					Upper 95% CI	0.01805	0.01588		Mann-Whitney U	370.5		Upper 95% CI	0.02208	0.02184
0.017	0.009	0.025	0.019		Mean of column A	0.01641
0.009	0.022	0.015	0.027		Mean of column B	0.014								Difference between medians			Mean ranks	29.22	27.72
0.021	0.012	0.024	0.014		Difference between means (B - A) ± SEM	-0.002405 ± 0.001233								Median of column C	0.02100, n=29
0.015	0.012	0.027	0.014		95% confidence interval	-0.004863 to 5.247e-005								Median of column D	0.01900, n=27
0.007	0.018	0.008	0.015		R squared (eta squared)	0.05021								Difference: Actual	-0.002
0.019	0.012	0.01	0.014											Difference: Hodges-Lehmann	-0.001
0.015	0.015	0.021	0.012		F test to compare variances
0.013	0.012	0.015	0.009		F, DFn, Dfd	1.309, 36, 36
0.015	0.008	0.024	0.025		P value	0.423
0.019	0.02	0.013	0.023		P value summary	ns
0.013	0.016	0.026	0.009		Significantly different (P < 0.05)?	No
0.012	0.024	0.02	0.027
0.012	0.029	0.013	0.021		Normality of Residuals
0.017	0.014	0.013			Test name	Statistics	P value	Passed normality test (alpha=0.05)?	P value summary
0.019	0.012	0.025			Anderson-Darling (A2*)	0.7812	0.0407	No	*
0.017	0.022				D'Agostino-Pearson omnibus (K2)	4.515	0.1046	Yes	ns
0.016	0.011				Shapiro-Wilk (W)	0.9674	0.0529	Yes	ns
0.02	0.016				Kolmogorov-Smirnov (distance)	0.1074	0.0342	No	*
0.017	0.015
0.029	0.024				Data analyzed
0.019	0.011				Sample size, column A	37
0.025	0.011				Sample size, column B	37
0.021	0.021

### Sheet: 1c
contact number	wt nor						wt gs						ampk ko nor						ampk ko gs
0	0.622	0.738	0.753	0.646	0.67	0.74	0.667	0.621	0.548	0.646	0.415	0.481	0.583	0.62	0.532	0.733	0.631	0.683	0.6	0.649	0.591	0.632	0.667	0.713
1	0.061	0.095	0.117	0.134	0.138	0.083	0.175	0.129	0.164	0.208	0.17	0.182	0.117	0.13	0.19	0.139	0.138	0.106	0.104	0.052	0.108	0.158	0.09	0.126
2	0.159	0.119	0.078	0.073	0.106	0.156	0.07	0.129	0.164	0.135	0.17	0.182	0.15	0.076	0.089	0.079	0.154	0.114	0.122	0.112	0.151	0.116	0.115	0.08
3	0.098	0.048	0.039	0.073	0.074	0.021	0.053	0.105	0.068	0.01	0.208	0.078	0.083	0.043	0.089	0.04	0.077	0.089	0.096	0.142	0.075	0.053	0.077	0.023
4	0.049	0	0.013	0.024	0.011	0	0.035	0.016	0.041	0	0.038	0.052	0.033	0.087	0.089	0.01	0	0.008	0.043	0.03	0.054	0.042	0.051	0.023
5	0	0	0	0.037	0	0	0	0	0.014	0	0	0.026	0	0.022	0.013	0	0	0	0.035	0.007	0.022	0	0	0.034
6	0	0	0	0.012	0	0	0	0	0	0	0	0	0	0.022	0	0	0	0	0	0.007	0	0	0	0
7	0	0	0	0	0	0	0	0	0	0	0	0	0.017	0	0	0	0	0	0	0	0	0	0	0
8	0.012	0	0	0	0	0	0	0	0	0	0	0	0.017	0	0	0	0	0	0	0	0	0	0	0
Table Analyzed	contact number perc. for alpha						Compare each cell mean with the other cell mean in that row
Two-way ANOVA	Ordinary						Number of families	1
Alpha	0.05						Number of comparisons per family	9
							Alpha	0.05
Source of Variation	% of total variation	P value	P value summary	Significant?
Interaction	1.721	<0.0001	****	Yes			Šídák's multiple comparisons test	Mean Diff.	95.00% CI of diff.	Below threshold?	Summary	Adjusted P Value
Row Factor	95.34	<0.0001	****	Yes
Column Factor	2.258e-07	0.9979	ns	No			wt nor - wt gs
							0	0.1318	0.07199 to 0.1917	Yes	****	<0.0001
ANOVA table	SS	DF	MS	F (DFn, DFd)	P value		1	-0.06667	-0.1265 to -0.006828	Yes	*	0.0194
Interaction	0.07059	8	0.008823	F (8, 90) = 6.595	P<0.0001		2	-0.0265	-0.08634 to 0.03334	No	ns	0.8839
Row Factor	3.911	8	0.4888	F (8, 90) = 365.3	P<0.0001		3	-0.02817	-0.08801 to 0.03167	No	ns	0.8425
Column Factor	9.259e-09	1	9.259e-09	F (1, 90) = 6.920e-006	P=0.9979		4	-0.01417	-0.07401 to 0.04567	No	ns	0.9982
Residual	0.1204	90	0.001338				5	-0.0005	-0.06034 to 0.05934	No	ns	>0.9999
							6	0.002	-0.05784 to 0.06184	No	ns	>0.9999
Difference between column means							7	0	-0.05984 to 0.05984	No	ns	>0.9999
Mean of wt nor	0.1111						8	0.002	-0.05784 to 0.06184	No	ns	>0.9999
Mean of wt gs	0.1111
Difference between means	-1.852e-05
SE of difference	0.007039						Test details	Mean 1	Mean 2	Mean Diff.	SE of diff.	N1	N2	t	DF
95% CI of difference	-0.01400 to 0.01397
							wt nor - wt gs
Spearman's test for heteroscedasticity							0	0.6948	0.563	0.1318	0.02112	6	6	6.243	90
Rs of predicted Y vs. |residual|	0.8481						1	0.1047	0.1713	-0.06667	0.02112	6	6	3.157	90
P value (one tailed)	<0.0001						2	0.1152	0.1417	-0.0265	0.02112	6	6	1.255	90
Passed (P > 0.05)?	No						3	0.05883	0.087	-0.02817	0.02112	6	6	1.334	90
							4	0.01617	0.03033	-0.01417	0.02112	6	6	0.6708	90
Normality of Residuals							5	0.006167	0.006667	-0.0005	0.02112	6	6	0.02368	90
Test name	Statistics	P value	Passed normality test (alpha=0.05)?	P value summary			6	0.002	0	0.002	0.02112	6	6	0.0947	90
D'Agostino-Pearson omnibus (K2)	20.77	<0.0001	No	****			7	0	0	0	0.02112	6	6	0	90
Anderson-Darling (A2*)	5.344	<0.0001	No	****			8	0.002	0	0.002	0.02112	6	6	0.0947	90
Shapiro-Wilk (W)	0.8694	<0.0001	No	****
Kolmogorov-Smirnov (distance)	0.1852	<0.0001	No	****
Data summary
Number of columns (Column Factor)	2
Number of rows (Row Factor)	9
Number of values	108
Table Analyzed	contact number perc. for alpha						Compare each cell mean with the other cell mean in that row
Two-way ANOVA	Ordinary						Number of families	1
Alpha	0.05						Number of comparisons per family	9
							Alpha	0.05
Source of Variation	% of total variation	P value	P value summary	Significant?
Interaction	0.09585	0.805	ns	No			Šídák's multiple comparisons test	Mean Diff.	95.00% CI of diff.	Below threshold?	Summary	Adjusted P Value
Row Factor	97.99	<0.0001	****	Yes
Column Factor	2.073e-06	0.9921	ns	No			ampk ko nor - ampk ko gs
							0	-0.01167	-0.05949 to 0.03616	No	ns	0.9977
ANOVA table	SS	DF	MS	F (DFn, DFd)	P value		1	0.03033	-0.01749 to 0.07816	No	ns	0.5074
Interaction	0.003853	8	0.0004816	F (8, 90) = 0.5635	P=0.8050		2	-0.005667	-0.05349 to 0.04216	No	ns	>0.9999
Row Factor	3.939	8	0.4924	F (8, 90) = 576.2	P<0.0001		3	-0.0075	-0.05532 to 0.04032	No	ns	>0.9999
Column Factor	8.333e-08	1	8.333e-08	F (1, 90) = 9.752e-005	P=0.9921		4	-0.002667	-0.05049 to 0.04516	No	ns	>0.9999
Residual	0.07691	90	0.0008546				5	-0.0105	-0.05832 to 0.03732	No	ns	0.999
							6	0.0025	-0.04532 to 0.05032	No	ns	>0.9999
Difference between column means							7	0.002833	-0.04499 to 0.05066	No	ns	>0.9999
Mean of ampk ko nor	0.1112						8	0.002833	-0.04499 to 0.05066	No	ns	>0.9999
Mean of ampk ko gs	0.1111
Difference between means	5.556e-05
SE of difference	0.005626						Test details	Mean 1	Mean 2	Mean Diff.	SE of diff.	N1	N2	t	DF
95% CI of difference	-0.01112 to 0.01123
							ampk ko nor - ampk ko gs
Spearman's test for heteroscedasticity							0	0.6303	0.642	-0.01167	0.01688	6	6	0.6913	90
Rs of predicted Y vs. |residual|	0.6175						1	0.1367	0.1063	0.03033	0.01688	6	6	1.797	90
P value (one tailed)	<0.0001						2	0.1103	0.116	-0.005667	0.01688	6	6	0.3358	90
Passed (P > 0.05)?	No						3	0.07017	0.07767	-0.0075	0.01688	6	6	0.4444	90
							4	0.03783	0.0405	-0.002667	0.01688	6	6	0.158	90
Normality of Residuals							5	0.005833	0.01633	-0.0105	0.01688	6	6	0.6221	90
Test name	Statistics	P value	Passed normality test (alpha=0.05)?	P value summary			6	0.003667	0.001167	0.0025	0.01688	6	6	0.1481	90
D'Agostino-Pearson omnibus (K2)	15.53	0.0004	No	***			7	0.002833	0	0.002833	0.01688	6	6	0.1679	90
Anderson-Darling (A2*)	4.425	<0.0001	No	****			8	0.002833	0	0.002833	0.01688	6	6	0.1679	90
Shapiro-Wilk (W)	0.9041	<0.0001	No	****
Kolmogorov-Smirnov (distance)	0.1666	<0.0001	No	****
Data summary
Number of columns (Column Factor)	2
Number of rows (Row Factor)	9
Number of values	108

### Sheet: 1d
wt nor	wt gs	ampk ko nor	ampk ko gs								wt nor	wt gs	ampk ko nor	ampk ko gs								wt nor	wt gs	ampk ko nor	ampk ko gs								wt nor	wt gs	ampk ko nor	ampk ko gs
0.151	0.403	0.224	0.135		Table Analyzed	cristae for alpha		Table Analyzed	cristae for alpha		0.028	0.164	0.029	0.104								1.744	2.037	0.68	1.401								3.738	1.756	3.373	2.366		Table Analyzed	mito AR for alpha-dep		Table Analyzed	mito AR for alpha-dep
0.313	0.254	0.261	0.276								0.058	0.129	0.132	0.131		Table Analyzed	mito area for alpha-dep		Table Analyzed	mito area for alpha-dep		0.627	1.85	2.138	1.935		Table Analyzed	mito perim. for alpha-dep		Table Analyzed	mito perim. for alpha-dep		1.2	5.776	3.703	4.494
0.47	0.421	0.165	0.374		Column B	wt gs		Column D	ampk ko gs		0.199	0.093	0.11	0.041								1.048	1.309	1.863	0.817								2.624	3.867	2.344	1.803		Column B	wt gs		Column D	ampk ko gs
0.439	0.401	0.45	0.441		vs.	vs.		vs.	vs.		0.046	0.04	0.101	0.059		Column B	wt gs		Column D	ampk ko gs		2.36	0.796	1.545	0.907		Column B	wt gs		Column D	ampk ko gs		4.452	2.706	1.596	1.045		vs.	vs.		vs.	vs.
0.596	0.326	0.176	0.385		Column A	wt nor		Column C	ampk ko nor		0.247	0.068	0.031	0.149		vs.	vs.		vs.	vs.		0.831	1.051	0.649	2.799		vs.	vs.		vs.	vs.		1.446	1.278	1.87	7.427		Column A	wt nor		Column C	ampk ko nor
0.551	0.346	0.491	0.231								0.256	0.039	0.061	0.118		Column A	wt nor		Column C	ampk ko nor		2.79	0.72	0.914	1.418		Column A	wt nor		Column C	ampk ko nor		4.138	1.189	1.214	1.906
0.13	0.276	0.166	0.135		Mann Whitney test			Mann Whitney test			0.149	0.103	0.028	0.025								3.909	1.263	0.685	0.613								2.787	1.855	1.727	1.352		Mann Whitney test			Mann Whitney test
0.577	0.473	0.185	0.232		P value	0.0688		P value	0.2088		0.077	0.08	0.201	0.047		Mann Whitney test			Mann Whitney test			1.8	1.046	3.225	0.935		Mann Whitney test			Mann Whitney test			3.005	1.421	1.064	2.446		P value	0.5624		P value	0.1325
0.069	0.292	0.304	0.187		Exact or approximate P value?	Approximate		Exact or approximate P value?	Approximate		0.07	0.017	0.029	0.181		P value	0.004		P value	0.0594		1.173	0.497	0.639	2.152		P value	0.0138		P value	0.85		2.029	1.256	1.359	2.885		Exact or approximate P value?	Approximate		Exact or approximate P value?	Approximate
0.067	0.76	0.505	0.35		P value summary	ns		P value summary	ns		0.097	0.043	0.049	0.154		Exact or approximate P value?	Exact		Exact or approximate P value?	Approximate		1.038	0.822	0.882	1.87		Exact or approximate P value?	Exact		Exact or approximate P value?	Approximate		1.405	1.506	1.654	3.356		P value summary	ns		P value summary	ns
0.264	0.65	0.251	0.099		Significantly different (P < 0.05)?	No		Significantly different (P < 0.05)?	No		0.048	0.047	0.149	0.058		P value summary	**		P value summary	ns		1.564	0.84	1.449	1.219		P value summary	*		P value summary	ns		3.21	1.191	1.58	3.88		Significantly different (P < 0.05)?	No		Significantly different (P < 0.05)?	No
0.334	0.801	0.121	0.094		One- or two-tailed P value?	Two-tailed		One- or two-tailed P value?	Two-tailed		0.146	0.08	0.143	0.049		Significantly different (P < 0.05)?	Yes		Significantly different (P < 0.05)?	No		0.844	1.409	1.859	0.898		Significantly different (P < 0.05)?	Yes		Significantly different (P < 0.05)?	No		1.5	3.398	3.246	1.635		One- or two-tailed P value?	Two-tailed		One- or two-tailed P value?	Two-tailed
0.198	0.472	0.503	0.157		Sum of ranks in column A,B	77083 , 85082		Sum of ranks in column C,D	50580 , 68736		0.053	0.037	0.085	0.047		One- or two-tailed P value?	Two-tailed		One- or two-tailed P value?	Two-tailed		2.69	3.858	1.171	0.816		One- or two-tailed P value?	Two-tailed		One- or two-tailed P value?	Two-tailed		4.359	1.462	1.372	1.275		Sum of ranks in column A,B	11887 , 14910		Sum of ranks in column C,D	31354 , 34350
0.253	0.354	0.509	0.105		Mann-Whitney U	36566		Mann-Whitney U	26831		0.024	0.059	0.088	0.101		Sum of ranks in column A,B	12602 , 15840		Sum of ranks in column C,D	20259 , 30145		0.888	1.596	1.263	1.232		Sum of ranks in column A,B	11914 , 13964		Sum of ranks in column C,D	22006 , 28716		1.519	2.202	1.729	1.451		Mann-Whitney U	6322		Mann-Whitney U	14883
0.128	0.159	0.284	0.244								0.032	0.04	0.159	0.176		Mann-Whitney U	5255		Mann-Whitney U	10806		0.574	1.217	1.733	1.6		Mann-Whitney U	5053		Mann-Whitney U	12245		1.136	2.517	1.722	1.265
0.237	0.368	0.284	0.155		Difference between medians			Difference between medians			0.099	0.026	0.041	0.22								0.703	0.996	0.795	1.914								1.45	1.821	1.067	1.378		Difference between medians			Difference between medians
0.179	0.2	0.182	0.269		Median of column A	0.2975, n=258		Median of column C	0.2920, n=199		0.117	0.234	0.115	0.127		Difference between medians			Difference between medians			1.445	0.55	1.284	1.741		Difference between medians			Difference between medians			2.951	1.479	4.665	2.764		Median of column A	2.195, n=105		Median of column C	1.643, n=181
0.381	0.162	0.521	0.503		Median of column B	0.2660, n=311		Median of column D	0.2780, n=289		0.083	0.109	0.067	0.024		Median of column A	0.07500, n=93		Median of column C	0.07100, n=137		1.5	0.949	1.115	0.609		Median of column A	1.124, n=94		Median of column C	1.186, n=137		2.53	2.083	3.192	1.816		Median of column B	2.395, n=126		Median of column D	1.723, n=181
0.522	0.3	0.274	0.393		Difference: Actual	-0.0315		Difference: Actual	-0.014		0.131	0.089	0.045	0.03		Median of column B	0.05600, n=145		Median of column D	0.07750, n=180		1.378	1.251	0.796	0.657		Median of column B	0.9780, n=133		Median of column D	1.165, n=181		2.708	1.415	1.492	1.472		Difference: Actual	0.1995		Difference: Actual	0.08
0.727	0.34	0.566	0.554		Difference: Hodges-Lehmann	-0.023		Difference: Hodges-Lehmann	-0.014		0.069	0.066	0.155	0.088		Difference: Actual	-0.019		Difference: Actual	0.0065		1.485	1.901	1.879	1.291		Difference: Actual	-0.1455		Difference: Actual	-0.021		1.878	2.487	1.11	2.519		Difference: Hodges-Lehmann	0.088		Difference: Hodges-Lehmann	0.086
0.428	0.382	0.573	0.469								0.094	0.023	0.032	0.098		Difference: Hodges-Lehmann	-0.014		Difference: Hodges-Lehmann	0.01		0.98	0.742	0.781	1.233		Difference: Hodges-Lehmann	-0.139		Difference: Hodges-Lehmann	-0.011		1.249	2.439	1.184	1.263
0.209	0.183	0.168	0.288								0.067	0.05	0.141	0.055								1.462	2.235	2.597	0.914								3.202	7.68	1.432	1.692			wt nor	wt gs		ampk ko nor	ampk ko gs
0.735	0.191	0.364	0.353			wt nor	wt gs		ampk ko nor	ampk ko gs	0.122	0.069	0.09	0.047			wt nor	wt gs		ampk ko nor	ampk ko gs	1.075	0.793	1.759	0.84			wt nor	wt gs		ampk ko nor	ampk ko gs	2.134	5.564	1.312	1.256		Number of values	105	126	Number of values	181	181
0.661	0.097	0.106	0.127		Number of values	258	311	Number of values	199	289	0.164	0.128	0.028	0.09		Number of values	93	145	Number of values	137	180	1.653	0.736	0.616	1.248		Number of values	94	133	Number of values	137	181	3.063	1.136	2.099	1.936
0.815	0.172	0.122	0.242								0.05	0.036	0.049	0.081								2.792	0.703	0.891	1.148								4.575	2.12	1.672	1.766		Minimum	1.035	1.062	Minimum	1.016	1.033
0.132	0.247	0.192	0.338		Minimum	0.04	0.059	Minimum	0.102	0.062	0.096	0.166	0.273	0.101		Minimum	0.024	0.017	Minimum	0.01	0.015	0.851	1.096	3.527	1.218		Minimum	0.574	0.497	Minimum	0.366	0.448	1.511	4.34	1.023	1.49		25% Percentile	1.516	1.656	25% Percentile	1.333	1.406
0.329	0.121	0.195	0.153		25% Percentile	0.1838	0.188	25% Percentile	0.188	0.195	0.029	0.044	0.063	0.036		25% Percentile	0.047	0.04	25% Percentile	0.0385	0.05	1.293	0.996	0.945	0.729		25% Percentile	0.841	0.7865	25% Percentile	0.7935	0.8955	2.201	1.333	2.26	1.644		Median	2.195	2.395	Median	1.643	1.723
0.363	0.317	0.103	0.162		Median	0.2975	0.266	Median	0.292	0.278	0.103	0.038	0.056	0.201		Median	0.075	0.056	Median	0.071	0.0775	0.636	0.722	1.077	1.714		Median	1.124	0.978	Median	1.186	1.165	1.159	2.772	3.817	1.459		75% Percentile	3.699	3.6	75% Percentile	2.097	2.41
0.239	0.353	0.441	0.381		75% Percentile	0.4298	0.359	75% Percentile	0.383	0.3565	0.182	0.035	0.074	0.046		75% Percentile	0.1185	0.085	75% Percentile	0.1235	0.1353	1.442	0.965	1.185	0.814		75% Percentile	1.665	1.256	75% Percentile	1.844	1.566	2.677	2.428	3.353	1.296		Maximum	7.732	8.915	Maximum	7.651	7.427
0.347	0.366	0.462	0.094		Maximum	0.815	0.801	Maximum	0.681	0.554	0.106	0.083	0.15	0.042		Maximum	0.392	0.234	Maximum	0.401	0.282	2.47	0.738	2.271	0.901		Maximum	4.869	3.858	Maximum	6.085	4.034	3.738	2.542	1.715	2.662
0.529	0.344	0.405	0.268								0.156	0.059	0.024	0.052								1.701	1.238	0.613	0.934								4.068	1.798	3.805	1.936		Mean	2.766	2.814	Mean	2.011	2.041
0.396	0.342	0.141	0.466		Mean	0.3157	0.2913	Mean	0.3024	0.2799	0.13	0.038	0.131	0.073		Mean	0.09081	0.06754	Mean	0.08974	0.0962	1.839	1.196	2.109	1.058		Mean	1.394	1.122	Mean	1.444	1.294	3.354	5.411	1.392	1.489		Std. Deviation	1.592	1.531	Std. Deviation	1.151	0.9892
0.262	0.361	0.316	0.175		Std. Deviation	0.1602	0.1443	Std. Deviation	0.1332	0.1101	0.033	0.061	0.122	0.095		Std. Deviation	0.06385	0.03915	Std. Deviation	0.07141	0.0604	1.934	1.08	1.632	1.173		Std. Deviation	0.8065	0.5212	Std. Deviation	0.9045	0.5726	4.622	3.094	1.303	1.345		Std. Error of Mean	0.1554	0.1364	Std. Error of Mean	0.08558	0.07353
0.212	0.28	0.212	0.378		Std. Error of Mean	0.009975	0.008182	Std. Error of Mean	0.009443	0.006476	0.041	0.037	0.041	0.099		Std. Error of Mean	0.006621	0.003251	Std. Error of Mean	0.006101	0.004502	0.673	0.716	0.804	1.497		Std. Error of Mean	0.08318	0.04519	Std. Error of Mean	0.07728	0.04256	1.035	1.696	1.232	3.275
0.346	0.471	0.206	0.339								0.074	0.097	0.097	0.089								0.795	0.877	1.477	1.164								1.699	2.833	1.5	1.55		Lower 95% CI	2.458	2.544	Lower 95% CI	1.842	1.896
0.207	0.359	0.24	0.442		Lower 95% CI	0.2961	0.2752	Lower 95% CI	0.2838	0.2671	0.059	0.085	0.048	0.074		Lower 95% CI	0.07766	0.06111	Lower 95% CI	0.07768	0.08732	1.243	1.094	0.936	1.149		Lower 95% CI	1.228	1.033	Lower 95% CI	1.291	1.21	2.903	2.071	1.98	2.1		Upper 95% CI	3.074	3.084	Upper 95% CI	2.179	2.186
0.139	0.152	0.195	0.246		Upper 95% CI	0.3353	0.3074	Upper 95% CI	0.321	0.2926	0.205	0.067	0.043	0.084		Upper 95% CI	0.104	0.07396	Upper 95% CI	0.1018	0.1051	1.017	0.797	0.804	1.183		Upper 95% CI	1.559	1.212	Upper 95% CI	1.597	1.377	2.166	1.625	1.071	1.88
0.078	0.431	0.383	0.388								0.077	0.037	0.01	0.104								3.466	0.978	0.366	1.354								6.329	1.253	1.6	2.245		Mean ranks	113.2	118.3	Mean ranks	173.2	189.8
0.344	0.22	0.158	0.406		Mean ranks	298.8	273.6	Mean ranks	254.2	237.8	0.026	0.056	0.145	0.154		Mean ranks	135.5	109.2	Mean ranks	147.9	167.5	1.599	0.674	2.163	2.557		Mean ranks	126.7	105	Mean ranks	160.6	158.6	5.073	2.751	1.466	2.674
0.259	0.328	0.185	0.35								0.052	0.086	0.134	0.196								0.612	0.885	2.157	1.693								1.301	5.5	1.731	1.1
0.574	0.46	0.151	0.31								0.058	0.044	0.036	0.113								0.934	1.67	0.767	1.322								2.195	1.978	1.861	1.819
0.112	0.248	0.234	0.397								0.042	0.071	0.025	0.015								0.935	0.529	0.614	0.463								1.548	1.643	2.24	1.305
0.456	0.375	0.419	0.219								0.125	0.033	0.031	0.198								0.827	1.375	0.731	2.404								1.723	1.931	1.206	1.592
0.111	0.283	0.103	0.271								0.028	0.056	0.019	0.163								1.513	1.017	0.499	1.556								2.187	1.062	1.134	1.335
0.228	0.159	0.321	0.426								0.052	0.132	0.039	0.136								0.682	1.07	0.806	2.023								1.807	1.843	1.257	1.632
0.102	0.699	0.406	0.264								0.087	0.018	0.088	0.216								0.87	0.612	1.571	1.962								1.494	4.251	1.414	2.203
0.709	0.402	0.184	0.141								0.132	0.103	0.022	0.08								1.473	1	0.546	1.133								3.66	1.251	1.244	1.723
0.133	0.207	0.301	0.503								0.095	0.067	0.083	0.052								2.15	0.972	1.327	0.875								5.54	3.017	1.016	1.515
0.302	0.228	0.159	0.308								0.061	0.05	0.033	0.054								1.499	0.992	0.703	0.871								3.474	1.52	1.261	1.395
0.516	0.199	0.17	0.153								0.035	0.026	0.04	0.083								0.98	1.071	0.792	1.117								1.825	1.689	2.271	1.509
0.32	0.226	0.582	0.082								0.125	0.062	0.018	0.076								0.687	0.872	0.49	1.063								1.155	1.202	1.673	1.679
0.464	0.229	0.246	0.309								0.036	0.066	0.027	0.145								1.943	2.49	0.624	1.503								4.345	1.385	2.348	1.624
0.204	0.308	0.194	0.368								0.039	0.067	0.045	0.211								0.735	1.194	0.821	1.785								1.579	1.656	1.172	1.463
0.463	0.283	0.214	0.267								0.172	0.035	0.035	0.057								0.832	0.758	0.742	0.994								2.108	1.378	1.372	2.19
0.278	0.174	0.292	0.309								0.079	0.035	0.093	0.045								2.047	2.178	1.28	0.789								3.843	2.15	1.333	1.222
0.509	0.113	0.339	0.236								0.118	0.042	0.071	0.163								1.235	2.785	1.002	2.006								2.526	1.169	1.25	2.414
0.531	0.113	0.662	0.371								0.091	0.061	0.225	0.03								1.429	0.541	3.15	0.664								2.348	5.004	1.381	1.413
0.04	0.106	0.42	0.352								0.088	0.044	0.18	0.088								1.26	0.555	2.26	1.615								2.597	3.595	1.263	3.878
0.559	0.282	0.342	0.488								0.036	0.145	0.026	0.047								1.231	1.461	0.607	0.949								2.117	1.169	1.623	3.077
0.806	0.059	0.499	0.298								0.087	0.039	0.04	0.062								0.708	0.666	0.852	0.976								1.26	2.036	1.726	1.587
0.231	0.178	0.22	0.261								0.06	0.05	0.239	0.07								1.289	1.038	3.093	1.028								2.594	6.106	3.504	1.323
0.198	0.333	0.323	0.197								0.095	0.038	0.041	0.031								0.923	0.961	0.97	0.669								1.304	3.167	1.354	1.385
0.233	0.215	0.553	0.332								0.032	0.031	0.057	0.167								1.444	1.201	1.146	1.542								3.179	3.414	1.816	1.109
0.089	0.2	0.316	0.198								0.053	0.049	0.014	0.018								0.669	1.217	0.436	0.5								1.268	1.321	1.43	1.29
0.299	0.316	0.292	0.176								0.035	0.085	0.022	0.066								0.931	0.921	0.555	1.158								1.882	1.377	1.564	2.645
0.129	0.58	0.32	0.366								0.209	0.034	0.03	0.045								0.703	1.9	0.69	0.883								1.316	1.768	1.297	2.161
0.314	0.164	0.145	0.208								0.105	0.167	0.076	0.074								3.287	1.065	1.038	1.165								6.316	1.649	1.124	2.406
0.321	0.488	0.292	0.157								0.119	0.174	0.315	0.075								1.827	1.035	3.671	1.103								4.951	4.598	1.937	1.92
0.158	0.449	0.264	0.132								0.062	0.072	0.116	0.137								2.081	2.018	1.529	1.558								6.008	2.651	2.86	1.933
0.304	0.344	0.184	0.289								0.303	0.047	0.105	0.146								1.067	0.779	1.828	1.455								2.456	4.307	2.01	1.214
0.315	0.123	0.44	0.115								0.048	0.083	0.078	0.063								3.84	0.901	1.449	1.03								6.853	2.904	6.804	2.187
0.329	0.238	0.204	0.221								0.064	0.097	0.128	0.052								0.865	1.514	1.7	0.887								1.671	3.011	1.172	1.652
0.382	0.292	0.235	0.288								0.067	0.049	0.142	0.093								0.958	1.008	2.188	1.319								1.363	5.776	1.304	2.7
0.354	0.146	0.216	0.141								0.036	0.152	0.106	0.232								1.3	0.857	1.711	2								3.196	2.609	1.251	2.272
0.463	0.46	0.213	0.241								0.025	0.076	0.067	0.156								0.791	0.742	1.186	1.66								2.13	2.9	1.376	1.903
0.318	0.106	0.147	0.23								0.13	0.075	0.093	0.027								0.602	1.748	1.742	0.636								1.433	4.152	1.68	1.444
0.287	0.439	0.209	0.088								0.075	0.107	0.119	0.15								2.269	1.087	2.126	1.452								1.708	4.294	2.047	1.195
0.092	0.709	0.332	0.271								0.076	0.044	0.046	0.048								1.156	0.6	1.021	1.119								2.199	3.329	2.022	2.48
0.33	0.14	0.3	0.306								0.156	0.049	0.029	0.021								1.059	0.666	0.726	0.577								1.536	2.321	4.464	1.771
0.399	0.68	0.453	0.234								0.392	0.116	0.111	0.048								2.361	1.207	1.741	0.983								5.781	3.017	7.651	2.699
0.557	0.29	0.366	0.218								0.044	0.067	0.027	0.076								4.869	0.942	0.667	1.076								4.228	1.824	1.367	1.506
0.167	0.2	0.195	0.192								0.082	0.052	0.041	0.034								0.772	1.246	0.884	0.706								1.321	2.289	1.485	1.288
0.298	0.207	0.36	0.287								0.06	0.041	0.058	0.28								1.057	1.783	1.007	3.147								1.058	2.08	4.807	3.339
0.103	0.094	0.149	0.131								0.052	0.085	0.079	0.197								0.986	0.942	1.419	1.696								2.252	3.862	1.751	1.283
0.388	0.126	0.433	0.419								0.091	0.053	0.129	0.104								0.912	0.733	2.002	1.568								1.82	3.718	1.679	3.114
0.592	0.229	0.613	0.393								0.078	0.026	0.344	0.096								1.161	0.78	3.641	1.227								1.586	1.437	2.675	1.655
0.201	0.326	0.14	0.349								0.136	0.028	0.025	0.182								1.091	0.728	0.625	1.727								1.522	1.708	2.296	1.552
0.164	0.148	0.316	0.503								0.064	0.085	0.171	0.138								1.923	0.851	2.594	1.52								4.469	4.813	1.771	1.815
0.065	0.328	0.381	0.501								0.034	0.043	0.212	0.073								0.967	0.912	3.135	1.171								1.359	3.491	1.867	2.432
0.252	0.484	0.107	0.321								0.069	0.074	0.048	0.071								0.71	1.318	1.211	1.088								1.385	4.945	3.232	2.474
0.179	0.42	0.263	0.353								0.042	0.131	0.077	0.269								1.01	0.977	1.187	3.304								1.513	2.401	1.606	4.446
0.374	0.741	0.336	0.225								0.025	0.062	0.087	0.105								0.817	0.914	1.509	1.74								1.85	3.043	1.394	4.402
0.327	0.29	0.356	0.333								0.045	0.032	0.075	0.052								0.616	0.696	1.331	0.945								1.435	3.417	6.355	1.95
0.216	0.262	0.215	0.245									0.043	0.198	0.088								0.791	1.174	2.397	1.192								1.126	2.62	1.263	1.51
0.344	0.159	0.181	0.309									0.033	0.144	0.051									1.585	2.529	0.938								4.738	6.091	1.961	1.824
0.443	0.324	0.102	0.215									0.049	0.147	0.055									1.138	2.389	0.893								7.732	3.622	2.742	1.416
0.098	0.259	0.264	0.317									0.055	0.091	0.124									0.891	1.763	1.622								7.594	5.048	1.569	2.733
0.213	0.288	0.287	0.183									0.089	0.056	0.024									0.861	0.997	0.586								1.637	2.388	1.229	1.405
0.078	0.436	0.238	0.24									0.065	0.079	0.133									1.26	1.409	1.384								5.71	3.685	1.158	1.264
0.322	0.295	0.451	0.306									0.055	0.071	0.048									0.817	1.358	0.838								2.554	3.715	4.825	1.632
0.328	0.266	0.506	0.328									0.034	0.082	0.07									0.735	1.518	1.201								4.783	4.207	2.993	2.919
0.254	0.219	0.336	0.473									0.083	0.092	0.166									1.328	1.572	1.704								5.716	3.615	1.125	1.77
0.495	0.227	0.175	0.453									0.028	0.042	0.158									0.721	0.823	1.516								1.71	1.902	1.765	1.393
0.423	0.258	0.438	0.466									0.03	0.046	0.045									0.563	0.852	0.891								3.066	1.871	2.088	1.859
0.267	0.242	0.398	0.102									0.029	0.2	0.167									0.748	2.49	1.86								1.667	1.391	2.936	3.106
0.153	0.271	0.403	0.435									0.091	0.056	0.22									0.511	1.126	2.265									3.057	2.896	2.189
0.173	0.442	0.377	0.369									0.084	0.112	0.05									1.41	1.921	0.855									3.706	3.639	1.269
0.266	0.168	0.264	0.395									0.051	0.157	0.029									1.792	2.703	0.651									4.684	1.306	1.549
0.315	0.276	0.366	0.388									0.053	0.078	0.035									0.683	1.337	0.714									3.47	2.052	1.483
0.432	0.39	0.518	0.258									0.093	0.038	0.066									3.198	0.778	0.963									1.858	1.314	1.343
0.452	0.499	0.321	0.248									0.049	0.025	0.151									1.428	0.663	1.557									2.257	1.673	1.662
0.469	0.287	0.12	0.355									0.038	0.017	0.059									0.766	0.57	0.972									2.96	1.361	1.756
0.428	0.217	0.166	0.238									0.072	0.067	0.044									0.914	1.21	0.884									2.827	1.443	2.551
0.401	0.177	0.459	0.217									0.036	0.031	0.114									1.053	0.701	2.03									2.188	1.9	5.529
0.31	0.165	0.502	0.309									0.022	0.054	0.078									0.882	0.994	1.102									2.34	1.332	1.571
0.203	0.14	0.534	0.35									0.04	0.035	0.061									1.03	0.772	0.932									1.977	1.58	1.297
0.259	0.566	0.136	0.377									0.018	0.036	0.025									0.929	0.707	0.59									1.147	1.448	1.142
0.187	0.71	0.207	0.384									0.11	0.066	0.037									1.638	1.057	0.837									1.654	2.065	2.551
0.435	0.766	0.372	0.341									0.093	0.401	0.036									1.202	6.085	0.776									7.732	1.573	1.852
0.106	0.584	0.19	0.365									0.025	0.037	0.117									0.87	0.802	1.302									2.291	1.657	1.302
0.288	0.263	0.474	0.352									0.213	0.06	0.087									2.17	1.031	1.095									2.086	1.545	1.19
0.24	0.7	0.346	0.294									0.086	0.125	0.028									1.425	2.138	0.614									5.793	5.106	1.083
0.341	0.215	0.308	0.165									0.041	0.307	0.071									0.662	4.41	1.088									8.915	1.451	2.246
0.221	0.244	0.137	0.119									0.05	0.079	0.077									0.944	1.352	1.21									3.212	1.853	2.07
0.293	0.131	0.344	0.158									0.064	0.014	0.127									1.013	0.43	1.381									1.254	1.303	1.389
0.18	0.132	0.542	0.314									0.053	0.019	0.115									0.85	0.51	1.745									1.356	2.162	3.776
0.323	0.186	0.207	0.261									0.047	0.046	0.257									0.841	1.302	3.393										1.19	6.023
0.365	0.274	0.351	0.157									0.067	0.163	0.112									0.954	2.921	1.296										1.348	1.129
0.16	0.172	0.353	0.312									0.047	0.271	0.063									0.924	3.539	1.118										3.782	2.639
0.171	0.1	0.681	0.363									0.1	0.068	0.092									1.478	1.03	1.349										1.304	2.571
0.457	0.245	0.297	0.122									0.077	0.166	0.131									0.749	2.428	2.196										1.345	6.07
0.274	0.263	0.394	0.168									0.04	0.043	0.097									1.048	0.912	1.296										1.074	1.852
0.189	0.203	0.361	0.308									0.166	0.102	0.044									1.779	1.735	0.851										1.461	1.923
0.198	0.553	0.151	0.305									0.113	0.16	0.043										2.416	0.794										2.213	1.605
0.16	0.712	0.164	0.338									0.031	0.052	0.103										0.897	1.272										4.302	1.537
0.526	0.729	0.162	0.29									0.06	0.075	0.063										1.28	0.988										2.031	1.712
0.587	0.17	0.148	0.36									0.059	0.035	0.139										0.748	1.473										7.63	1.659
0.436	0.359	0.173	0.374									0.051		0.052											0.882										2.371	1.287
0.09	0.219	0.142	0.358									0.043		0.179											1.567										1.604	1.142
0.121	0.127	0.234	0.325									0.06		0.076											1.207										1.973	2.566
0.542	0.559	0.233	0.322									0.055		0.161											1.678										2.471	1.598
0.423	0.536	0.377	0.118									0.128		0.031											0.655										1.446	1.033
0.25	0.11	0.429	0.408									0.041		0.165											2.162										1.992	4.098
0.44	0.108	0.143	0.221									0.076		0.068											1.064										1.283	1.918
0.518	0.235	0.334	0.216									0.129		0.064											1.063										1.952	1.97
0.107	0.209	0.296	0.154											0.242											2.011										1.11	1.669
0.153	0.192	0.387	0.315											0.139											2.079										1.211	4.501
0.175	0.274	0.254	0.161											0.077											1.054										1.332	1.406
0.338	0.451	0.227	0.329											0.124											1.464										1.076	1.985
0.189	0.243	0.278	0.269											0.058											0.903										1.643	1.332
0.371	0.387	0.381	0.219											0.051											0.932										1.06	1.862
0.285	0.445	0.397	0.25											0.127											1.354										1.049	1.484
0.114	0.412	0.169	0.391											0.015											0.448										1.826	1.093
0.308	0.319	0.124	0.185											0.035											0.7										1.769	1.175
0.461	0.353	0.282	0.353											0.095											1.273										1.419	1.965
0.372	0.384	0.182	0.26											0.09											1.809										1.571	2.959
0.569	0.177	0.15	0.162											0.035											0.835										1.555	2.7
0.161	0.24	0.356	0.459											0.03											0.735										1.159	2.2
0.394	0.222	0.507	0.3											0.03											0.679										1.899	1.589
0.396	0.503	0.489	0.369											0.156											1.913										2.32	3.18
0.413	0.625	0.501	0.332											0.266											2.738										4.112	1.327
0.216	0.197	0.156	0.196											0.136											1.455										2.045	1.622
0.392	0.423	0.294	0.108											0.057											0.913										2.449	1.416
0.124	0.221	0.326	0.12											0.095											1.214										4.439	1.619
0.093	0.435	0.349	0.179											0.027											0.603										2.376	1.057
0.232	0.624	0.383	0.18											0.16											1.815										1.435	2.014
0.139	0.269	0.432	0.131											0.073											1.138										1.621	2.171
0.342	0.248	0.442	0.484											0.05											0.884										2.094	1.755
0.497	0.426	0.185	0.465											0.072											1.122										1.374	2.007
0.482	0.651	0.281	0.478											0.15											1.564										1.906	1.931
0.221	0.365	0.258	0.196											0.23											2.085										1.524	2.521
0.442	0.154	0.312	0.423											0.027											0.625										1.729	1.632
0.417	0.282	0.488	0.235											0.093											1.184										2.033	1.186
0.176	0.305	0.41	0.321											0.057											0.995										1.213	2.093
0.358	0.345	0.348	0.134											0.036											0.713										1.335	1.248
0.256	0.333	0.646	0.211											0.282											2.049										3.562	1.675
0.09	0.444	0.656	0.113											0.076											1.032										1.917	1.252
0.426	0.385	0.6	0.317											0.052											1.151										1.314	3.817
0.216	0.228	0.212	0.172											0.104											1.86										1.412	2.573
0.492	0.34	0.323	0.369											0.097											4.034										2.15	3.789
0.545	0.239	0.17	0.476																						1.215										1.761	1.54
0.09	0.35	0.22	0.432
0.168	0.286	0.31	0.407
0.09	0.375	0.194	0.311
0.118	0.161	0.17	0.221
0.189	0.225	0.302	0.226
0.222	0.2	0.382	0.283
0.28	0.379	0.325	0.218
0.463	0.324	0.121	0.32
0.53	0.527	0.188	0.245
0.527	0.394	0.224	0.111
0.429	0.188	0.336	0.221
0.485	0.292	0.164	0.29
0.419	0.342	0.257	0.23
0.698	0.163	0.187	0.257
0.529	0.293	0.359	0.295
0.381	0.32	0.195	0.383
0.105	0.351	0.287	0.305
0.291	0.278	0.2	0.252
0.064	0.278		0.384
0.326	0.329		0.41
0.255	0.299		0.157
0.414	0.316		0.289
0.192	0.332		0.296
0.258	0.21		0.39
0.177	0.162		0.348
0.193	0.384		0.404
0.386	0.446		0.433
0.327	0.254		0.232
0.184	0.187		0.16
0.57	0.357		0.294
0.341	0.204		0.36
0.288	0.491		0.538
0.109	0.099		0.17
0.563	0.11		0.43
0.528	0.396		0.343
0.481	0.375		0.109
0.12	0.323		0.219
0.244	0.087		0.077
0.39	0.321		0.092
0.463	0.213		0.2
0.548	0.175		0.107
0.692	0.098		0.225
0.731	0.34		0.208
0.182	0.241		0.226
0.173	0.244		0.261
0.26	0.297		0.479
0.299	0.281		0.159
0.139	0.258		0.281
0.167	0.249		0.23
0.168	0.238		0.378
0.203	0.219		0.177
0.422	0.394		0.133
0.432	0.121		0.327
0.455	0.163		0.494
0.41	0.175		0.292
0.471	0.109		0.283
0.296	0.415		0.199
0.451	0.263		0.173
0.297	0.3		0.168
0.199	0.217		0.203
0.213	0.089		0.159
0.305	0.28		0.155
0.242	0.303		0.219
0.395	0.084		0.305
0.15	0.398		0.111
0.274	0.358		0.27
0.183	0.114		0.246
0.274	0.078		0.376
0.263	0.21		0.249
0.526	0.192		0.235
0.542	0.361		0.194
0.171	0.52		0.383
0.174	0.408		0.416
0.263	0.06		0.425
0.266	0.241		0.341
0.149	0.188		0.224
0.108	0.227		0.337
	0.164		0.534
	0.26		0.096
	0.266		0.373
	0.165		0.266
	0.269		0.267
	0.32		0.278
	0.243		0.293
	0.2		0.322
	0.242		0.19
	0.289		0.349
	0.205		0.161
	0.267		0.352
	0.325		0.254
	0.476		0.311
	0.506		0.174
	0.412		0.201
	0.11		0.315
	0.12		0.213
	0.091		0.173
	0.15		0.115
	0.189		0.474
	0.254		0.239
	0.297		0.538
	0.147		0.127
	0.23		0.46
	0.183		0.49
	0.179		0.062
	0.213		0.318
	0.311		0.337
	0.293		0.132
	0.219		0.142
	0.277
	0.15
	0.214
	0.15
	0.295
	0.154
	0.114
	0.353
	0.377
	0.233
	0.362
	0.121
	0.179
	0.181
	0.234
	0.194
	0.207
	0.145
	0.155
	0.157
	0.206
	0.123

### Sheet: 1e
alpha+ nor	alpha+ gs	alpha- nor	alpha- gs
4158700	1049170	3252750	5620150		Table Analyzed	ampk mito area nm2 FIB					Compare column means (main column effect)
1155860	1174730	2894340	3059610
1610890	1617090	1791210	4033100		Two-way ANOVA	Ordinary					Number of families	1
5048140	1340010	1338930	3190590		Alpha	0.05					Number of comparisons per family	6
1169090	2685440	2703990	1800330								Alpha	0.05
2217060	605291	869244	1400620		Source of Variation	% of total variation	P value	P value summary	Significant?
2547610	2538080	1147090	2209050		Row Factor	22.63	0.6944	ns	No		Tukey's multiple comparisons test	Mean Diff.	95.00% CI of diff.	Below threshold?	Summary	Adjusted P Value
1416260	2357050	5072990	1436750		Column Factor	7.519	0.2069	ns	No
819410	1166380	2589340	3711390								alpha+ nor vs. alpha+ gs	264423	-1131026 to 1659873	No	ns	0.9571
790166	1280160	1756930	5728050		ANOVA table	SS (Type III)	DF	MS	F (DFn, DFd)	P value	alpha+ nor vs. alpha- nor	77319	-1318130 to 1472768	No	ns	0.9988
1280110	2110250	628989	1699760		Row Factor	29734614416390	18	1651923023133	F (18, 43) = 0.7952	P=0.6944	alpha+ nor vs. alpha- gs	-795567	-2202048 to 610914	No	ns	0.4396
1965460	1404410	2519650	3113450		Column Factor	9877538760415	3	3292512920138	F (3, 43) = 1.585	P=0.2069	alpha+ gs vs. alpha- nor	-187104	-1548924 to 1174715	No	ns	0.9829
790178	3909630	3484140	2511700		Residual	89327891158303	43	2077392817635			alpha+ gs vs. alpha- gs	-1059990	-2455440 to 335459	No	ns	0.1931
6877640	1743240	2278970	5345350								alpha- nor vs. alpha- gs	-872886	-2268335 to 522563	No	ns	0.3508
2726040	5414890	1294710	1646220		Spearman's test for heteroscedasticity
	1718820	1485040			Rs of predicted Y vs. |residual|	0.4385
	1936230				P value (one tailed)	0.0001					Test details	Mean 1	Mean 2	Mean Diff.	SE of diff.	N1	N2	q	DF
	970549				Passed (P > 0.05)?	No
	1535480										alpha+ nor vs. alpha+ gs	2188471	1924047	264423	522166	15	19	0.7162	43
					Normality of Residuals						alpha+ nor vs. alpha- nor	2188471	2111152	77319	522166	15	16	0.2094	43
					Test name	Statistics	P value	Passed normality test (alpha=0.05)?	P value summary		alpha+ nor vs. alpha- gs	2188471	2984038	-795567	526294	15	15	2.138	43
					D'Agostino-Pearson omnibus (K2)	5.603	0.0607	Yes	ns		alpha+ gs vs. alpha- nor	1924047	2111152	-187104	509582	19	16	0.5193	43
					Anderson-Darling (A2*)	0.7513	0.048	No	*		alpha+ gs vs. alpha- gs	1924047	2984038	-1059990	522166	19	15	2.871	43
					Shapiro-Wilk (W)	0.9558	0.0209	No	*		alpha- nor vs. alpha- gs	2111152	2984038	-872886	522166	16	15	2.364	43
					Kolmogorov-Smirnov (distance)	0.1	0.1	Yes	ns
					Data summary
					Number of columns (Column Factor)	4
					Number of rows (Row Factor)	19
					Number of values	65
alpha+ nor	alpha+ gs	alpha- nor	alpha- gs
366000000	67680700	306000000	379000000		Table Analyzed	ampk mito volume nm3 FIB					Compare column means (main column effect)
86866300	81413200	222000000	168000000
132000000	104000000	160000000	255000000		Two-way ANOVA	Ordinary					Number of families	1
456000000	80650500	115000000	170000000		Alpha	0.05					Number of comparisons per family	6
80401600	150000000	277000000	92655900								Alpha	0.05
198000000	31479300	65895200	77110500		Source of Variation	% of total variation	P value	P value summary	Significant?
193000000	149000000	95480500	128000000		Row Factor	22.93	0.704	ns	No		Tukey's multiple comparisons test	Mean Diff.	95.00% CI of diff.	Below threshold?	Summary	Adjusted P Value
113000000	152000000	475000000	94134700		Column Factor	5.799	0.3237	ns	No
57105700	95858000	269000000	282000000								alpha+ nor vs. alpha+ gs	43550801	-67605944 to 154707546	No	ns	0.723
51473800	104000000	157000000	380000000		ANOVA table	SS (Type III)	DF	MS	F (DFn, DFd)	P value	alpha+ nor vs. alpha- nor	-25227168	-136383913 to 85929578	No	ns	0.9295
101000000	155000000	40791900	112000000		Row Factor	1.865e+17	18	1.036e+16	F (18, 43) = 0.7862	P=0.7040	alpha+ nor vs. alpha- gs	-21368667	-133404135 to 90666802	No	ns	0.9563
147000000	69638400	255000000	282000000		Column Factor	4.718e+16	3	1.573e+16	F (3, 43) = 1.193	P=0.3237	alpha+ gs vs. alpha- nor	-68777969	-177255845 to 39699907	No	ns	0.3391
52523700	268000000	372000000	171000000		Residual	5.668e+17	43	1.318e+16			alpha+ gs vs. alpha- gs	-64919468	-176076213 to 46237278	No	ns	0.4113
494000000	163000000	211000000	325000000								alpha- nor vs. alpha- gs	3858501	-107298244 to 115015246	No	ns	0.9997
185000000	346000000	113000000	118000000		Spearman's test for heteroscedasticity
	148000000	132000000			Rs of predicted Y vs. |residual|	0.4374
	155000000				P value (one tailed)	0.0001					Test details	Mean 1	Mean 2	Mean Diff.	SE of diff.	N1	N2	q	DF
	63704200				Passed (P > 0.05)?	No
	122000000										alpha+ nor vs. alpha+ gs	175467869	131917068	43550801	41594006	15	19	1.481	43
					Normality of Residuals						alpha+ nor vs. alpha- nor	175467869	200695037	-25227168	41594006	15	16	0.8577	43
					Test name	Statistics	P value	Passed normality test (alpha=0.05)?	P value summary		alpha+ nor vs. alpha- gs	175467869	196836536	-21368667	41922817	15	15	0.7208	43
					D'Agostino-Pearson omnibus (K2)	5.934	0.0515	Yes	ns		alpha+ gs vs. alpha- nor	131917068	200695037	-68777969	40591593	19	16	2.396	43
					Anderson-Darling (A2*)	0.7875	0.039	No	*		alpha+ gs vs. alpha- gs	131917068	196836536	-64919468	41594006	19	15	2.207	43
					Shapiro-Wilk (W)	0.9577	0.0262	No	*		alpha- nor vs. alpha- gs	200695037	196836536	3858501	41594006	16	15	0.1312	43
					Kolmogorov-Smirnov (distance)	0.1284	0.0096	No	**
					Data summary
					Number of columns (Column Factor)	4
					Number of rows (Row Factor)	19
					Number of values	65
alpha+ nor	alpha+ gs	alpha- nor	alpha- gs
2270000	759024	1590000	1040000		Table Analyzed	ampk ER area nm2 FIB					Compare column means (main column effect)
184704	1100000	444926	712858
608174	448316	492010	691334		Two-way ANOVA	Ordinary					Number of families	1
34379.9	750838	216332	968292		Alpha	0.05					Number of comparisons per family	6
341760	766158	764681	695599								Alpha	0.05
1560000	865905	331462	550319		Source of Variation	% of total variation	P value	P value summary	Significant?
2520000	187131	425075	1440000		Row Factor	37.2	0.2833	ns	No		Tukey's multiple comparisons test	Mean Diff.	95.00% CI of diff.	Below threshold?	Summary	Adjusted P Value
222155	404396	448426	1840000		Column Factor	9.64	0.1269	ns	No
610816	291196	543318	1280000								alpha+ nor vs. alpha+ gs	228535	-336651 to 793721	No	ns	0.6976
1130000	1140000	335946	660746		ANOVA table	SS (Type III)	DF	MS	F (DFn, DFd)	P value	alpha+ nor vs. alpha- nor	259065	-288368 to 806499	No	ns	0.5838
494093	165701	772320	1210000		Row Factor	5823984357756	19	306525492513	F (19, 35) = 1.240	P=0.2833	alpha+ nor vs. alpha- gs	-145138	-705636 to 415360	No	ns	0.897
	758920	427727	1160000		Column Factor	1509370795291	3	503123598430	F (3, 35) = 2.035	P=0.1269	alpha+ gs vs. alpha- nor	30531	-485135 to 546196	No	ns	0.9985
	282377	933652	512757		Residual	8655119943028	35	247289141229			alpha+ gs vs. alpha- gs	-373673	-901666 to 154320	No	ns	0.243
	690178	357776	12459.6								alpha- nor vs. alpha- gs	-404203	-905488 to 97081	No	ns	0.1503
	1390000	475009			Spearman's test for heteroscedasticity
	100761				Rs of predicted Y vs. |residual|	0.08675
	1190000				P value (one tailed)	0.2586					Test details	Mean 1	Mean 2	Mean Diff.	SE of diff.	N1	N2	q	DF
	1200000				Passed (P > 0.05)?	Yes
											alpha+ nor vs. alpha+ gs	907913	679378	228535	209568	11	18	1.542	35
					Normality of Residuals						alpha+ nor vs. alpha- nor	907913	648847	259065	202986	11	15	1.805	35
					Test name	Statistics	P value	Passed normality test (alpha=0.05)?	P value summary		alpha+ nor vs. alpha- gs	907913	1053051	-145138	207830	11	14	0.9876	35
					D'Agostino-Pearson omnibus (K2)	5.233	0.0731	Yes	ns		alpha+ gs vs. alpha- nor	679378	648847	30531	191207	18	15	0.2258	35
					Anderson-Darling (A2*)	0.445	0.2743	Yes	ns		alpha+ gs vs. alpha- gs	679378	1053051	-373673	195778	18	14	2.699	35
					Shapiro-Wilk (W)	0.9696	0.1533	Yes	ns		alpha- nor vs. alpha- gs	648847	1053051	-404203	185874	15	14	3.075	35
					Kolmogorov-Smirnov (distance)	0.09726	0.1	Yes	ns
					Data summary
					Number of columns (Column Factor)	4
					Number of rows (Row Factor)	20
					Number of values	58
alpha+ nor	alpha+ gs	alpha- nor	alpha- gs
53500000	10800000	37500000	17000000		Table Analyzed	ampk ER volume nm3 FIB					Compare column means (main column effect)
3950000	21100000	8180000	11700000
12400000	10000000	9750000	12100000		Two-way ANOVA	Ordinary					Number of families	1
182008	11500000	3920000	15400000		Alpha	0.05					Number of comparisons per family	6
7540000	13700000	17200000	9770000								Alpha	0.05
36100000	13500000	6340000	8680000		Source of Variation	% of total variation	P value	P value summary	Significant?
56700000	2620000	7630000	21100000		Row Factor	37.76	0.288	ns	No		Tukey's multiple comparisons test	Mean Diff.	95.00% CI of diff.	Below threshold?	Summary	Adjusted P Value
3720000	6660000	7840000	27800000		Column Factor	5.958	0.3127	ns	No
10200000	6160000	14100000	24500000								alpha+ nor vs. alpha+ gs	7867602	-4570280 to 20305484	No	ns	0.336
23700000	21600000	5540000	8830000		ANOVA table	SS (Type III)	DF	MS	F (DFn, DFd)	P value	alpha+ nor vs. alpha- nor	6053400	-5993822 to 18100622	No	ns	0.5351
9080000	3490000	16500000	18500000		Row Factor	2805000000000000	19	147600000000000	F (19, 35) = 1.233	P=0.2880	alpha+ nor vs. alpha- gs	2447207	-9887512 to 14781925	No	ns	0.9499
	12300000	10000000	17500000		Column Factor	442600000000000	3	147500000000000	F (3, 35) = 1.232	P=0.3127	alpha+ gs vs. alpha- nor	-1814202	-13162308 to 9533904	No	ns	0.9727
	3580000	21000000	6670000		Residual	4192000000000000	35	119800000000000			alpha+ gs vs. alpha- gs	-5420395	-17039792 to 6199001	No	ns	0.595
	14800000	7030000	66435.8								alpha- nor vs. alpha- gs	-3606193	-14637818 to 7425432	No	ns	0.8143
	22400000	9120000			Spearman's test for heteroscedasticity
	2220000				Rs of predicted Y vs. |residual|	0.1963
	27900000				P value (one tailed)	0.0699					Test details	Mean 1	Mean 2	Mean Diff.	SE of diff.	N1	N2	q	DF
	27600000				Passed (P > 0.05)?	Yes
											alpha+ nor vs. alpha+ gs	20335450	12467848	7867602	4611913	11	18	2.413	35
					Normality of Residuals						alpha+ nor vs. alpha- nor	20335450	14282051	6053400	4467058	11	15	1.916	35
					Test name	Statistics	P value	Passed normality test (alpha=0.05)?	P value summary		alpha+ nor vs. alpha- gs	20335450	17888244	2447207	4573661	11	14	0.7567	35
					D'Agostino-Pearson omnibus (K2)	8.006	0.0183	No	*		alpha+ gs vs. alpha- nor	12467848	14282051	-1814202	4207829	18	15	0.6097	35
					Anderson-Darling (A2*)	0.4805	0.2246	Yes	ns		alpha+ gs vs. alpha- gs	12467848	17888244	-5420395	4308423	18	14	1.779	35
					Shapiro-Wilk (W)	0.9696	0.1542	Yes	ns		alpha- nor vs. alpha- gs	14282051	17888244	-3606193	4090479	15	14	1.247	35
					Kolmogorov-Smirnov (distance)	0.08621	0.1	Yes	ns
					Data summary
					Number of columns (Column Factor)	4
					Number of rows (Row Factor)	20
					Number of values	58
