## Supplementary material for "AMPK targets PDZD8 to trigger carbon source shift to glutamine": Source data and statistical analysis data: ED fig.2.xlsx

### Sheet: 2d
wt nor	wt gs	pdzd8 ko nor	pdzd8 ko gs							wt nor	wt gs							pdzd8 ko nor	pdzd8 ko gs
0.012	0.009	0.014	0.026		Table Analyzed	contact distance for pdzd8			Number of values	48	35		Table Analyzed	contact distance for pdzd8			Number of values	42	47
0.01	0.014	0.017	0.016
0.022	0.007	0.016	0.026		Column B	wt gs			Minimum	0.005	0.004		Column D	pdzd8 ko gs			Minimum	0.005	0.006
0.01	0.012	0.016	0.016		vs.	vs.			25% Percentile	0.009	0.009		vs.	vs.			25% Percentile	0.01075	0.011
0.008	0.015	0.008	0.01		Column A	wt nor			Median	0.013	0.012		Column C	pdzd8 ko nor			Median	0.014	0.015
0.017	0.013	0.02	0.019						75% Percentile	0.02275	0.015						75% Percentile	0.018	0.021
0.026	0.006	0.014	0.012		Unpaired t test				Maximum	0.03	0.029		Unpaired t test				Maximum	0.029	0.029
0.006	0.014	0.015	0.029		P value	0.0447							P value	0.1541
0.011	0.014	0.026	0.021		P value summary	*			Mean	0.01517	0.01223		P value summary	ns			Mean	0.01464	0.01647
0.007	0.011	0.007	0.014		Significantly different (P < 0.05)?	Yes			Std. Deviation	0.00745	0.004839		Significantly different (P < 0.05)?	No			Std. Deviation	0.005578	0.006314
0.014	0.009	0.019	0.027		One- or two-tailed P value?	Two-tailed			Std. Error of Mean	0.001075	0.000818		One- or two-tailed P value?	Two-tailed			Std. Error of Mean	0.0008607	0.000921
0.007	0.011	0.019	0.015		t, df	t=2.039, df=81							t, df	t=1.438, df=87
0.011	0.007	0.025	0.01						Lower 95% CI	0.013	0.01057						Lower 95% CI	0.0129	0.01461
0.026	0.009	0.011	0.009		How big is the difference?				Upper 95% CI	0.01733	0.01389		How big is the difference?				Upper 95% CI	0.01638	0.01832
0.009	0.013	0.025	0.016		Mean of column A	0.01517							Mean of column C	0.01464
0.024	0.014	0.015	0.011		Mean of column B	0.01223							Mean of column D	0.01647
0.015	0.011	0.011	0.015		Difference between means (B - A) ± SEM	-0.002938 ± 0.001441							Difference between means (D - C) ± SEM	0.001825 ± 0.001269
0.023	0.011	0.008	0.028		95% confidence interval	-0.005805 to -7.078e-005							95% confidence interval	-0.0006978 to 0.004348
0.02	0.007	0.014	0.029		R squared (eta squared)	0.04881							R squared (eta squared)	0.02321
0.03	0.029	0.016	0.011
0.009	0.009	0.017	0.011		F test to compare variances								F test to compare variances
0.01	0.015	0.012	0.016		F, DFn, Dfd	2.370, 47, 34							F, DFn, Dfd	1.281, 46, 41
0.015	0.019	0.013	0.019		P value	0.0099							P value	0.4223
0.018	0.021	0.018	0.021		P value summary	**							P value summary	ns
0.007	0.016	0.029	0.01		Significantly different (P < 0.05)?	Yes							Significantly different (P < 0.05)?	No
0.018	0.004	0.013	0.022
0.027	0.006	0.018	0.023		Normality of Residuals								Normality of Residuals
0.012	0.013	0.01	0.011		Test name	Statistics	P value	Passed normality test (alpha=0.05)?	P value summary				Test name	Statistics	P value	Passed normality test (alpha=0.05)?	P value summary
0.011	0.015	0.007	0.012		Anderson-Darling (A2*)	1.181	0.0041	No	**				Anderson-Darling (A2*)	0.9519	0.0154	No	*
0.011	0.009	0.012	0.02		D'Agostino-Pearson omnibus (K2)	5.568	0.0618	Yes	ns				D'Agostino-Pearson omnibus (K2)	4.827	0.0895	Yes	ns
0.009	0.016	0.016	0.01		Shapiro-Wilk (W)	0.9513	0.0033	No	**				Shapiro-Wilk (W)	0.9634	0.0131	No	*
0.005	0.008	0.012	0.021		Kolmogorov-Smirnov (distance)	0.1222	0.0038	No	**				Kolmogorov-Smirnov (distance)	0.09318	0.0543	Yes	ns
0.025	0.012	0.021	0.015
0.023	0.012	0.011	0.008		Data analyzed								Data analyzed
0.015	0.017	0.015	0.015		Sample size, column A	48							Sample size, column C	42
0.022		0.008	0.013		Sample size, column B	35							Sample size, column D	47
0.026		0.009	0.014
0.007		0.01	0.025
0.012		0.012	0.019
0.007		0.009	0.019
0.008		0.022	0.012
0.007		0.005	0.014
0.029			0.006
0.006			0.025
0.015			0.017
0.023			0.01
0.016			0.006
0.027

### Sheet: 2e
	wt nor						wt gs						ko nor						ko gs
0	0.624	0.542	0.731	0.822	0.51	0.595	0.59	0.542	0.2	0.456	0.375	0.473	0.563	0.633	0.738	0.737	0.527	0.523	0.674	0.518	0.478	0.762	0.517	0.613
1	0.274	0.188	0.239	0.093	0.314	0.262	0.229	0.313	0.175	0.211	0.25	0.145	0.313	0.259	0.167	0.189	0.223	0.25	0.152	0.339	0.174	0.054	0.276	0.21
2	0.077	0.229	0.03	0.047	0.137	0.048	0.095	0.096	0.25	0.158	0.202	0.2	0.063	0.095	0.024	0.063	0.205	0.156	0.109	0.125	0.217	0.131	0.172	0.129
3	0.026	0	0	0.028	0.02	0.071	0.076	0.036	0.2	0.088	0.115	0.073	0.031	0.014	0.071	0.011	0.036	0.055	0.065	0.018	0.087	0.023	0.034	0.032
4	0	0.042	0	0.009	0.02	0.024	0.01	0.012	0.125	0.053	0.019	0.036	0.031	0	0	0	0.009	0.016	0	0	0.043	0.015	0	0.016
5	0	0	0	0	0	0	0	0	0.05	0.018	0.038	0.055	0	0	0	0	0	0	0	0	0	0.015	0	0
6	0	0	0	0	0	0	0	0	0	0.009	0	0.018	0	0	0	0	0	0	0	0	0	0	0	0
7	0	0	0	0	0	0	0	0	0	0.009	0	0	0	0	0	0	0	0	0	0	0	0	0	0
8	0	0	0	0	0	0	0	0	0	0	0	0	0	0	0	0	0	0	0	0	0	0	0	0
Table Analyzed	contact number perc. for p8						Compare each cell mean with the other cell mean in that row										Table Analyzed	contact number perc. for p8					Compare each cell mean with the other cell mean in that row
Two-way ANOVA	Ordinary						Number of families	1									Two-way ANOVA	Ordinary					Number of families	1
Alpha	0.05						Number of comparisons per family	9									Alpha	0.05					Number of comparisons per family	9
							Alpha	0.05															Alpha	0.05
Source of Variation	% of total variation	P value	P value summary	Significant?													Source of Variation	% of total variation	P value	P value summary	Significant?
Interaction	4.454	<0.0001	****	Yes			Šídák's multiple comparisons test	Mean Diff.	95.00% CI of diff.	Below threshold?	Summary	Adjusted P Value					Interaction	0.2912	0.7498	ns	No		Šídák's multiple comparisons test	Mean Diff.	95.00% CI of diff.	Below threshold?	Summary	Adjusted P Value
Row Factor	87	<0.0001	****	Yes													Row Factor	94.52	<0.0001	****	Yes
Column Factor	1.07e-06	0.9973	ns	No			wt nor - wt gs										Column Factor	3.63e-06	0.9937	ns	No		ko nor - ko gs
							0	0.198	0.1042 to 0.2918	Yes	****	<0.0001											0	0.0265	-0.05289 to 0.1059	No	ns	0.9783
ANOVA table	SS	DF	MS	F (DFn, DFd)	P value		1	0.007833	-0.08595 to 0.1016	No	ns	>0.9999					ANOVA table	SS	DF	MS	F (DFn, DFd)	P value	1	0.03267	-0.04672 to 0.1121	No	ns	0.9219
Interaction	0.1541	8	0.01927	F (8, 90) = 5.863	P<0.0001		2	-0.07217	-0.1659 to 0.02161	No	ns	0.2526					Interaction	0.01189	8	0.001486	F (8, 90) = 0.6310	P=0.7498	2	-0.04617	-0.1256 to 0.03322	No	ns	0.6236
Row Factor	3.011	8	0.3763	F (8, 90) = 114.5	P<0.0001		3	-0.07383	-0.1676 to 0.01995	No	ns	0.2268					Row Factor	3.858	8	0.4822	F (8, 90) = 204.8	P<0.0001	3	-0.006833	-0.08622 to 0.07255	No	ns	>0.9999
Column Factor	3.704e-08	1	3.704e-08	F (1, 90) = 1.127e-005	P=0.9973		4	-0.02667	-0.1204 to 0.06711	No	ns	0.9929					Column Factor	1.481e-07	1	1.481e-07	F (1, 90) = 6.291e-005	P=0.9937	4	-0.003	-0.08239 to 0.07639	No	ns	>0.9999
Residual	0.2958	90	0.003286				5	-0.02683	-0.1206 to 0.06695	No	ns	0.9925					Residual	0.212	90	0.002355			5	-0.0025	-0.08189 to 0.07689	No	ns	>0.9999
							6	-0.0045	-0.09828 to 0.08928	No	ns	>0.9999											6	0	-0.07939 to 0.07939	No	ns	>0.9999
Difference between column means							7	-0.0015	-0.09528 to 0.09228	No	ns	>0.9999					Difference between column means						7	0	-0.07939 to 0.07939	No	ns	>0.9999
Mean of wt nor	0.1111						8	0	-0.09378 to 0.09378	No	ns	>0.9999					Mean of ko nor	0.1111					8	0	-0.07939 to 0.07939	No	ns	>0.9999
Mean of wt gs	0.1111																Mean of ko gs	0.1111
Difference between means	3.704e-05																Difference between means	7.407e-05
SE of difference	0.01103						Test details	Mean 1	Mean 2	Mean Diff.	SE of diff.	N1	N2	t	DF		SE of difference	0.009339					Test details	Mean 1	Mean 2	Mean Diff.	SE of diff.	N1	N2	t	DF
95% CI of difference	-0.02188 to 0.02195																95% CI of difference	-0.01848 to 0.01863
							wt nor - wt gs																ko nor - ko gs
Spearman's test for heteroscedasticity							0	0.6373	0.4393	0.198	0.0331	6	6	5.982	90		Spearman's test for heteroscedasticity						0	0.6202	0.5937	0.0265	0.02802	6	6	0.9458	90
Rs of predicted Y vs. |residual|	0.8912						1	0.2283	0.2205	0.007833	0.0331	6	6	0.2367	90		Rs of predicted Y vs. |residual|	0.9337					1	0.2335	0.2008	0.03267	0.02802	6	6	1.166	90
P value (one tailed)	<0.0001						2	0.09467	0.1668	-0.07217	0.0331	6	6	2.18	90		P value (one tailed)	<0.0001					2	0.101	0.1472	-0.04617	0.02802	6	6	1.648	90
Passed (P > 0.05)?	No						3	0.02417	0.098	-0.07383	0.0331	6	6	2.231	90		Passed (P > 0.05)?	No					3	0.03633	0.04317	-0.006833	0.02802	6	6	0.2439	90
							4	0.01583	0.0425	-0.02667	0.0331	6	6	0.8057	90								4	0.009333	0.01233	-0.003	0.02802	6	6	0.1071	90
Normality of Residuals							5	0	0.02683	-0.02683	0.0331	6	6	0.8107	90		Normality of Residuals						5	0	0.0025	-0.0025	0.02802	6	6	0.08923	90
Test name	Statistics	P value	Passed normality test (alpha=0.05)?	P value summary			6	0	0.0045	-0.0045	0.0331	6	6	0.136	90		Test name	Statistics	P value	Passed normality test (alpha=0.05)?	P value summary		6	0	0	0	0.02802	6	6	0	90
D'Agostino-Pearson omnibus (K2)	21.35	<0.0001	No	****			7	0	0.0015	-0.0015	0.0331	6	6	0.04532	90		D'Agostino-Pearson omnibus (K2)	20.82	<0.0001	No	****		7	0	0	0	0.02802	6	6	0	90
Anderson-Darling (A2*)	6.555	<0.0001	No	****			8	0	0	0	0.0331	6	6	0	90		Anderson-Darling (A2*)	8.649	<0.0001	No	****		8	0	0	0	0.02802	6	6	0	90
Shapiro-Wilk (W)	0.8481	<0.0001	No	****													Shapiro-Wilk (W)	0.8275	<0.0001	No	****
Kolmogorov-Smirnov (distance)	0.1937	<0.0001	No	****													Kolmogorov-Smirnov (distance)	0.2593	<0.0001	No	****
Data summary																	Data summary
Number of columns (Column Factor)	2																Number of columns (Column Factor)	2
Number of rows (Row Factor)	9																Number of rows (Row Factor)	9
Number of values	108																Number of values	108

### Sheet: 2f
wt nor	wt gs	ko nor	ko gs									wt nor	wt gs	ko nor	ko gs									wt nor	wt gs	ko nor	ko gs									wt nor	wt gs	ko nor	ko gs
0.31	0.274	0.306	0.122		Table Analyzed	cristae for pdzd8		Table Analyzed	cristae for pdzd8			0.119	0.085	0.118	0.049		Table Analyzed	mito area for pdzd8-dep		Table Analyzed	mito area for pdzd8-dep			1.457	1.628	1.564	0.878		Table Analyzed	mito perim. for pdzd8-dep		Table Analyzed	mito perim. for pdzd8-dep			3.274	1.825	2.637	1.793		Table Analyzed	mito AR for pdzd8-dep		Table Analyzed	mito AR for pdzd8-dep
0.566	0.409	0.449	0.296									0.124	0.083	0.082	0.222									1.56	1.505	1.329	3.514									2.308	2.073	3.162	3.654
0.158	0.125	0.225	0.183		Column B	wt gs		Column D	ko gs			0.124	0.249	0.082	0.089		Column B	wt gs		Column D	ko gs			3.072	2.208	1.103	1.245		Column B	wt gs		Column D	ko gs			3.597	4.945	1.755	2.266		Column B	wt gs		Column D	ko gs
0.505	0.414	0.391	0.339		vs.	vs.		vs.	vs.			0.121	0.121	0.093	0.1		vs.	vs.		vs.	vs.			1.777	1.863	1.319	1.501		vs.	vs.		vs.	vs.			3.36	2.397	2.42	2.021		vs.	vs.		vs.	vs.
0.233	0.434	0.453	0.195		Column A	wt nor		Column C	ko nor			0.126	0.077	0.181	0.256		Column A	wt nor		Column C	ko nor			2.964	1.812	2.048	3.083		Column A	wt nor		Column C	ko nor			4.055	6.198	3.272	5.668		Column A	wt nor		Column C	ko nor
0.198	0.103	0.101	0.069									0.037	0.133	0.12	0.077									1.288	0.827	1.529	1.075									2.499	1.045	2.766	1.527
0.223	0.503	0.484	0.28		Mann Whitney test			Mann Whitney test				0.046	0.039	0.113	0.047		Mann Whitney test			Mann Whitney test				3.711	0.8	1.362	0.815		Mann Whitney test			Mann Whitney test				1.073	4.525	1.699	1.341		Mann Whitney test			Mann Whitney test
0.232	0.475	0.47	0.36		P value	0.7435		P value	0.1185			0.044	0.055	0.108	0.079		P value	0.1132		P value	0.8346			1.12	0.857	1.312	1.299		P value	0.0078		P value	0.7836			1.928	1.379	1.788	3.044		P value	0.4118		P value	0.3733
0.14	0.149	0.333	0.263		Exact or approximate P value?	Approximate		Exact or approximate P value?	Approximate			0.175	0.117	0.149	0.046		Exact or approximate P value?	Exact		Exact or approximate P value?	Approximate			1.083	2.063	1.516	0.913		Exact or approximate P value?	Approximate		Exact or approximate P value?	Approximate			3.241	1.319	1.302	2.108		Exact or approximate P value?	Approximate		Exact or approximate P value?	Approximate
0.161	0.109	0.154	0.241		P value summary	ns		P value summary	ns			0.485	0.244	0.125	0.182		P value summary	ns		P value summary	ns			2.634	4.885	1.601	2.355		P value summary	**		P value summary	ns			8.095	4.055	2.804	4.073		P value summary	ns		P value summary	ns
0.264	0.077	0.283	0.383		Significantly different (P < 0.05)?	No		Significantly different (P < 0.05)?	No			0.056	0.084	0.087	0.063		Significantly different (P < 0.05)?	No		Significantly different (P < 0.05)?	No			1.363	0.956	1.19	0.958		Significantly different (P < 0.05)?	Yes		Significantly different (P < 0.05)?	No			1.998	1.544	1.881	1.539		Significantly different (P < 0.05)?	No		Significantly different (P < 0.05)?	No
0.326	0.084	0.242	0.349		One- or two-tailed P value?	Two-tailed		One- or two-tailed P value?	Two-tailed			0.095	0.161	0.117	0.061		One- or two-tailed P value?	Two-tailed		One- or two-tailed P value?	Two-tailed			1.118	1.35	1.358	0.951		One- or two-tailed P value?	Two-tailed		One- or two-tailed P value?	Two-tailed			2.874	1.649	1.641	1.592		One- or two-tailed P value?	Two-tailed		One- or two-tailed P value?	Two-tailed
0.115	0.159	0.141	0.239		Sum of ranks in column A,B	47172 , 57482		Sum of ranks in column C,D	57181 , 54447			0.135	0.119	0.042	0.072		Sum of ranks in column A,B	8172 , 10356		Sum of ranks in column C,D	26014 , 26636			1.714	2.706	0.836	1.361		Sum of ranks in column A,B	12989 , 12212		Sum of ranks in column C,D	25606 , 27045			7.768	3.184	2.021	3.746		Sum of ranks in column A,B	13898 , 11303		Sum of ranks in column C,D	25087 , 27564
0.296	0.323	0.4	0.337		Mann-Whitney U	25436		Mann-Whitney U	25527			0.025	0.025	0.084	0.368		Mann-Whitney U	3986		Mann-Whitney U	12941			0.801	0.592	1.094	4.694		Mann-Whitney U	4952		Mann-Whitney U	12886			1.158	1.894	1.36	2.822		Mann-Whitney U	5843		Mann-Whitney U	12367
0.189	0.378	0.56	0.158									0.084	0.029	0.144	0.05									0.958	1.15	1.954	0.847									1.807	2.057	4.014	1.786
0.198	0.182	0.249	0.128		Difference between medians			Difference between medians				0.057	0.037	0.121	0.102		Difference between medians			Difference between medians				1.411	0.903	1.916	1.793		Difference between medians			Difference between medians				1.275	1.929	4.921	3.614		Difference between medians			Difference between medians
0.155	0.141	0.228	0.382		Median of column A	0.2320, n=208		Median of column C	0.2370, n=232			0.121	0.062	0.104	0.039		Median of column A	0.08000, n=91		Median of column C	0.07100, n=159			2.153	2.129	1.479	0.867		Median of column A	1.292, n=104		Median of column C	1.108, n=159			5.205	2.374	3.162	2.407		Median of column A	2.037, n=120		Median of column C	2.012, n=159
0.222	0.463	0.275	0.306		Median of column B	0.2440, n=249		Median of column D	0.2375, n=240			0.068	0.175	0.033	0.29		Median of column B	0.08600, n=101		Median of column D	0.06200, n=165			1.132	0.981	0.688	3.213		Median of column B	1.005, n=120		Median of column D	1.055, n=165			1.258	1.757	1.173	3.805		Median of column B	1.866, n=104		Median of column D	2.197, n=165
0.13	0.08	0.158	0.553		Difference: Actual	0.012		Difference: Actual	0.0005			0.14	0.047	0.119	0.053		Difference: Actual	0.006		Difference: Actual	-0.009			1.518	1.954	1.774	0.864		Difference: Actual	-0.2875		Difference: Actual	-0.053			3.48	1.475	4.052	1.169		Difference: Actual	-0.1715		Difference: Actual	0.185
0.118	0.252	0.265	0.407		Difference: Hodges-Lehmann	0.003		Difference: Hodges-Lehmann	-0.015			0.094	0.271	0.048	0.101		Difference: Hodges-Lehmann	0.012		Difference: Hodges-Lehmann	-0.001			1.316	1.26	0.907	1.207		Difference: Hodges-Lehmann	-0.202		Difference: Hodges-Lehmann	0.014			2.035	1.483	2.422	1.473		Difference: Hodges-Lehmann	-0.092		Difference: Hodges-Lehmann	0.09
0.075	0.047	0.349	0.186									0.03	0.086	0.126	0.165									0.603	0.673	1.471	2.217									1.591	1.27	1.971	5.018
0.137	0.379	0.362	0.262			wt nor	wt gs		ko nor	ko gs		0.073	0.078	0.076	0.038			wt nor	wt gs		ko nor	ko gs		0.673	1.327	1.103	0.764			wt nor	wt gs		ko nor	ko gs		3.619	1.78	1.764	1.6			wt nor	wt gs		ko nor	ko gs
0.309	0.193	0.244	0.485		Number of values	208	249	Number of values	232	240		0.019	0.069	0.068	0.259		Number of values	91	101	Number of values	159	165		0.73	0.51	1.011	3.342		Number of values	104	120	Number of values	159	165		1.25	1.481	1.504	3.522		Number of values	120	104	Number of values	159	165
0.084	0.137	0.227	0.427									0.242	0.218	0.036	0.12									0.948	3.091	0.721	1.781									2.148	1.612	1.467	3.581
0.501	0.176	0.17	0.125		Minimum	0.057	0.047	Minimum	0.064	0.051		0.022	0.277	0.044	0.071		Minimum	0.019	0.017	Minimum	0.016	0.012		1.817	0.55	0.831	1.502		Minimum	0.498	0.352	Minimum	0.463	0.414		1.285	2.435	1.696	3.56		Minimum	1.054	1.023	Minimum	1.056	1.053
0.421	0.235	0.206	0.238		25% Percentile	0.1655	0.155	25% Percentile	0.175	0.162		0.101	0.057	0.046	0.046		25% Percentile	0.044	0.055	25% Percentile	0.045	0.042		0.829	1.897	0.796	0.818		25% Percentile	0.9693	0.76	25% Percentile	0.836	0.8165		6.261	1.443	1.056	1.28		25% Percentile	1.379	1.387	25% Percentile	1.561	1.537
0.138	0.148	0.148	0.11		Median	0.232	0.244	Median	0.237	0.2375		0.033	0.038	0.114	0.158		Median	0.08	0.086	Median	0.071	0.062		3.621	0.757	1.467	2.57		Median	1.292	1.005	Median	1.108	1.055		2.078	6.139	2.666	6.38		Median	2.037	1.866	Median	2.012	2.197
0.177	0.384	0.549	0.169		75% Percentile	0.3173	0.3335	75% Percentile	0.3175	0.306		0.076	0.037	0.059	0.101		75% Percentile	0.126	0.14	75% Percentile	0.109	0.119		1.305	1.082	0.928	1.491		75% Percentile	1.814	1.844	75% Percentile	1.479	1.687		1.675	2.799	1.529	3.086		75% Percentile	3.468	2.904	75% Percentile	2.886	3.414
0.318	0.42	0.393	0.167		Maximum	0.566	0.546	Maximum	0.703	0.558		0.06	0.045	0.057	0.042		Maximum	0.485	0.312	Maximum	0.255	0.368		1.039	0.959	0.963	0.847		Maximum	3.711	4.885	Maximum	3.354	4.694		1.767	1.299	1.897	2.269		Maximum	8.546	6.198	Maximum	5.511	10.69
0.423	0.466	0.703	0.325									0.029	0.128	0.098	0.126									1	0.659	1.19	1.976									1.543	1.344	1.467	2.365
0.404	0.255	0.313	0.493		Mean	0.2496	0.2537	Mean	0.2563	0.237		0.056	0.125	0.096	0.042		Mean	0.09854	0.1115	Mean	0.08155	0.0875		2.438	1.028	1.27	0.884		Mean	1.483	1.328	Mean	1.217	1.349		2.039	4.145	2.024	2.424		Mean	2.683	2.29	Mean	2.317	2.649
0.116	0.093	0.212	0.19		Std. Deviation	0.1103	0.1151	Std. Deviation	0.1084	0.09836		0.168	0.218	0.045	0.037		Std. Deviation	0.07248	0.0694	Std. Deviation	0.04787	0.06544		3.3	1.69	0.796	0.71		Std. Deviation	0.6948	0.8057	Std. Deviation	0.5034	0.7757		1.985	2.848	1.282	1.099		Std. Deviation	1.767	1.179	Std. Deviation	0.999	1.56
0.379	0.414	0.178	0.256		Std. Error of Mean	0.007647	0.007297	Std. Error of Mean	0.007114	0.006349		0.022	0.054	0.067	0.122		Std. Error of Mean	0.007598	0.006906	Std. Error of Mean	0.003797	0.005095		0.9	0.566	1.036	1.885		Std. Error of Mean	0.06813	0.07355	Std. Error of Mean	0.03992	0.06039		1.291	1.233	1.833	3.059		Std. Error of Mean	0.1613	0.1156	Std. Error of Mean	0.07922	0.1214
0.413	0.254	0.124	0.325									0.238	0.141	0.057	0.046									0.734	2.675	0.972	0.849									4.877	1.272	1.877	1.82
0.29	0.334	0.177	0.231		Lower 95% CI	0.2345	0.2393	Lower 95% CI	0.2423	0.2245		0.143	0.064	0.028	0.029		Lower 95% CI	0.08344	0.09775	Lower 95% CI	0.07405	0.07744		0.717	0.478	0.675	0.629		Lower 95% CI	1.348	1.182	Lower 95% CI	1.138	1.23		1.222	1.18	1.936	1.095		Lower 95% CI	2.364	2.06	Lower 95% CI	2.161	2.409
0.232	0.222	0.282	0.331		Upper 95% CI	0.2646	0.2681	Upper 95% CI	0.2704	0.2495		0.041	0.222	0.179	0.049		Upper 95% CI	0.1136	0.1252	Upper 95% CI	0.08905	0.09756		0.817	0.567	2.119	0.987		Upper 95% CI	1.618	1.474	Upper 95% CI	1.295	1.468		1.699	1.445	3.482	2.762		Upper 95% CI	3.002	2.519	Upper 95% CI	2.474	2.888
0.15	0.354	0.305	0.054									0.078	0.305	0.017	0.075									1.798	0.48	0.47	1.102									1.507	3.698	1.185	1.815
0.289	0.301	0.518	0.203		Mean ranks	226.8	230.8	Mean ranks	246.5	226.9		0.12	0.111	0.029	0.073		Mean ranks	89.8	102.5	Mean ranks	163.6	161.4		1.824	0.352	0.633	1.202		Mean ranks	124.9	101.8	Mean ranks	161	163.9		1.163	4.092	1.177	2.488		Mean ranks	115.8	108.7	Mean ranks	157.8	167.1
0.524	0.2	0.13	0.101									0.187	0.098	0.205	0.213									2.35	0.616	2.739	2.922									1.054	2.638	4.658	3.665
0.523	0.316	0.15	0.149									0.041	0.161	0.033	0.059									0.865	1.591	0.733	1.175									5.117	1.135	1.875	3.336
0.167	0.206	0.22	0.178									0.132	0.135	0.127	0.023									1.922	2.751	1.907	0.584									6.821	1.552	2.006	1.418
0.215	0.105	0.106	0.253									0.026	0.138	0.056	0.076									0.947	0.79	1.059	1.075									1.583	1.246	2.905	1.584
0.22	0.1	0.224	0.221									0.02	0.124	0.076	0.153									2.032	1.203	1.117	1.997									2.489	2.074	1.945	3.896
0.283	0.48	0.311	0.318									0.094	0.046	0.036	0.05									2.812	0.45	0.711	1.062									2.083	3.592	1.332	2.992
0.295	0.524	0.199	0.413									0.224	0.03	0.047	0.062									1.265	0.552	0.899	1.26									1.07	1.353	1.921	3.936
0.096	0.158	0.215	0.195									0.07	0.069	0.255	0.049									1.207	2.212	2.813	0.846									5.396	1.559	4.806	1.448
0.343	0.354	0.164	0.222									0.103	0.126	0.058	0.033									1.515	3.038	0.96	0.726									8.546	1.423	1.922	1.595
0.409	0.22	0.247	0.245									0.293	0.053	0.061	0.057									2.022	0.763	0.929	0.882									1.286	4.852	1.358	1.415
0.312	0.108	0.429	0.261									0.116	0.037	0.045	0.032									1.529	2.586	0.85	0.701									7.708	2.147	1.859	1.837
0.172	0.28	0.208	0.142									0.242	0.017	0.096	0.04									1.302	0.668	1.423	0.802									2.206	1.309	2.997	2.002
0.144	0.128	0.23	0.131									0.066	0.204	0.086	0.029									0.909	0.598	1.177	0.73									2.453	2.329	1.882	2.415
0.232	0.333	0.161	0.344									0.19	0.193	0.102	0.02									0.645	1.81	1.488	0.58									5.744	1.135	2.93	1.89
0.203	0.156	0.357	0.436									0.02	0.125	0.035	0.092									0.97	2.95	0.705	1.987									3.204	1.023	1.367	6.311
0.247	0.154	0.405	0.284									0.08	0.048	0.02	0.031									1.669	1.28	0.547	0.661									3.061	2.916	1.572	1.208
0.277	0.226	0.392	0.365									0.034	0.178	0.237	0.044									0.974	1.436	2.041	0.8									2.74	2.188	2.155	1.182
0.233	0.32	0.175	0.435									0.07	0.312	0.113	0.055									0.779	3.398	1.719	0.886									4.814	1.931	3.185	1.32
0.249	0.281	0.242	0.149									0.108	0.033	0.129	0.02									0.498	1.63	1.585	0.515									3.109	1.362	2.476	1.095
0.172	0.422	0.259	0.277									0.089	0.07	0.099	0.09									2.715	3.624	1.665	1.737									2.329	4.745	3.574	4.137
0.205	0.401	0.23	0.18									0.061	0.05	0.022	0.012									1.878	1.059	0.573	0.414									2.23	2.581	1.563	1.183
0.093	0.3	0.428	0.136									0.105	0.113	0.13	0.019									1.995	3.029	1.4	0.538									1.469	4.996	1.394	1.666
0.179	0.126	0.147	0.334									0.07	0.132	0.034	0.062									0.832	0.537	0.727	0.985									1.17	1.176	1.722	1.761
0.249	0.143	0.27	0.161									0.103	0.083	0.187	0.036									2.39	1.44	2.416	0.726									3.881	4.124	2.368	1.398
0.283	0.315	0.423	0.198									0.063	0.07	0.023	0.024									2.782	0.78	0.571	0.591									2.239	3.527	1.403	1.48
0.203	0.315	0.364	0.44									0.043	0.062	0.101	0.079									0.68	1.069	1.365	1.251									1.734	1.215	2.29	2.746
0.071	0.476	0.08	0.373									0.075	0.077	0.066	0.084									1.018	1.667	1.223	1.11									4.152	1.427	3.257	1.332
0.24	0.273	0.331	0.175									0.038	0.118	0.018	0.04									0.864	1.118	0.517	0.831									1.374	1.566	1.666	1.574
0.181	0.205	0.29	0.123									0.044	0.085	0.239	0.041									1.275	0.992	3.354	0.79									1.851	1.63	5.02	1.636
0.113	0.276	0.134	0.386									0.174	0.131	0.104	0.051									1.772	1.218	1.475	0.925									1.292	2.92	2.446	1.95
0.189	0.414	0.109	0.209									0.123	0.198	0.163	0.052									1.153	1.005	1.777	0.907									1.299	1.7	2.76	1.8
0.222	0.421	0.339	0.163									0.051	0.231	0.109	0.079									1.058	1.892	1.378	1.34									3.88	1.858	2.27	3.087
0.209	0.118	0.42	0.122									0.038	0.091	0.063	0.027									1.018	0.99	1.076	0.612									1.713	2.041	2.064	1.218
0.158	0.128	0.43	0.094									0.092	0.075	0.098	0.125									1.13	0.889	1.36	2.127									2.284	1.688	2.417	5.764
0.302	0.244	0.092	0.101									0.126	0.049	0.03	0.089									1.373	1.165	0.649	1.54									2.216	1.873	1.263	4.13
0.1	0.179	0.209	0.114									0.042	0.041	0.057	0.099									1.296	0.735	0.892	1.432									1.28	2.529	1.213	2.853
0.274	0.271	0.176	0.118									0.068	0.092	0.07	0.127									1.504	0.894	1.005	1.642									2.054	2.215	1.378	2.915
0.153	0.317	0.206	0.31									0.179	0.1	0.04	0.107									1.711	2.192	0.842	1.536									3.554	1.576	1.968	2.769
0.129	0.396	0.119	0.129									0.085	0.086	0.044	0.044									2.381	1.965	0.833	0.796									4.139	3.821	1.827	1.306
0.173	0.13	0.181	0.144									0.037	0.134	0.039	0.06									1.121	0.847	0.744	0.973									1.14	1.313	1.303	1.577
0.3	0.268	0.17	0.076									0.028	0.153	0.03	0.119									1.135	0.756	0.715	1.873									1.602	2.371	1.895	3.177
0.364	0.352	0.175	0.297									0.09	0.148	0.07	0.129									0.859	1.855	1.094	2.098									6.445	1.552	2.049	2.87
0.379	0.103	0.256	0.123									0.04	0.052	0.133	0.078									0.969	1.859	1.635	1.414									2.126	3.261	2.67	3.938
0.214	0.23	0.121	0.173									0.057	0.139	0.109	0.032									1.167	0.767	1.356	0.839									1.607	1.386	2.04	2.965
0.315	0.076	0.516	0.205									0.15	0.055	0.025	0.196									1.25	0.98	0.624	2.759									1.168	1.893	1.833	6.606
0.203	0.233	0.547	0.163									0.039	0.084	0.095	0.039									1.303	0.517	1.506	0.762									1.14	3.04	2.794	1.49
0.123	0.326	0.394	0.3									0.06	0.052	0.041	0.042									1.724	0.387	0.758	0.801									1.111	2.905	1.226	1.754
0.217	0.234	0.15	0.363									0.195	0.135	0.129	0.154									1.585	0.923	1.758	2.609									1.255	1.978	3.478	6.799
0.142	0.153	0.295	0.308									0.044	0.184	0.083	0.119									1.804	0.908	1.464	1.746									1.82	3.275	3.715	3.897
0.167	0.303	0.185	0.098									0.151	0.072	0.094	0.117									0.926	0.856	1.238	1.723									1.184	1.924	1.767	3.601
0.095	0.264	0.189	0.253									0.144	0.239	0.075	0.301									1.968	1.3	1.127	4.315									3.605	4.043	2.071	5.054
0.248	0.164	0.312	0.108									0.166	0.242	0.16	0.153									0.924	2.595	2.26	2.253									5.993	1.715	4.892	4.711
0.101	0.102	0.325	0.207									0.154	0.146	0.051	0.039									1.435	1.795	0.923	0.798									7.524	3.169	1.868	1.634
0.197	0.22	0.179	0.275										0.069	0.06	0.037									0.848	0.776	1.083	0.773									1.637	1.187	2.621	1.789
0.103	0.246	0.433	0.301										0.096	0.215	0.047									1.395	0.626	1.914	0.944									1.321	1.389	2.183	2.516
0.174	0.324	0.434	0.253										0.098	0.144	0.036									2.287	1.172	1.507	0.738									1.681	4.079	1.484	1.065
0.057	0.288	0.179	0.365										0.24	0.044	0.077									1.009	0.757	0.795	1.198									1.463	1.209	1.447	2.228
0.086	0.065	0.262	0.558										0.084	0.151	0.028									1.888	0.909	2.466	0.688									1.452	1.312	5.511	1.842
0.058	0.314	0.204	0.243										0.038	0.132	0.04									2.467	2.424	1.852	0.756									5.313	2.705	3.775	1.268
0.231	0.267	0.186	0.085										0.061	0.033	0.022									1.756	0.789	0.74	0.933									1.766	2.899	2.014	6.932
0.411	0.107	0.444	0.175										0.052	0.049	0.059									0.977	1.347	0.875	0.918									3.433	1.258	1.804	1.198
0.153	0.329	0.137	0.256										0.053	0.051	0.037									1.212	2.127	0.959	0.712									3.002	1.619	2.358	1.336
0.314	0.314	0.341	0.18										0.064	0.139	0.06									1.183	0.802	2.09	1.05									1.486	1.293	4.197	2.336
0.133	0.187	0.468	0.058											0.14	0.12									2.852	2.168	1.892	1.65									5.091	4.584	3.868	3.315
0.253	0.226	0.376	0.111											0.069	0.051									1.159	0.729	1.248	0.944									1.248	1.824	3.167	2.214
0.314	0.175	0.147	0.387											0.046	0.108									0.738	0.606	0.808	1.318									1.188	1.34	1.228	1.555
0.112	0.083	0.335	0.265											0.022	0.029										1.004	0.553	0.636									2.677		1.357	1.354
0.159	0.088	0.162	0.155											0.118	0.033										0.845	2.02	0.677									1.393		4.373	1.346
0.17	0.133	0.356	0.091											0.048	0.165										2.059	0.922	2.28									4.248		2.228	3.4
0.134	0.241	0.106	0.156											0.1	0.063										2.055	1.289	1.131									3.682		1.771	2.666
0.349	0.38	0.161	0.25											0.071	0.047										0.951	1.083	0.923									1.416		1.963	2.251
0.505	0.397	0.299	0.212											0.046	0.148										0.952	0.797	2.112									1.649		1.21	4.388
0.409	0.41	0.189	0.29											0.023	0.276										0.759	0.551	3.831									1.224		1.218	8.232
0.468	0.29	0.321	0.314											0.105	0.038										0.551	1.649	0.783									1.177		3.656	1.841
0.459	0.407	0.449	0.12											0.061	0.06										2.226	0.99	0.96									5.344		1.971	1.717
0.401	0.418	0.201	0.129											0.063	0.032										1.134	1.074	0.665									2.569		2.872	1.192
0.399	0.277	0.142	0.122											0.095	0.066										0.534	1.322	1.003									1.406		2.406	1.684
0.208	0.185	0.268	0.249											0.028	0.061										1.247	0.695	0.974									3.143		2.098	1.763
0.277	0.098	0.196	0.051											0.016	0.019										0.826	0.463	0.527									2.302		1.096	1.395
0.327	0.149	0.264	0.289											0.024	0.111										0.689	0.593	1.447									1.358		1.561	2.412
0.312	0.136	0.261	0.084											0.072	0.103										0.934	1.109	1.192									1.556		2.012	1.053
0.289	0.133	0.259	0.259											0.077	0.047										0.656	1.108	0.826									1.095		1.828	1.343
0.269	0.18	0.26	0.403											0.15	0.061											1.796	1.235											3.061	3.474
0.22	0.173	0.281	0.238											0.029	0.189											0.714	2.347											2.108	4.7
0.366	0.32	0.226	0.38											0.08	0.064											1.602	1.137											4.849	2.795
0.129	0.169	0.186	0.169											0.109	0.101											1.903	1.6											3.679	2.886
0.31	0.392	0.17	0.162											0.15	0.119											2.004	2.064											2.91	5.11
0.429	0.154	0.181	0.288											0.075	0.039											1.251	0.77											2.186	1.54
0.136	0.291	0.064	0.259											0.071	0.09											1.303	1.352											3.015	2.784
0.362	0.166	0.177	0.078											0.023	0.083											0.557	1.158											1.129	2.197
0.252	0.31	0.202	0.342											0.034	0.06											0.756	0.928											2.008	1.583
0.251	0.356	0.16	0.261											0.05	0.067											0.946	1.327											2.677	4.258
0.384	0.398	0.182	0.324											0.08	0.062											1.18	1.055											2.136	2.26
0.218	0.343	0.204	0.235											0.047	0.062											0.827	0.924											1.467	1.308
0.363	0.165	0.272	0.182											0.06	0.062											1.06	0.944											2.214	1.509
0.145	0.285	0.085	0.288											0.086	0.112											1.281	1.479											2.093	2.703
0.179	0.238	0.346	0.171											0.025	0.06											0.588	1.029											1.202	2.2
0.365	0.136	0.424	0.198											0.085	0.049											1.117	0.904											1.491	1.784
0.225	0.348	0.192	0.31											0.068	0.259											1.05	2.041											1.754	1.709
0.217	0.273	0.222	0.133											0.06	0.145											0.91	2.617											1.06	5.837
0.164	0.066	0.209	0.182											0.121	0.139											1.306	1.638											1.499	2.595
0.254	0.094	0.199	0.094											0.083	0.081											1.44	1.056											3.59	1.094
0.082	0.184	0.325	0.116											0.088	0.199											1.465	2.391											3.112	4.636
0.286	0.12	0.136	0.123											0.044	0.027											0.94	0.669											2.833	1.973
0.299	0.126	0.309	0.158											0.058	0.092											1.13	1.216											3.916	1.457
0.362	0.201	0.267	0.29											0.111	0.042											1.645	0.965											2.886	3.428
0.372	0.116	0.196	0.337											0.051	0.083											1.103	1.097											3.299	1.53
0.107	0.326	0.234	0.252											0.038	0.134											0.892	2.314											2.749	6.095
0.212	0.393	0.33	0.324											0.033	0.054											0.715	0.965											1.794	2.072
0.203	0.182	0.198	0.305											0.078	0.225											1.343	2.413											3.466	3.359
0.156	0.332	0.096	0.291											0.058	0.19											1.01	1.911											2.163	2.42
0.113	0.223	0.09	0.269											0.127	0.136											1.887	1.585											3.931	2.387
0.165	0.369	0.303	0.15											0.03	0.136											0.696	2.071											1.865	4.773
0.257	0.209	0.258	0.131											0.07	0.131											1.186	1.474											2.895	2.038
0.193	0.308	0.232	0.21											0.056	0.299											0.916	3.241											1.249	4.588
0.227	0.429	0.333	0.196											0.062	0.148											0.971	2.237											1.639	4.349
0.211	0.2	0.305	0.33											0.086	0.139											1.663	1.826											5.326	3.572
0.072	0.347	0.455	0.343											0.145	0.047											1.393	0.813											1.104	1.299
0.267	0.359	0.161	0.238											0.025	0.025											0.59	0.607											1.347	1.534
0.089	0.128	0.234	0.346											0.052	0.067											0.868	1.047											1.403	1.938
0.284	0.302	0.158	0.158											0.066	0.145											0.958	2.994											1.352	10.685
0.224	0.389	0.158	0.231												0.038												0.78												1.848
0.152	0.244	0.25	0.322												0.068												0.965												1.273
0.269	0.301	0.143	0.112												0.045												0.839												1.747
0.198	0.235	0.281	0.235												0.035												0.72												1.546
0.397	0.382	0.254	0.213												0.019												0.523												1.244
0.406	0.276	0.349	0.206												0.042												0.77												1.291
0.279	0.222	0.3	0.193
0.422	0.262	0.279	0.218
0.532	0.277	0.169	0.167
0.199	0.38	0.316	0.354
0.333	0.154	0.299	0.342
0.385	0.172	0.345	0.306
0.21	0.373	0.318	0.24
0.414	0.272	0.264	0.108
0.243	0.08	0.48	0.182
0.384	0.251	0.23	0.07
0.367	0.349	0.201	0.212
0.18	0.504	0.283	0.237
0.377	0.455	0.265	0.115
0.426	0.107	0.272	0.24
0.252	0.383	0.162	0.253
0.267	0.142	0.24	0.213
0.364	0.17	0.218	0.255
0.264	0.154	0.377	0.171
0.068	0.309	0.274	0.27
0.157	0.168	0.397	0.185
0.293	0.403	0.117	0.356
0.23	0.425	0.247	0.213
0.263	0.367	0.289	0.268
0.203	0.227	0.224	0.214
0.243	0.097	0.256	0.197
0.131	0.453	0.309	0.308
0.376	0.202	0.419	0.341
0.373	0.123	0.395	0.146
0.345	0.119	0.34	0.196
0.341	0.315	0.219	0.139
0.218	0.222	0.133	0.182
0.25	0.188	0.435	0.194
0.082	0.186	0.208	0.277
0.089	0.116	0.298	0.31
0.21	0.283	0.146	0.272
0.201	0.244	0.198	0.31
0.339	0.149	0.145	0.363
0.442	0.16	0.303	0.16
0.2	0.197	0.3	0.242
0.384	0.277	0.28	0.309
0.264	0.131	0.204	0.163
0.305	0.162	0.213	0.092
0.196	0.231	0.114	0.154
	0.176	0.158	0.294
	0.168	0.359	0.264
	0.123	0.263	0.418
	0.089	0.327	0.432
	0.301	0.16	0.142
	0.201	0.126	0.165
	0.321	0.164	0.195
	0.392	0.164	0.244
	0.316	0.152	0.404
	0.296	0.278	0.263
	0.421	0.195	0.27
	0.105	0.177	0.162
	0.106	0.144	0.248
	0.515	0.165	0.233
	0.413	0.376	0.294
	0.247	0.072	0.325
	0.25	0.153	0.245
	0.201	0.196	0.279
	0.109	0.162	0.116
	0.185	0.257	0.303
	0.188	0.246	0.273
	0.333	0.231	0.207
	0.25	0.12	0.214
	0.13	0.224	0.337
	0.295		0.309
	0.193		0.293
	0.491		0.368
	0.172		0.177
	0.452		0.18
	0.135		0.14
	0.312		0.083
	0.342		0.42
	0.546
	0.237
	0.482
	0.206
	0.173
	0.249
	0.343
	0.426
	0.117

### Sheet: 2h
wt nor	wt gs	pdha-ko nor	pdha-ko gs							wt nor	wt gs		Table Analyzed	splics pdha-dep			pdha-ko nor	pdha-ko gs
0.443532	1.33059	0.963274	2.25708			Table Analyzed	splics pdha-dep		Number of values	38	42					Number of values	33	38
0.427105	1.92197	0.897167	1.20881										Column D	pdha-ko gs
1.72485	1.52772	1.10493	2.3893			Column B	wt gs		Minimum	0.3943	0.5257		vs.	vs.		Minimum	0.5666	0.8805
0.772074	1.49487	1.55824	0.887723			vs.	vs.		25% Percentile	0.7721	0.9068		Column C	pdha-ko nor		25% Percentile	0.8974	1.002
1.65914	2.34908	0.566632	1.28436			Column A	wt nor		Median	0.9706	1.13					Median	0.9698	1.156
0.821355	1.83984	0.670514	2.34208						75% Percentile	1.121	1.316		Mann Whitney test			75% Percentile	1.131	1.225
0.952772	1.1499	1.3788	0.886624			Mann Whitney test			Maximum	1.807	2.349		P value	0.0028		Maximum	1.558	2.389
1.13347	1.28131	0.585519	1.11042			P value	0.0033						Exact or approximate P value?	Exact
0.50924	0.870637	1.27492	1.17401			Exact or approximate P value?	Exact		Mean	0.9723	1.185		P value summary	**		Mean	1	1.206
1.56058	0.903491	0.769223	1.00525			P value summary	**		Std. Deviation	0.3376	0.3391		Significantly different (P < 0.05)?	Yes		Std. Deviation	0.214	0.3583
1.80698	0.804928	0.990573	1.06395			Significantly different (P < 0.05)?	Yes		Std. Error of Mean	0.05477	0.05233		One- or two-tailed P value?	Two-tailed		Std. Error of Mean	0.03724	0.05812
1.03491	0.525667	1.10797	1.07862			One- or two-tailed P value?	Two-tailed						Sum of ranks in column C,D	931.5 , 1625
1.28131	1.23203	0.903745	1.14344			Sum of ranks in column A,B	1238 , 2003		Lower 95% CI	0.8613	1.08		Mann-Whitney U	370.5		Lower 95% CI	0.9241	1.089
0.558522	1.1499	0.95144	1.06273			Mann-Whitney U	496.5		Upper 95% CI	1.083	1.291					Upper 95% CI	1.076	1.324
1.11704	0.870637	1.15445	1.17034										Difference between medians
0.772074	0.788501	1.15812	1.24372			Difference between medians			Mean ranks	32.57	47.68		Median of column C	0.9698, n=33		Mean ranks	28.23	42.75
0.459959	1.46201	1.00769	1.44306			Median of column A	0.9706, n=38						Median of column D	1.156, n=38
0.706366	1.26	0.917197	0.942879			Median of column B	1.130, n=42						Difference: Actual	0.1865
1.05133	1.2221	0.779006	1.16912			Difference: Actual	0.1591						Difference: Hodges-Lehmann	0.148
0.772074	1.30421	0.942879	1.22415			Difference: Hodges-Lehmann	0.1971
0.394251	1.41	1.01503	1.19725
1.1499	1.10053	0.856051	0.984459
1.03105	0.907895	0.919643	1.11776
0.821053	1.08316	1.29386	1.17157
0.88579	1.49842	0.969783	1.33666
0.887368	1.31053	0.967338	1.17891
1.05474	1.21895	1.22782	0.922089
1.11	1.09105	1.08474	1.06884
0.873158	0.994737	0.897631	0.88051
0.920526	1.13526	0.826701	0.961223
1.19684	1.09895	1.19603	0.95144
1.07053	0.811579	1.06884	1.27429
0.999474	0.852632	0.994242	1.17157
1.14947	0.847895		1.1838
1.01053	1.10684		1.01381
0.9	0.956842		1.1179
0.937895	0.893684		1.22684
0.988421	1.12421		0.991579
	1.05158
	1.11158
	1.29774
	1.59343
wt nor	wt gs	rmdn3-ko nor	rmdn3-ko gs						wt nor	wt gs									rmdn3-ko nor	rmdn3-ko gs
0.905564	2.0205	1.02062	1.18226		Table Analyzed	splics rmdn3-dep		Number of values	25	19		Table Analyzed	splics rmdn3-dep					Number of values	23	21
1.02631	1.40908	1.0607	1.21833
0.964651	1.16246	0.967184	1.58036		Column B	wt gs		Minimum	0.8529	1.034		Column D	rmdn3-ko gs					Minimum	0.7548	0.9685
1.05842	1.66341	1.0126	1.2544		vs.	vs.		25% Percentile	0.948	1.161		vs.	vs.					25% Percentile	0.8964	1.119
0.87859	1.16118	1.09944	1.10612		Column A	wt nor		Median	0.9968	1.333		Column C	rmdn3-ko nor					Median	1.021	1.196
0.8529	1.21384	0.947145	1.217					75% Percentile	1.054	1.409								75% Percentile	1.09	1.339
0.996763	1.41679	1.14352	1.33188		Mann Whitney test			Maximum	1.237	2.021		Unpaired t test						Maximum	1.144	1.58
1.00704	1.29219	1.06737	1.37062		P value	<0.0001						P value	<0.0001
1.1098	1.23311	1.0086	1.19161		Exact or approximate P value?	Exact		Mean	1	1.333		P value summary	****					Mean	1	1.227
1.02887	1.3333	1.03264	0.96852		P value summary	****		Std. Deviation	0.0895	0.2294		Significantly different (P < 0.05)?	Yes					Std. Deviation	0.1101	0.1546
0.869599	1.14191	0.891038	1.54696		Significantly different (P < 0.05)?	Yes		Std. Error of Mean	0.0179	0.05263		One- or two-tailed P value?	Two-tailed					Std. Error of Mean	0.02295	0.03373
1.10466	1.03401	0.754777	1.20497		One- or two-tailed P value?	Two-tailed						t, df	t=5.640, df=42
0.986487	1.13934	0.832259	1.1315		Sum of ranks in column A,B	342.5 , 647.5		Lower 95% CI	0.9631	1.222								Lower 95% CI	0.9524	1.156
1.11108	1.54267	1.13818	1.34524		Mann-Whitney U	17.5		Upper 95% CI	1.037	1.444		How big is the difference?						Upper 95% CI	1.048	1.297
0.964651	1.09824	0.817564	1.14753									Mean of column C	1
0.895288	1.33587	1.1168	1.18493		Difference between medians			Mean ranks	13.7	34.08		Mean of column D	1.227
1.04943	1.38211	1.046	1.0981		Median of column A	0.9968, n=25						Difference between means (D - C) ± SEM	0.2266 ± 0.04018
1.23696	1.37954	1.09008	1.10612		Median of column B	1.333, n=19						95% confidence interval	0.1455 to 0.3077
0.932539	1.3667	1.07272	1.00592		Difference: Actual	0.3365						R squared (eta squared)	0.4309
1.00575		0.972527	1.37062		Difference: Hodges-Lehmann	0.3057
0.963366		1.12615	1.19562									F test to compare variances
1.00961		0.885694										F, DFn, Dfd	1.973, 20, 22
0.97878		0.896382										P value	0.1242
1.09824												P value summary	ns
0.964651												Significantly different (P < 0.05)?	No
												Normality of Residuals
												Test name	Statistics	P value	Passed normality test (alpha=0.05)?	P value summary
												Anderson-Darling (A2*)	0.2862	0.608	Yes	ns
												D'Agostino-Pearson omnibus (K2)	1.969	0.3736	Yes	ns
												Shapiro-Wilk (W)	0.9734	0.3963	Yes	ns
												Kolmogorov-Smirnov (distance)	0.09138	0.1	Yes	ns
wt nor	si-rmdn3 nor								wt nor	si-rmdn3 nor
0.900121	0.706547		Table Analyzed	splics si- rmdn3				Number of values	24	25		Data analyzed
0.783976	0.83237											Sample size, column C	23
0.72913	0.967872		Column B	si-rmdn3 nor				Minimum	226	219		Sample size, column D	21
0.906574	0.874311		vs.	vs.				25% Percentile	268.5	248
1.00013	0.80656		Column A	wt nor				Median	308.5	271
1.17435	0.88399							75% Percentile	350.3	298
1.04853	0.980777		Unpaired t test					Maximum	444	334
0.900121	0.764619		P value	0.0041
0.864632	0.838823		P value summary	**				Mean	310	271.7
0.851727	0.790429		Significantly different (P < 0.05)?	Yes				Std. Deviation	55.46	30.04
0.871085	0.793655		One- or two-tailed P value?	Two-tailed				Std. Error of Mean	11.32	6.008
0.990456	0.845275		t, df	t=3.021, df=47
0.761393	0.93561							Lower 95% CI	286.5	259.3
1.20661	0.771071		How big is the difference?					Upper 95% CI	333.4	284.1
1.12273	1.02272		Mean of column A	310
0.977551	0.838823		Mean of column B	271.7
1.14854	0.954967		Difference between means (B - A) ± SEM	-38.28 ± 12.67
1.08402	0.993682		95% confidence interval	-63.77 to -12.79
1.04208	0.822691		R squared (eta squared)	0.1626
0.72913	0.906574
1.13241	0.913026		F test to compare variances
1.25823	0.877537		F, DFn, Dfd	3.408, 23, 24
1.08402	0.993682		P value	0.0041
1.43245	1.07756		P value summary	**
	0.719452		Significantly different (P < 0.05)?	Yes
			Normality of Residuals
			Test name	Statistics	P value	Passed normality test (alpha=0.05)?	P value summary
			Anderson-Darling (A2*)	0.158	0.9485	Yes	ns
			D'Agostino-Pearson omnibus (K2)	2.551	0.2793	Yes	ns
			Shapiro-Wilk (W)	0.9824	0.6686	Yes	ns
			Kolmogorov-Smirnov (distance)	0.05034	0.1	Yes	ns
			Data analyzed
			Sample size, column A	24
			Sample size, column B	25
