## Supplementary material for "AMPK targets PDZD8 to trigger carbon source shift to glutamine": Source data and statistical analysis data: ED fig.3.xlsx

### Sheet: 3d
wt nor	wt gs	527A nor	527A gs							wt nor	wt gs							527A nor	527A gs
0.018	0.019	0.023	0.025		Table Analyzed	contact distance for 527a			Number of values	74	71		Table Analyzed	contact distance for 527a			Number of values	55	53
0.015	0.008	0.01	0.015
0.02	0.007	0.028	0.021		Column B	wt gs			Minimum	0.004	0.005		Column D	527A gs			Minimum	0.003	0.008
0.01	0.007	0.017	0.01		vs.	vs.			25% Percentile	0.012	0.011		vs.	vs.			25% Percentile	0.011	0.012
0.005	0.015	0.017	0.022		Column A	wt nor			Median	0.017	0.014		Column C	527A nor			Median	0.017	0.016
0.024	0.012	0.023	0.016						75% Percentile	0.02225	0.017						75% Percentile	0.023	0.021
0.01	0.012	0.027	0.028		Unpaired t test				Maximum	0.03	0.027		Unpaired t test				Maximum	0.03	0.03
0.026	0.013	0.025	0.015		P value	0.0019							P value	0.6588
0.019	0.006	0.004	0.022		P value summary	**			Mean	0.01722	0.01397		P value summary	ns			Mean	0.01716	0.0166
0.022	0.008	0.029	0.015		Significantly different (P < 0.05)?	Yes			Std. Deviation	0.007035	0.00511		Significantly different (P < 0.05)?	No			Std. Deviation	0.007251	0.005776
0.012	0.007	0.015	0.014		One- or two-tailed P value?	Two-tailed			Std. Error of Mean	0.0008178	0.0006065		One- or two-tailed P value?	Two-tailed			Std. Error of Mean	0.0009778	0.0007934
0.024	0.008	0.016	0.011		t, df	t=3.166, df=143							t, df	t=0.4428, df=106
0.009	0.02	0.022	0.03						Lower 95% CI	0.01559	0.01276						Lower 95% CI	0.0152	0.01501
0.027	0.017	0.008	0.018		How big is the difference?				Upper 95% CI	0.01885	0.01518		How big is the difference?				Upper 95% CI	0.01912	0.0182
0.015	0.011	0.014	0.019		Mean of column A	0.01722							Mean of column C	0.01716
0.021	0.027	0.011	0.023		Mean of column B	0.01397							Mean of column D	0.0166
0.011	0.013	0.011	0.018		Difference between means (B - A) ± SEM	-0.003244 ± 0.001025							Difference between means (D - C) ± SEM	-0.0005599 ± 0.001264
0.025	0.023	0.012	0.022		95% confidence interval	-0.005270 to -0.001219							95% confidence interval	-0.003067 to 0.001947
0.016	0.011	0.019	0.008		R squared (eta squared)	0.06551							R squared (eta squared)	0.001846
0.029	0.012	0.018	0.012
0.021	0.012	0.026	0.023		F test to compare variances								F test to compare variances
0.021	0.014	0.014	0.02		F, DFn, Dfd	1.895, 73, 70							F, DFn, Dfd	1.576, 54, 52
0.005	0.011	0.018	0.018		P value	0.0077							P value	0.1016
0.006	0.016	0.02	0.014		P value summary	**							P value summary	ns
0.016	0.016	0.007	0.01		Significantly different (P < 0.05)?	Yes							Significantly different (P < 0.05)?	No
0.029	0.016	0.018	0.021
0.013	0.016	0.029	0.013		Normality of Residuals								Normality of Residuals
0.019	0.017	0.029	0.015		Test name	Statistics	P value	Passed normality test (alpha=0.05)?	P value summary				Test name	Statistics	P value	Passed normality test (alpha=0.05)?	P value summary
0.012	0.015	0.012	0.01		Anderson-Darling (A2*)	0.4357	0.2948	Yes	ns				Anderson-Darling (A2*)	0.6942	0.068	Yes	ns
0.018	0.005	0.016	0.016		D'Agostino-Pearson omnibus (K2)	2.32	0.3135	Yes	ns				D'Agostino-Pearson omnibus (K2)	6.621	0.0365	No	*
0.022	0.014	0.018	0.008		Shapiro-Wilk (W)	0.985	0.1163	Yes	ns				Shapiro-Wilk (W)	0.9776	0.065	Yes	ns
0.024	0.011	0.007	0.013		Kolmogorov-Smirnov (distance)	0.05347	0.1	Yes	ns				Kolmogorov-Smirnov (distance)	0.06911	0.1	Yes	ns
0.024	0.019	0.009	0.015
0.018	0.016	0.005	0.027		Data analyzed								Data analyzed
0.009	0.013	0.015	0.012		Sample size, column A	74							Sample size, column C	55
0.022	0.012	0.026	0.014		Sample size, column B	71							Sample size, column D	53
0.005	0.018	0.011	0.019
0.021	0.014	0.014	0.012
0.016	0.007	0.019	0.018
0.027	0.011	0.015	0.011
0.018	0.013	0.019	0.012
0.03	0.014	0.02	0.025
0.027	0.009	0.01	0.008
0.013	0.022	0.003	0.009
0.012	0.023	0.013	0.008
0.014	0.012	0.026	0.016
0.016	0.014	0.011	0.027
0.012	0.017	0.022	0.01
0.006	0.022	0.026	0.019
0.019	0.013	0.03	0.017
0.019	0.021	0.008	0.012
0.01	0.017	0.015	0.02
0.016	0.017	0.012	0.024
0.007	0.016	0.026
0.03	0.015	0.026
0.011	0.014
0.027	0.018
0.015	0.017
0.03	0.027
0.014	0.007
0.01	0.009
0.019	0.014
0.007	0.014
0.026	0.01
0.012	0.015
0.016	0.025
0.014	0.013
0.015	0.016
0.004	0.005
0.011	0.009
0.02	0.005
0.018
0.023
0.027

### Sheet: 3e
	wt nor				wt gs				527 nor					527 gs
0	0.339	0.477	0.472	0.473	0.373	0.298	0.31	0.323	0.451	0.449	0.437	0.359	0.39	0.393	0.429	0.472	0.392	0.439
1	0.304	0.159	0.368	0.188	0.381	0.509	0.241	0.355	0.324	0.167	0.161	0.438	0.22	0.25	0.333	0.264	0.137	0.293
2	0.268	0.136	0.094	0.179	0.429	0.14	0.293	0.21	0.155	0.205	0.184	0.125	0.288	0.232	0.167	0.17	0.196	0.195
3	0.036	0.091	0.057	0.098	0.119	0.035	0.103	0.081	0.07	0.141	0.115	0.078	0.068	0.089	0.048	0.075	0.196	0.049
4	0.018	0.091	0.009	0.027	0.048	0.018	0.017	0.016	0	0.038	0.046	0	0.017	0.018	0.024	0.019	0.078	0.024
5	0.018	0.045	0	0.027	0.024	0	0.017	0.016	0	0	0.057	0	0.017	0.018	0	0	0	0
6	0.018	0	0	0	0	0	0	0	0	0	0	0	0	0	0	0	0	0
7	0	0	0	0.009	0	0	0	0	0	0	0	0	0	0	0	0	0	0
8	0	0	0	0	0	0	0.017	0	0	0	0	0	0	0	0	0	0	0
Table Analyzed	contact number perc. for 527					Compare each cell mean with the other cell mean in that row										Table Analyzed	contact number perc. for 527					Compare each cell mean with the other cell mean in that row
Two-way ANOVA	Ordinary					Number of families	1									Two-way ANOVA	Ordinary					Number of families	1
Alpha	0.05					Number of comparisons per family	9									Alpha	0.05					Number of comparisons per family	9
						Alpha	0.05															Alpha	0.05
Source of Variation	% of total variation	P value	P value summary	Significant?												Source of Variation	% of total variation	P value	P value summary	Significant?
Interaction	4.334	0.0065	**	Yes		Šídák's multiple comparisons test	Mean Diff.	95.00% CI of diff.	Below threshold?	Summary	Adjusted P Value					Interaction	0.05099	0.9998	ns	No		Šídák's multiple comparisons test	Mean Diff.	95.00% CI of diff.	Below threshold?	Summary	Adjusted P Value
Row Factor	86	<0.0001	****	Yes												Row Factor	93.06	<0.0001	****	Yes
Column Factor	0.116	0.4217	ns	No		wt nor - wt gs										Column Factor	0	>0.9999	ns	No		527 nor - 527 gs
						0	0.1143	0.003959 to 0.2245	Yes	*	0.0378											0	-0.0078	-0.08523 to 0.06963	No	ns	>0.9999
ANOVA table	SS	DF	MS	F (DFn, DFd)	P value	1	-0.1168	-0.2270 to -0.006459	Yes	*	0.0315					ANOVA table	SS	DF	MS	F (DFn, DFd)	P value	1	0.0066	-0.07083 to 0.08403	No	ns	>0.9999
Interaction	0.07183	8	0.008978	F (8, 54) = 3.062	P=0.0065	2	-0.09875	-0.2090 to 0.01154	No	ns	0.1084					Interaction	0.0009824	8	0.0001228	F (8, 72) = 0.06659	P=0.9998	2	-0.0006	-0.07803 to 0.07683	No	ns	>0.9999
Row Factor	1.425	8	0.1782	F (8, 54) = 60.77	P<0.0001	3	-0.014	-0.1243 to 0.09629	No	ns	>0.9999					Row Factor	1.793	8	0.2241	F (8, 72) = 121.5	P<0.0001	3	0.003	-0.07443 to 0.08043	No	ns	>0.9999
Column Factor	0.001922	1	0.001922	F (1, 54) = 0.6555	P=0.4217	4	0.0115	-0.09879 to 0.1218	No	ns	>0.9999					Column Factor	0	1	0	F (1, 72) = 0.000	P>0.9999	4	-0.0124	-0.08983 to 0.06503	No	ns	>0.9999
Residual	0.1583	54	0.002932			5	0.00825	-0.1020 to 0.1185	No	ns	>0.9999					Residual	0.1328	72	0.001844			5	0.0112	-0.06623 to 0.08863	No	ns	>0.9999
						6	0.0045	-0.1058 to 0.1148	No	ns	>0.9999											6	0	-0.07743 to 0.07743	No	ns	>0.9999
Difference between column means						7	0.00225	-0.1080 to 0.1125	No	ns	>0.9999					Difference between column means						7	0	-0.07743 to 0.07743	No	ns	>0.9999
Mean of wt nor	0.1111					8	-0.00425	-0.1145 to 0.1060	No	ns	>0.9999					Mean of 527 nor	0.1111					8	0	-0.07743 to 0.07743	No	ns	>0.9999
Mean of wt gs	0.1215															Mean of 527 gs	0.1111
Difference between means	-0.01033															Difference between means	0
SE of difference	0.01276					Test details	Mean 1	Mean 2	Mean Diff.	SE of diff.	N1	N2	t	DF		SE of difference	0.009054					Test details	Mean 1	Mean 2	Mean Diff.	SE of diff.	N1	N2	t	DF
95% CI of difference	-0.03592 to 0.01525															95% CI of difference	-0.01805 to 0.01805
						wt nor - wt gs																527 nor - 527 gs
Spearman's test for heteroscedasticity						0	0.4403	0.326	0.1143	0.03829	4	4	2.984	54		Spearman's test for heteroscedasticity						0	0.4172	0.425	-0.0078	0.02716	5	5	0.2872	72
Rs of predicted Y vs. |residual|	0.8265					1	0.2548	0.3715	-0.1168	0.03829	4	4	3.049	54		Rs of predicted Y vs. |residual|	0.8265					1	0.262	0.2554	0.0066	0.02716	5	5	0.243	72
P value (one tailed)	<0.0001					2	0.1693	0.268	-0.09875	0.03829	4	4	2.579	54		P value (one tailed)	<0.0001					2	0.1914	0.192	-0.0006	0.02716	5	5	0.02209	72
Passed (P > 0.05)?	No					3	0.0705	0.0845	-0.014	0.03829	4	4	0.3656	54		Passed (P > 0.05)?	No					3	0.0944	0.0914	0.003	0.02716	5	5	0.1105	72
						4	0.03625	0.02475	0.0115	0.03829	4	4	0.3003	54								4	0.0202	0.0326	-0.0124	0.02716	5	5	0.4565	72
Normality of Residuals						5	0.0225	0.01425	0.00825	0.03829	4	4	0.2155	54		Normality of Residuals						5	0.0148	0.0036	0.0112	0.02716	5	5	0.4124	72
Test name	Statistics	P value	Passed normality test (alpha=0.05)?	P value summary		6	0.0045	0	0.0045	0.03829	4	4	0.1175	54		Test name	Statistics	P value	Passed normality test (alpha=0.05)?	P value summary		6	0	0	0	0.02716	5	5	0	72
D'Agostino-Pearson omnibus (K2)	11.96	0.0025	No	**		7	0.00225	0	0.00225	0.03829	4	4	0.05876	54		D'Agostino-Pearson omnibus (K2)	28.91	<0.0001	No	****		7	0	0	0	0.02716	5	5	0	72
Anderson-Darling (A2*)	3.967	<0.0001	No	****		8	0	0.00425	-0.00425	0.03829	4	4	0.111	54		Anderson-Darling (A2*)	5.235	<0.0001	No	****		8	0	0	0	0.02716	5	5	0	72
Shapiro-Wilk (W)	0.8683	<0.0001	No	****												Shapiro-Wilk (W)	0.8461	<0.0001	No	****
Kolmogorov-Smirnov (distance)	0.1724	<0.0001	No	****												Kolmogorov-Smirnov (distance)	0.2254	<0.0001	No	****
Data summary																Data summary
Number of columns (Column Factor)	2															Number of columns (Column Factor)	2
Number of rows (Row Factor)	9															Number of rows (Row Factor)	9
Number of values	72															Number of values	90

### Sheet: 3f
wt nor	wt gs	527 nor	527 gs								wt nor	wt gs	527 nor	527 gs								wt nor	wt gs	527 nor	527 gs								wt nor	wt gs	527 nor	527 gs
0.354	0.2	0.344	0.236	Table Analyzed	cristae for 527a		Table Analyzed	cristae for 527a			0.173	0.172	0.305	0.294	Table Analyzed	mito area for 527a-dep		Table Analyzed	mito area for 527a-dep			2.713	1.936	3.988	3.153	Table Analyzed	mito perim. for 527a-dep		Table Analyzed	mito perim. for 527a-dep			1.318	3.235	5.337	2.812	Table Analyzed	mito AR for 527a-dep		Table Analyzed	mito AR for 527a-dep
0.196	0.204	0.16	0.25								0.107	0.108	0.091	0.162								1.67	1.275	1.353	2.24								1.873	1.534	2.91	2.76
0.116	0.173	0.158	0.418	Column B	wt gs		Column D	527 gs			0.243	0.153	0.128	0.355	Column B	wt gs		Column D	527 gs			3.083	1.797	1.402	4.375	Column B	wt gs		Column D	527 gs			1.228	3.107	10.568	1.597	Column B	wt gs		Column D	527 gs
0.315	0.255	0.362	0.503	vs.	vs.		vs.	vs.			0.048	0.115	0.087	0.07	vs.	vs.		vs.	vs.			0.825	1.51	1.46	1.076	vs.	vs.		vs.	vs.			6.925	2.621	1.944	3.749	vs.	vs.		vs.	vs.
0.408	0.222	0.196	0.466	Column A	wt nor		Column C	527 nor			0.041	0.132	0.058	0.246	Column A	wt nor		Column C	527 nor			0.808	1.395	1.059	2.846	Column A	wt nor		Column C	527 nor			2.933	1.466	4.509	2.653	Column A	wt nor		Column C	527 nor
0.389	0.131	0.167	0.384								0.052	0.051	0.081	0.24								0.859	0.839	1.396	2.839								1.879	1.044	1.612	3.777
0.249	0.229	0.201	0.11	Mann Whitney test			Mann Whitney test				0.29	0.086	0.143	0.283	Mann Whitney test			Mann Whitney test				3.557	1.137	1.796	3.311	Mann Whitney test			Mann Whitney test				2.785	1.594	3.802	1.889	Mann Whitney test			Mann Whitney test
0.112	0.197	0.29	0.508	P value	0.887		P value	0.6279			0.103	0.106	0.059	0.267	P value	0.0006		P value	0.03			1.442	1.289	0.96	3.07	P value	0.0446		P value	0.0195			3.686	1.745	4.654	1.662	P value	0.1053		P value	0.0778
0.276	0.26	0.285	0.183	Exact or approximate P value?	Approximate		Exact or approximate P value?	Approximate			0.059	0.114	0.15	0.031	Exact or approximate P value?	Approximate		Exact or approximate P value?	Exact			0.994	1.315	1.609	0.687	Exact or approximate P value?	Approximate		Exact or approximate P value?	Exact			3.572	1.53	1.383	2.177	Exact or approximate P value?	Approximate		Exact or approximate P value?	Exact
0.376	0.236	0.182	0.2	P value summary	ns		P value summary	ns			0.087	0.185	0.028	0.129	P value summary	***		P value summary	*			1.337	1.885	0.623	1.456	P value summary	*		P value summary	*			3.851	2.272	1.799	1.13	P value summary	ns		P value summary	ns
0.145	0.38	0.377	0.394	Significantly different (P < 0.05)?	No		Significantly different (P < 0.05)?	No			0.109	0.08	0.075	0.048	Significantly different (P < 0.05)?	Yes		Significantly different (P < 0.05)?	Yes			1.73	1.123	1.172	0.838	Significantly different (P < 0.05)?	Yes		Significantly different (P < 0.05)?	Yes			4.178	1.774	1.405	2.162	Significantly different (P < 0.05)?	No		Significantly different (P < 0.05)?	No
0.117	0.461	0.116	0.311	One- or two-tailed P value?	Two-tailed		One- or two-tailed P value?	Two-tailed			0.151	0.047	0.045	0.122	One- or two-tailed P value?	Two-tailed		One- or two-tailed P value?	Two-tailed			1.884	0.809	0.778	1.356	One- or two-tailed P value?	Two-tailed		One- or two-tailed P value?	Two-tailed			1.478	1.261	1.375	1.122	One- or two-tailed P value?	Two-tailed		One- or two-tailed P value?	Two-tailed
0.391	0.231	0.428	0.128	Sum of ranks in column A,B	73924 , 89955		Sum of ranks in column C,D	73763 , 69617			0.118	0.137	0.187	0.103	Sum of ranks in column A,B	16644 , 19941		Sum of ranks in column C,D	8803 , 6248			1.785	1.45	3.087	1.411	Sum of ranks in column A,B	20826 , 15760		Sum of ranks in column C,D	8857 , 6195			5.405	1.654	2.546	7.556	Sum of ranks in column A,B	22006 , 13239		Sum of ranks in column C,D	6381 , 8671
0.123	0.382	0.221	0.114	Mann-Whitney U	40254		Mann-Whitney U	34901			0.143	0.124	0.099	0.139	Mann-Whitney U	6575		Mann-Whitney U	3008			2.017	1.539	1.962	1.887	Mann-Whitney U	7460		Mann-Whitney U	2955			1.911	2.525	3.902	6.358	Mann-Whitney U	7461		Mann-Whitney U	3141
0.201	0.164	0.166	0.128								0.046	0.101	0.059	0.12								0.836	1.164	0.971	1.293								3.763	1.172	1.249	1.707
0.277	0.317	0.254	0.153	Difference between medians			Difference between medians				0.319	0.19	0.112	0.243	Difference between medians			Difference between medians				3.823	1.965	2.004	2.906	Difference between medians			Difference between medians				2.189	2.693	3.134	5.191	Difference between medians			Difference between medians
0.31	0.184	0.254	0.15	Median of column A	0.2410, n=259		Median of column C	0.2430, n=272			0.082	0.048	0.46	0.026	Median of column A	0.1060, n=107		Median of column C	0.09100, n=93			1.146	0.811	6.355	0.62	Median of column A	1.215, n=163		Median of column C	1.444, n=93			3.496	1.088	1.481	10.608	Median of column A	1.898, n=158		Median of column C	1.910, n=80
0.233	0.335	0.232	0.177	Median of column B	0.2470, n=313		Median of column D	0.2370, n=263			0.171	0.005	0.105	0.015	Median of column B	0.07600, n=163		Median of column D	0.06850, n=80			2.136	0.266	1.444	0.492	Median of column B	1.309, n=107		Median of column D	1.167, n=80			4.158	1.271	1.864	2.421	Median of column B	1.887, n=107		Median of column D	2.577, n=93
0.392	0.145	0.189	0.257	Difference: Actual	0.006		Difference: Actual	-0.006			0.088	0.074	0.143	0.063	Difference: Actual	-0.03		Difference: Actual	-0.0225			1.241	1.048	1.878	0.948	Difference: Actual	0.094		Difference: Actual	-0.2775			1.42	1.615	1.341	3.005	Difference: Actual	-0.011		Difference: Actual	0.667
0.216	0.173	0.214	0.489	Difference: Hodges-Lehmann	0.001		Difference: Hodges-Lehmann	-0.005			0.102	0.081	0.063	0.108	Difference: Hodges-Lehmann	-0.023		Difference: Hodges-Lehmann	-0.02			1.609	1.182	1.07	1.403	Difference: Hodges-Lehmann	0.131		Difference: Hodges-Lehmann	-0.254			2.704	1.924	2.432	2.438	Difference: Hodges-Lehmann	-0.152		Difference: Hodges-Lehmann	0.292
0.182	0.131	0.197	0.342								0.091	0.155	0.127	0.049								1.609	1.726	1.356	0.976								1.25	2.404	2.549	1.283
0.12	0.143	0.139	0.167		wt nor	wt gs		527 nor	527 gs		0.037	0.132	0.06	0.043		wt nor	wt gs		527 nor	527 gs		0.726	1.692	1.242	0.84		wt nor	wt gs		527 nor	527 gs		1.763	2.323	1.966	2.966		wt nor	wt gs		527 nor	527 gs
0.206	0.183	0.316	0.19	Number of values	259	313	Number of values	272	263		0.057	0.135	0.129	0.018	Number of values	107	163	Number of values	93	80		1.076	1.774	2.15	0.518	Number of values	163	107	Number of values	93	80		2.483	2.837	1.507	5.775	Number of values	158	107	Number of values	80	93
0.221	0.397	0.392	0.328								0.055	0.164	0.032	0.19								0.882	1.497	0.682	2.868								2.224	1.227	6.597	1.524
0.113	0.183	0.437	0.335	Minimum	0.035	0.048	Minimum	0.054	0.073		0.051	0.148	0.214	0.011	Minimum	0.005	0.013	Minimum	0.014	0.011		0.881	1.642	3.35	0.409	Minimum	0.446	0.266	Minimum	0.429	0.409		2.938	2.297	1.383	5.549	Minimum	1.068	1.044	Minimum	1.099	1.081
0.278	0.407	0.138	0.258	25% Percentile	0.17	0.18	25% Percentile	0.1723	0.158		0.129	0.203	0.066	0.024	25% Percentile	0.071	0.046	25% Percentile	0.059	0.03375		1.56	2.077	1.004	0.618	25% Percentile	0.85	1.042	25% Percentile	0.9945	0.7205		2.489	2.857	1.837	1.722	25% Percentile	1.44	1.493	25% Percentile	1.467	1.685
0.091	0.296	0.238	0.277	Median	0.241	0.247	Median	0.243	0.237		0.054	0.092	0.152	0.028	Median	0.106	0.076	Median	0.091	0.0685		0.981	1.196	2.096	0.64	Median	1.215	1.309	Median	1.444	1.167		2.355	1.766	1.466	2.664	Median	1.898	1.887	Median	1.91	2.577
0.299	0.282	0.323	0.133	75% Percentile	0.35	0.337	75% Percentile	0.332	0.342		0.064	0.096	0.219	0.096	75% Percentile	0.144	0.127	75% Percentile	0.151	0.1555		1.146	1.222	3.219	2.001	75% Percentile	1.648	1.635	75% Percentile	2.135	1.995		2.574	1.524	6.496	5.437	75% Percentile	3.046	2.404	75% Percentile	3.467	4
0.187	0.526	0.201	0.339	Maximum	0.689	0.609	Maximum	0.695	0.64		0.06	0.054	0.106	0.107	Maximum	0.291	0.394	Maximum	0.46	0.355		1.054	0.911	1.436	2.128	Maximum	4.235	3.713	Maximum	6.355	4.375		2.45	1.658	6.337	2.577	Maximum	7.11	4.603	Maximum	10.57	10.61
0.158	0.523	0.25	0.336								0.108	0.058	0.074	0.018								1.417	1.035	1.093	0.507								2.767	2.29	1.41	1.735
0.454	0.253	0.373	0.157	Mean	0.2652	0.2624	Mean	0.2645	0.258		0.127	0.129	0.295	0.046	Mean	0.1113	0.0967	Mean	0.1225	0.1011		1.568	1.51	4.022	0.826	Mean	1.377	1.38	Mean	1.743	1.456		1.996	2.115	1.452	4.978	Mean	2.437	2.033	Mean	2.748	3.077
0.142	0.293	0.474	0.192	Std. Deviation	0.1251	0.1118	Std. Deviation	0.1231	0.1159		0.068	0.095	0.089	0.056	Std. Deviation	0.05309	0.07094	Std. Deviation	0.09337	0.08425		1.142	1.145	1.497	1.139	Std. Deviation	0.7473	0.4707	Std. Deviation	1.056	0.9039		1.261	1.278	3.198	3.696	Std. Deviation	1.283	0.7307	Std. Deviation	1.87	1.815
0.142	0.212	0.171	0.137	Std. Error of Mean	0.00777	0.00632	Std. Error of Mean	0.007462	0.007145		0.081	0.102	0.129	0.134	Std. Error of Mean	0.005132	0.005557	Std. Error of Mean	0.009682	0.00942		1.272	1.48	1.789	2.886	Std. Error of Mean	0.05853	0.0455	Std. Error of Mean	0.1095	0.1011		1.91	2.921	10.22	3.53	Std. Error of Mean	0.1021	0.07064	Std. Error of Mean	0.209	0.1882
0.156	0.345	0.273	0.121								0.092	0.038	0.069	0.05								1.257	0.721	1.182	1.099								2.814	1.259	3.279	2.499
0.275	0.104	0.301	0.327	Lower 95% CI	0.2499	0.2499	Lower 95% CI	0.2498	0.2439		0.027	0.17	0.085	0.055	Lower 95% CI	0.1012	0.08573	Lower 95% CI	0.1032	0.08234		0.611	1.919	1.349	0.871	Lower 95% CI	1.262	1.29	Lower 95% CI	1.526	1.255		1.543	2.819	1.23	3.046	Lower 95% CI	2.235	1.893	Lower 95% CI	2.332	2.703
0.178	0.081	0.215	0.294	Upper 95% CI	0.2805	0.2748	Upper 95% CI	0.2791	0.2721		0.049	0.07	0.237	0.032	Upper 95% CI	0.1215	0.1077	Upper 95% CI	0.1417	0.1198		0.898	1.151	3.181	0.689	Upper 95% CI	1.493	1.47	Upper 95% CI	1.961	1.657		1.195	2.275	1.472	3.992	Upper 95% CI	2.639	2.173	Upper 95% CI	3.164	3.451
0.14	0.302	0.338	0.223								0.05	0.136	0.044	0.081								1.051	1.826	0.896	1.453								1.466	2.897	3.94	2.474
0.151	0.218	0.285	0.139	Mean ranks	285.4	287.4	Mean ranks	271.2	264.7		0.034	0.291	0.132	0.016	Mean ranks	155.6	122.3	Mean ranks	94.66	78.1		0.707	3.713	2.067	0.455	Mean ranks	127.8	147.3	Mean ranks	95.23	77.43		1.445	4.603	1.099	3.927	Mean ranks	139.3	123.7	Mean ranks	79.76	93.23
0.333	0.171	0.175	0.228								0.035	0.094	0.119	0.033								0.7	1.243	1.49	0.751								1.281	1.781	2.177	3.104
0.135	0.294	0.112	0.421								0.021	0.038	0.097	0.036								0.548	0.741	1.153	0.894								1.473	1.633	3.02	1.085
0.111	0.563	0.158	0.299								0.015	0.121	0.184	0.106								0.477	1.309	3.401	1.795								1.832	1.221	4.367	7.498
0.112	0.308	0.215	0.26								0.067	0.093	0.059	0.037								0.99	1.232	0.928	0.713								2.887	1.9	1.264	1.539
0.216	0.48	0.262	0.165								0.025	0.14	0.074	0.12								0.612	1.468	1.081	1.693								4.149	1.573	3.556	1.853
0.102	0.479	0.367	0.222								0.044	0.069	0.083	0.027								0.82	1.081	1.474	0.661								1.532	1.928	2.036	3.178
0.262	0.148	0.284	0.363								0.098	0.103	0.29	0.038								1.447	1.355	4.726	0.771								5.369	2.084	1.775	6.326
0.344	0.241	0.18	0.494								0.074	0.125	0.207	0.212								1.432	1.721	2.055	1.801								1.241	3.772	1.455	1.965
0.242	0.484	0.261	0.303								0.05	0.073	0.107	0.073								0.86	1.007	1.324	1.545								3.714	1.308	3.484	1.992
0.325	0.303	0.063	0.289								0.175	0.111	0.194	0.076								2.625	1.42	2.855	1.406								1.44	2.247	3.325	4.448
0.447	0.19	0.191	0.312								0.03	0.119	0.327	0.211								0.641	1.383	3.777	2.727								5.919	1.904	4.882	1.903
0.406	0.159	0.209	0.347								0.102	0.194	0.124	0.218								1.713	2.034	1.794	3.26								2.742	2.906	1.353	4.094
0.396	0.319	0.128	0.236								0.022	0.145	0.092	0.172								0.574	1.916	1.577	2.11								7.11	2.226	2.386	4.078
0.232	0.371	0.238	0.358								0.159	0.031	0.291	0.122								2.443	0.661	2.034	1.978								3.228	1.537	2.586	1.411
0.413	0.336	0.243	0.247								0.079	0.087	0.374	0.013								1.327	1.29	2.502	0.428								1.449	2.316	1.388	1.993
0.093	0.534	0.185	0.185								0.269	0.145	0.065	0.073								3.856	1.51	1.038	1.194								1.207	1.78	2.444	1.777
0.208	0.602	0.158	0.278								0.07	0.075	0.235	0.038								1.228	1.042	2.907	0.793								1.836	1.285	1.955	4.007
0.448	0.53	0.194	0.195								0.059	0.06	0.42	0.216								0.93	1.004	3.305	1.723								2.315	2.076	1.118	1.567
0.368	0.137	0.31	0.346								0.034	0.083	0.06	0.047								0.689	1.151	1.233	0.844								3.038	1.928	1.463	3.665
0.523	0.42	0.204	0.13								0.043	0.071	0.254	0.03								0.829	1.001	2.653	0.691								2.577	1.346	2.215	2.793
0.279	0.186	0.392	0.151								0.082	0.056	0.079	0.03								1.232	0.879	1.635	0.695								1.393	1.087	1.682	5.611
0.179	0.081	0.53	0.272								0.093	0.119	0.081	0.028								1.409	1.309	1.532	0.639								2.476	1.373	1.468	4.214
0.107	0.098	0.24	0.126								0.095	0.133	0.044	0.025								1.396	1.414	0.987	0.636								2.968	1.716	1.87	3.184
0.252	0.363	0.35	0.313								0.048	0.118	0.059	0.067								0.827	1.753	1.452	1.32								2.251	3.567	4.739	5.834
0.5	0.164	0.333	0.445								0.155	0.137	0.082	0.161								1.808	1.549	1.118	2.739								5.517	2.163	6.157	1.589
0.12	0.22	0.262	0.363								0.22	0.069	0.068	0.079								2.982	1.025	1.259	1.451								1.814	1.456	3.417	3.344
0.112	0.117	0.347	0.344								0.109	0.057	0.162	0.087								1.445	0.934	2.337	1.231								3.612	1.585	1.752	3.071
0.265	0.163	0.18	0.13								0.141	0.099	0.254	0.041								2.226	1.393	2.128	0.743								1.44	2.021	1.141	1.797
0.152	0.28	0.35	0.151								0.018	0.094	0.055	0.188								0.535	1.21	1.002	1.74								1.825	1.341	1.784	2.305
0.288	0.349	0.373	0.183								0.062	0.168	0.125	0.167								1.221	1.553	2.142	2.288								1.192	1.357	4.421	3.458
0.212	0.186	0.148	0.092								0.045	0.045	0.175	0.041								0.82	0.808	2.58	0.835								1.224	1.215	1.76	4.641
0.253	0.246	0.152	0.113								0.039	0.235	0.091	0.016								0.773	2.154	1.489	0.477								1.377	2.439	1.395	2.418
0.386	0.162	0.275	0.167								0.056	0.202	0.061	0.02								0.898	2.018	0.933	0.579								1.068	2.922	1.861	1.169
0.413	0.197	0.317	0.263								0.056	0.142	0.055	0.066								0.889	1.547	0.872	1.033								1.293	2.108	1.876	1.183
0.231	0.248	0.191	0.182								0.025	0.098	0.048	0.129								0.6	1.308	0.867	1.865								3.044	2.259	4.216	1.803
0.354	0.216	0.181	0.264								0.068	0.242	0.02	0.053								0.955	2.397	0.519	0.887								3.452	3.37	1.813	1.233
0.495	0.158	0.392	0.451								0.024	0.12	0.182	0.027								0.593	1.46	3.399	0.631								3.06	2.375	1.51	5.978
0.293	0.372	0.424	0.346								0.204	0.028	0.052	0.05								2.741	0.642	0.964	0.863								1.394	1.15	1.543	2.536
0.501	0.193	0.221	0.336								0.123	0.115	0.04	0.055								1.78	1.288	0.95	0.885								1.236	1.274	1.371	3.098
0.195	0.536	0.438	0.15								0.083	0.095	0.025	0.225								1.347	1.494	0.601	2.431								1.325	3.574	3.103	1.486
0.393	0.378	0.232	0.175								0.055	0.229	0.043	0.224								0.887	2.266	0.801	2.31								2.234	3.162	1.493	1.522
0.29	0.409	0.184	0.383								0.035	0.057	0.017	0.292								0.698	0.939	0.491	3.311								3.919	1.611	4.522	1.155
0.461	0.332	0.2	0.226								0.051	0.051	0.145									0.838	0.906	2.255									5.102	1.583		2.11
0.147	0.348	0.296	0.315								0.046	0.059	0.127									0.879	0.968	2.016									3.316	1.767		4.782
0.186	0.115	0.103	0.152								0.152	0.066	0.099									2.417	1.001	1.187									1.505	1.621		1.294
0.366	0.236	0.408	0.476								0.394	0.129	0.028									4.235	1.595	0.696									2.65	2.082		2.156
0.542	0.462	0.099	0.309								0.16	0.116	0.115									1.911	1.515	2.365									1.365	2.673		7.675
0.178	0.474	0.108	0.25								0.083	0.077	0.044									1.132	1.065	0.818									1.613	1.395		1.649
0.196	0.128	0.263	0.325								0.088	0.082	0.325									1.355	1.179	3.999									1.413	1.978		5.369
0.086	0.453	0.165	0.194								0.064	0.161	0.07									0.951	1.655	1.03									3.424	2.116		1.522
0.17	0.237	0.217	0.139								0.056	0.144	0.038									0.941	1.558	0.724									2.273	2.062		1.081
0.335	0.344	0.313	0.218								0.013	0.058	0.014									0.446	0.958	0.429									1.743	1.887		1.124
0.215	0.103	0.335	0.138								0.073	0.106	0.028									1.309	1.235	0.661									3.053	1.077		1.657
0.233	0.163	0.316	0.132								0.097	0.236	0.103									1.352	1.823	1.661									1.187	1.171		4.016
0.117	0.265	0.083	0.29								0.15	0.06	0.041									1.527	0.998	0.919									1.962	1.778		2.659
0.271	0.208	0.236	0.142								0.107	0.144										1.441	1.635										4.167	2.449
0.12	0.441	0.227	0.314								0.03	0.089										0.653	1.452										3.876	3.014
0.211	0.189	0.239	0.42								0.074	0.109										1.122	1.431										1.438	2.452
0.164	0.441	0.317	0.364								0.142	0.072										2.176	1.076										1.643	1.678
0.095	0.353	0.334	0.204								0.204	0.091										2.292	1.211										3.357	1.661
0.189	0.174	0.435	0.521								0.027	0.161										0.624	1.6										1.327	1.837
0.244	0.299	0.499	0.34								0.068	0.196										1.047	2.094										1.505	3.41
0.278	0.16	0.271	0.133								0.098	0.048										1.493	0.814										1.299	1.245
0.241	0.26	0.223	0.105								0.041	0.061										0.773	1.031										3.115	1.493
0.092	0.205	0.141	0.084								0.089	0.031										1.146	0.672										1.886	1.4
0.298	0.489	0.538	0.096								0.026	0.188										0.615	2.352										1.254	1.703
0.192	0.458	0.122	0.116								0.116	0.146										1.652	1.829										1.287	3.145
0.24	0.103	0.161	0.236								0.098	0.145										1.272	2.024										1.747	4.169
0.31	0.355	0.169	0.171								0.059	0.075										0.898	1.127										1.567	2.304
0.246	0.274	0.252	0.263								0.046											0.805											3.369
0.243	0.125	0.364	0.381								0.099											1.228											5.924
0.226	0.299	0.455	0.453								0.039											0.77											1.731
0.253	0.338	0.187	0.167								0.069											1.246											1.288
0.19	0.363	0.352	0.104								0.158											2.49											1.855
0.154	0.188	0.132	0.217								0.127											1.412											2.234
0.224	0.609	0.236	0.19								0.029											0.634											1.689
0.21	0.295	0.141	0.306								0.043											0.828											1.856
0.215	0.42	0.152	0.139								0.04											0.852											1.568
0.325	0.101	0.257	0.308								0.122											1.385											1.827
0.382	0.356	0.257	0.243								0.045											0.87											1.196
0.217	0.425	0.209	0.089								0.135											1.435											2.685
0.035	0.147	0.244	0.139								0.071											1.068											4.163
0.327	0.582	0.137	0.19								0.068											0.985											3.024
0.346	0.198	0.236	0.144								0.135											1.648											2.682
0.235	0.197	0.104	0.16								0.185											2.399											1.227
0.41	0.163	0.155	0.422								0.219											2.236											4.405
0.305	0.139	0.151	0.118								0.088											1.345											4.581
0.135	0.149	0.135	0.387								0.03											0.658											1.561
0.126	0.087	0.161	0.117								0.196											2.773											4.827
0.17	0.206	0.149	0.63								0.191											2.383											2.922
0.23	0.358	0.176	0.64								0.054											0.893											4.255
0.092	0.332	0.182	0.31								0.145											2.228											3.651
0.103	0.129	0.11	0.374								0.087											1.342											1.624
0.534	0.314	0.145	0.3								0.202											2.908											5.539
0.144	0.109	0.172	0.169								0.171											2.136											1.594
0.159	0.174	0.138	0.292								0.046											0.85											1.743
0.24	0.193	0.331	0.166								0.206											2.892											1.25
0.293	0.083	0.358	0.429								0.215											2.551											1.248
0.399	0.204	0.286	0.234								0.051											0.887											1.279
0.117	0.254	0.107	0.153								0.03											0.639											1.486
0.188	0.312	0.158	0.313								0.038											0.722											2.311
0.373	0.279	0.204	0.142								0.076											1.039											3.041
0.534	0.121	0.289	0.206								0.055											0.892											2.431
0.505	0.394	0.195	0.349								0.1											1.369											1.427
0.147	0.366	0.247	0.39								0.244											2.3											1.517
0.414	0.181	0.296	0.35								0.192											1.866											1.379
0.301	0.354	0.218	0.468								0.096											1.215											1.348
0.235	0.382	0.167	0.175								0.042											0.787											2.283
0.196	0.193	0.132	0.149								0.019											0.526											3.534
0.282	0.244	0.301	0.185								0.046											0.811											1.269
0.285	0.269	0.25	0.181								0.214											2.127											1.102
0.232	0.281	0.208	0.53								0.095											1.52											2.378
0.166	0.142	0.205	0.369								0.062											0.926											5.652
0.2	0.237	0.252	0.237								0.032											0.671											1.825
0.207	0.35	0.132	0.172								0.094											1.315											1.851
0.169	0.348	0.244	0.14								0.335											3.6											1.594
0.181	0.422	0.104	0.152								0.085											1.155											1.118
0.243	0.462	0.081	0.266								0.164											1.594											1.808
0.246	0.129	0.203	0.266								0.109											1.285											1.63
0.186	0.33	0.124	0.337								0.028											0.63											2.077
0.156	0.21	0.142	0.16								0.083											1.101
0.221	0.43	0.07	0.185								0.368											2.41
0.374	0.434	0.163	0.148								0.052											0.919
0.254	0.208	0.136	0.161								0.042											0.879
0.117	0.249	0.185	0.385								0.07											1.42
0.241	0.338	0.176	0.228
0.383	0.416	0.318	0.208
0.395	0.138	0.33	0.149
0.134	0.191	0.186	0.299
0.185	0.344	0.186	0.44
0.44	0.144	0.192	0.376
0.063	0.25	0.161	0.209
0.162	0.213	0.259	0.545
0.186	0.272	0.293	0.117
0.145	0.161	0.451	0.15
0.077	0.281	0.622	0.281
0.1	0.26	0.174	0.4
0.116	0.085	0.474	0.43
0.188	0.247	0.321	0.246
0.501	0.298	0.356	0.151
0.426	0.32	0.394	0.193
0.365	0.235	0.38	0.3
0.45	0.216	0.173	0.381
0.384	0.175	0.308	0.414
0.078	0.264	0.137	0.34
0.453	0.268	0.282	0.127
0.317	0.291	0.179	0.209
0.385	0.187	0.157	0.261
0.248	0.135	0.121	0.298
0.137	0.179	0.189	0.167
0.315	0.156	0.287	0.187
0.182	0.297	0.274	0.38
0.263	0.158	0.332	0.443
0.345	0.112	0.577	0.503
0.515	0.329	0.383	0.161
0.318	0.254	0.322	0.359
0.231	0.149	0.695	0.155
0.374	0.23	0.604	0.26
0.617	0.204	0.352	0.137
0.233	0.256	0.619	0.248
0.689	0.236	0.489	0.129
0.374	0.12	0.498	0.181
0.256	0.146	0.532	0.287
0.186	0.29	0.252	0.278
0.308	0.345	0.331	0.133
0.247	0.048	0.276	0.289
0.35	0.405	0.386	0.375
0.184	0.344	0.281	0.191
0.339	0.147	0.287	0.334
0.387	0.084	0.157	0.336
0.44	0.205	0.253	0.378
0.309	0.43	0.243	0.184
0.251	0.211	0.26	0.1
0.41	0.292	0.114	0.165
0.503	0.127	0.168	0.156
0.315	0.433	0.288	0.336
0.105	0.238	0.376	0.181
0.187	0.263	0.545	0.381
0.147	0.239	0.28	0.218
0.218	0.314	0.217	0.193
0.091	0.144	0.054	0.213
0.54	0.243	0.117	0.14
0.591	0.31	0.231	0.117
0.208	0.206	0.174	0.115
0.389	0.158	0.081	0.073
0.419	0.204	0.152	0.117
0.227	0.084	0.144	0.088
0.435	0.172	0.121	0.185
0.147	0.251	0.256	0.28
0.16	0.14	0.369	0.288
0.238	0.118	0.332	0.158
0.33	0.366	0.594	0.353
0.25	0.364	0.138	0.505
0.105	0.26	0.662	0.49
0.228	0.293	0.323	0.348
0.242	0.265	0.135	0.113
0.09	0.256	0.484	0.158
0.326	0.103	0.215	0.209
0.176	0.183	0.465	0.112
0.299	0.299	0.216	0.428
0.339	0.207	0.555	0.219
0.157	0.387	0.38	0.148
0.097	0.305	0.448	0.232
0.397	0.193	0.492	0.277
0.185	0.247	0.294	0.161
0.33	0.145	0.507	0.314
0.588	0.195	0.415	0.171
0.185	0.333	0.197	0.091
0.479	0.371	0.322	0.224
0.286	0.369	0.304	0.246
0.412	0.124	0.244	0.227
0.502	0.274	0.119	0.36
0.416	0.247	0.18	0.361
0.554	0.087	0.238	0.403
0.33	0.218	0.5	0.298
0.194	0.217	0.252	0.237
0.183	0.462	0.21	0.387
0.257	0.467	0.336	0.428
0.149	0.486	0.292	0.396
0.193	0.394	0.273	0.36
0.255	0.303	0.223	0.248
	0.263	0.387	0.26
	0.297	0.441	0.15
	0.223	0.451	0.426
	0.191	0.478	0.172
	0.201	0.388
	0.241	0.101
	0.168	0.189
	0.315	0.301
	0.247	0.362
	0.226	0.198
	0.386	0.261
	0.375	0.152
	0.155	0.181
	0.31
	0.192
	0.177
	0.169
	0.116
	0.182
	0.282
	0.346
	0.319
	0.281
	0.226
	0.424
	0.216
	0.382
	0.421
	0.098
	0.197
	0.353
	0.293
	0.204
	0.331
	0.296
	0.113
	0.192
	0.103
	0.299
	0.19
	0.269
	0.396
	0.383
	0.28
	0.11
	0.23
	0.326
	0.32
	0.286
	0.224
	0.229
	0.212
	0.173
	0.181

### Sheet: 3g
wt nor	wt gs	527 nor	527 gs
561000000	351000000	331000000	199000000		Table Analyzed	527 mito volume nm3 FIB					Compare column means (main column effect)
177000000	189000000	170000000	49394800
75998800	150000000	537000000	107000000		Two-way ANOVA	Ordinary					Number of families	1
323000000	224000000	368000000	47541500		Alpha	0.05					Number of comparisons per family	6
267000000	196000000	194000000	174000000								Alpha	0.05
385000000	188000000	156000000	201000000		Source of Variation	% of total variation	P value	P value summary	Significant?
196000000	134000000	509000000	293000000		Row Factor	19.44	0.8136	ns	No		Tukey's multiple comparisons test	Mean Diff.	95.00% CI of diff.	Below threshold?	Summary	Adjusted P Value
269000000	184000000	124000000	268000000		Column Factor	7.599	0.2636	ns	No
228000000	189000000	93794300	696000000								wt nor vs. wt gs	110802472	-35426369 to 257031314	No	ns	0.1939
109000000	138000000	266000000	188000000		ANOVA table	SS (Type III)	DF	MS	F (DFn, DFd)	P value	wt nor vs. 527 nor	59266815	-90405018 to 208938648	No	ns	0.7146
304000000	193000000	101000000	295000000		Row Factor	2.251e+17	16	1.407e+16	F (16, 40) = 0.6604	P=0.8136	wt nor vs. 527 gs	61618966	-84609876 to 207847807	No	ns	0.6737
561000000	76857800	129000000	415000000		Column Factor	8.803e+16	3	2.934e+16	F (3, 40) = 1.377	P=0.2636	wt gs vs. 527 nor	-51535658	-197764499 to 94693184	No	ns	0.7811
299000000	211000000	173000000	302000000		Residual	8.523e+17	40	2.131e+16			wt gs vs. 527 gs	-49183507	-192048475 to 93681461	No	ns	0.7929
380000000	106000000	215000000	285000000								527 nor vs. 527 gs	2352151	-143876691 to 148580993	No	ns	>0.9999
	314000000		61674100		Spearman's test for heteroscedasticity
			54663200		Rs of predicted Y vs. |residual|	0.1318
			457000000		P value (one tailed)	0.1578					Test details	Mean 1	Mean 2	Mean Diff.	SE of diff.	N1	N2	q	DF
					Passed (P > 0.05)?	Yes
											wt nor vs. wt gs	302399766	191597293	110802472	54554465	14	15	2.872	40
					Normality of Residuals						wt nor vs. 527 nor	302399766	243132951	59266815	55838962	14	14	1.501	40
					Test name	Statistics	P value	Passed normality test (alpha=0.05)?	P value summary		wt nor vs. 527 gs	302399766	240780800	61618966	54554465	14	17	1.597	40
					D'Agostino-Pearson omnibus (K2)	10.09	0.0064	No	**		wt gs vs. 527 nor	191597293	243132951	-51535658	54554465	15	14	1.336	40
					Anderson-Darling (A2*)	0.7458	0.0493	No	*		wt gs vs. 527 gs	191597293	240780800	-49183507	53299484	15	17	1.305	40
					Shapiro-Wilk (W)	0.9537	0.0234	No	*		527 nor vs. 527 gs	243132951	240780800	2352151	54554465	14	17	0.06097	40
					Kolmogorov-Smirnov (distance)	0.1026	0.1	Yes	ns
					Data summary
					Number of columns (Column Factor)	4
					Number of rows (Row Factor)	17
					Number of values	60
wt nor	wt gs	527 nor	527 gs
	3197060	4504210	2145930		Table Analyzed	527 mito area nm2 FIB					Compare column means (main column effect)
8519730	2570490	2535760	741101
2144890	1779920	8245970	1512250		Two-way ANOVA	Ordinary					Number of families	1
1454580	2306730	5130410	741109		Alpha	0.05					Number of comparisons per family	6
4304570	2953960	2202370	2289990								Alpha	0.05
2733820	2180110	2636910	2028670		Source of Variation	% of total variation	P value	P value summary	Significant?
4968950	1810390	8154110	3565980		Row Factor	18.71	0.7853	ns	No		Tukey's multiple comparisons test	Mean Diff.	95.00% CI of diff.	Below threshold?	Summary	Adjusted P Value
2939350	2019010	2027520	2927920		Column Factor	14.32	0.051	ns	No
3849960	1936690	1618980	7117050								wt nor vs. wt gs	1725408	-111615 to 3562431	No	ns	0.0724
2680210	1633880	4384010	1997980		ANOVA table	SS (Type III)	DF	MS	F (DFn, DFd)	P value	wt nor vs. 527 nor	363307	-1516969 to 2243584	No	ns	0.9543
1825580	2586440	1288150	3442730		Row Factor	37182536736763	16	2323908546048	F (16, 40) = 0.6911	P=0.7853	wt nor vs. 527 gs	1360135	-476889 to 3197158	No	ns	0.2108
4402280	1132010	1813430	3891670		Column Factor	28457152422991	3	9485717474330	F (3, 40) = 2.821	P=0.0510	wt gs vs. 527 nor	-1362101	-3199124 to 474923	No	ns	0.2097
6821230	2594790	2917340	3348670		Residual	134500000000000	40	3362563608783			wt gs vs. 527 gs	-365273	-2160037 to 1429491	No	ns	0.9472
3870860	1727760	3278270	3145310								527 nor vs. 527 gs	996827	-840196 to 2833851	No	ns	0.4739
5257770	3895440		907418		Spearman's test for heteroscedasticity
			809873		Rs of predicted Y vs. |residual|	0.2481
			5647230		P value (one tailed)	0.028					Test details	Mean 1	Mean 2	Mean Diff.	SE of diff.	N1	N2	q	DF
					Passed (P > 0.05)?	No
											wt nor vs. wt gs	4081363	2355955	1725408	685349	14	15	3.56	40
					Normality of Residuals						wt nor vs. 527 nor	4081363	3718056	363307	701486	14	14	0.7324	40
					Test name	Statistics	P value	Passed normality test (alpha=0.05)?	P value summary		wt nor vs. 527 gs	4081363	2721228	1360135	685349	14	17	2.807	40
					D'Agostino-Pearson omnibus (K2)	11.06	0.004	No	**		wt gs vs. 527 nor	2355955	3718056	-1362101	685349	15	14	2.811	40
					Anderson-Darling (A2*)	0.8955	0.0208	No	*		wt gs vs. 527 gs	2355955	2721228	-365273	669583	15	17	0.7715	40
					Shapiro-Wilk (W)	0.9382	0.0045	No	**		527 nor vs. 527 gs	3718056	2721228	996827	685349	14	17	2.057	40
					Kolmogorov-Smirnov (distance)	0.1158	0.0439	No	*
					Data summary
					Number of columns (Column Factor)	4
					Number of rows (Row Factor)	17
					Number of values	60
wt nor	wt gs	527 nor	527 gs
901082	203826	1150000	425981		Table Analyzed	527 ER area nm2 FIB					Compare column means (main column effect)
731703	592973	904797	338087
398702	262324	459224	190697		Two-way ANOVA	Ordinary					Number of families	1
190842	347554	234921	231695		Alpha	0.05					Number of comparisons per family	6
95610	243599	577429	273964								Alpha	0.05
427681	620240	457466	563963		Source of Variation	% of total variation	P value	P value summary	Significant?
142876	194867	334218	434644		Row Factor	36.58	0.1689	ns	No		Tukey's multiple comparisons test	Mean Diff.	95.00% CI of diff.	Below threshold?	Summary	Adjusted P Value
1250000	181184	113642	1010000		Column Factor	8.427	0.132	ns	No
676452	172336	290481	399212								wt nor vs. wt gs	208985	-58180 to 476150	No	ns	0.1714
440810	483868	235511	548432		ANOVA table	SS (Type III)	DF	MS	F (DFn, DFd)	P value	wt nor vs. 527 nor	42238	-224927 to 309404	No	ns	0.974
584708	480582	154823	631082		Row Factor	1681475524568	18	93415306920	F (18, 39) = 1.437	P=0.1689	wt nor vs. 527 gs	40830	-238714 to 320374	No	ns	0.9793
186262	239437	352219	232811		Column Factor	387338915373	3	129112971791	F (3, 39) = 1.986	P=0.1320	wt gs vs. 527 nor	-166747	-401443 to 67950	No	ns	0.242
849212	183211	453317	281243		Residual	2535925113047	39	65023720847			wt gs vs. 527 gs	-168155	-427712 to 91402	No	ns	0.3182
	168512	96785.5	849212								527 nor vs. 527 gs	-1408	-260965 to 258149	No	ns	>0.9999
	359202	731200			Spearman's test for heteroscedasticity
	478207	791080			Rs of predicted Y vs. |residual|	0.1918
	290502	1000000			P value (one tailed)	0.0693					Test details	Mean 1	Mean 2	Mean Diff.	SE of diff.	N1	N2	q	DF
					Passed (P > 0.05)?	Yes
											wt nor vs. wt gs	535735	326750	208985	99563	13	17	2.968	39
					Normality of Residuals						wt nor vs. 527 nor	535735	493496	42238	99563	13	17	0.6	39
					Test name	Statistics	P value	Passed normality test (alpha=0.05)?	P value summary		wt nor vs. 527 gs	535735	494905	40830	104177	13	14	0.5543	39
					D'Agostino-Pearson omnibus (K2)	4.791	0.0911	Yes	ns		wt gs vs. 527 nor	326750	493496	-166747	87463	17	17	2.696	39
					Anderson-Darling (A2*)	0.303	0.5637	Yes	ns		wt gs vs. 527 gs	326750	494905	-168155	96728	17	14	2.459	39
					Shapiro-Wilk (W)	0.979	0.3764	Yes	ns		527 nor vs. 527 gs	493496	494905	-1408	96728	17	14	0.02059	39
					Kolmogorov-Smirnov (distance)	0.08605	0.1	Yes	ns
					Data summary
					Number of columns (Column Factor)	4
					Number of rows (Row Factor)	19
					Number of values	61
wt nor	wt gs	527 nor	527 gs
13400000	3400000	23200000	7550000		Table Analyzed	527 ER volume nm3 FIB					Compare column means (main column effect)
11800000	7270000	17800000	7510000
5110000	4110000	7940000	3240000		Two-way ANOVA	Ordinary					Number of families	1
2750000	4780000	2980000	4240000		Alpha	0.05					Number of comparisons per family	6
1110000	2420000	9140000	5080000								Alpha	0.05
6940000	9910000	5890000	9700000		Source of Variation	% of total variation	P value	P value summary	Significant?
1530000	3610000	5690000	9930000		Row Factor	34.75	0.3005	ns	No		Tukey's multiple comparisons test	Mean Diff.	95.00% CI of diff.	Below threshold?	Summary	Adjusted P Value
22700000	3080000	1250000	20700000		Column Factor	8.689	0.1436	ns	No
10300000	2160000	3010000	7150000								wt nor vs. wt gs	3128684	-2281605 to 8538974	No	ns	0.4167
7120000	6570000	3640000	11500000		ANOVA table	SS (Type III)	DF	MS	F (DFn, DFd)	P value	wt nor vs. 527 nor	202802	-5207487 to 5613091	No	ns	0.9996
10600000	9940000	1880000	12500000		Row Factor	594900000000000	19	31309365210237	F (19, 38) = 1.209	P=0.3005	wt nor vs. 527 gs	-1189074	-7022355 to 4644207	No	ns	0.9466
3790000	4590000	4780000	4070000		Column Factor	148800000000000	3	49583383227283	F (3, 38) = 1.915	P=0.1436	wt gs vs. 527 nor	-2925882	-7614524 to 1762759	No	ns	0.3499
15200000	3770000	7300000	4960000		Residual	983900000000000	38	25890912289074			wt gs vs. 527 gs	-4317758	-9564305 to 928788	No	ns	0.1386
	3200000	1020000	15200000								527 nor vs. 527 gs	-1391876	-6638422 to 3854670	No	ns	0.8914
	6910000	12000000			Spearman's test for heteroscedasticity
	8690000	13400000			Rs of predicted Y vs. |residual|	0.2918
	5070000	18300000			P value (one tailed)	0.0113					Test details	Mean 1	Mean 2	Mean Diff.	SE of diff.	N1	N2	q	DF
					Passed (P > 0.05)?	No
											wt nor vs. wt gs	8782951	5654267	3128684	2013899	13	17	2.197	38
					Normality of Residuals						wt nor vs. 527 nor	8782951	8580149	202802	2013899	13	17	0.1424	38
					Test name	Statistics	P value	Passed normality test (alpha=0.05)?	P value summary		wt nor vs. 527 gs	8782951	9972025	-1189074	2171351	13	14	0.7745	38
					D'Agostino-Pearson omnibus (K2)	7.131	0.0283	No	*		wt gs vs. 527 nor	5654267	8580149	-2925882	1745276	17	17	2.371	38
					Anderson-Darling (A2*)	0.5712	0.1326	Yes	ns		wt gs vs. 527 gs	5654267	9972025	-4317758	1952948	17	14	3.127	38
					Shapiro-Wilk (W)	0.9664	0.0917	Yes	ns		527 nor vs. 527 gs	8580149	9972025	-1391876	1952948	17	14	1.008	38
					Kolmogorov-Smirnov (distance)	0.1025	0.1	Yes	ns
					Data summary
					Number of columns (Column Factor)	4
					Number of rows (Row Factor)	20
					Number of values	61
