## Supplementary material for "AMPK targets PDZD8 to trigger carbon source shift to glutamine": Source data and statistical analysis data: Fig.1.xlsx

### Sheet: 1b
alpha+ nor	alpha+ gs	alpha- nor	alpha- gs
0.126427	0.334382	0.081325	0.137945			Table Analyzed	ER-Mito contact length : mito perimeter			alpha+ nor	alpha+ gs
0.073569	0.173821	0.251292	0.072069						Number of values	133	154
0.091173	0.121882	0.107987	0.233749			Column B	alpha+ gs
0.137931	0.229571	0.141879	0.192022			vs.	vs.		Minimum	0	0
0.130435	0.091226	0.096682	0.103137			Column A	alpha+ nor		25% Percentile	0	0
0.110055	0.094447	0.085736	0.082105						Median	0	0.09284
0.159767	0.172986	0.052233	0.074539			Mann Whitney test			75% Percentile	0.1342	0.1668
0.195045	0.064811	0.213509	0.084602			P value	0.0404		Maximum	0.4644	0.709
0.245354	0.134976	0.148418	0.137418			Exact or approximate P value?	Approximate
0.124815	0.30589	0.138047	0.154394			P value summary	*		Mean	0.0844	0.1057
0.442478	0.172636	0.086505	0.046197			Significantly different (P < 0.05)?	Yes		Std. Deviation	0.1186	0.1224
0.125436	0.281272	0.099549	0.532738			One- or two-tailed P value?	Two-tailed		Std. Error of Mean	0.01028	0.009862
0.063158	0.312356	0.160503	0.133649			Sum of ranks in column A,B	17797 , 23531
0.073606	0.136591	0.148494	0.159429			Mann-Whitney U	8886		Lower 95% CI	0.06406	0.08618
0.254205	0.064758	0.182256	0.202681						Upper 95% CI	0.1047	0.1251
0.192868	0.13169	0.133901	0.069181			Difference between medians
0.378442	0.097839	0.241254	0.084449			Median of column A	0.000, n=133		Mean ranks	133.8	152.8
0.319298	0.333824	0.16642	0.066929			Median of column B	0.09284, n=154
0.289834	0.157299	0.188423	0.171285			Difference: Actual	0.09284
0.055586	0.136982	0.106235	0.203036			Difference: Hodges-Lehmann	0
0.158084	0.129613	0.217587	0.152929
0.208065	0.128878	0.071234	0.062804
0.263276	0.194286	0.111061	0.048913
0.061499	0.07988	0.468455	0.087172			Table Analyzed	ER-Mito contact length : mito perimeter			alpha- nor	alpha- gs
0.408376	0.083742	0.157523	0.511562						Number of values	126	135
0	0.150121	0.155388	0.181111			Column D	alpha- gs
0	0.147025	0.142882	0.158586			vs.	vs.		Minimum	0	0
0	0.165901	0.182233	0.118988			Column C	alpha- nor		25% Percentile	0	0
0	0.08111	0.095076	0						Median	0	0
0	0.106996	0.4563	0			Mann Whitney test			75% Percentile	0.1349	0.1433
0	0.028641	0.180906	0			P value	0.8944		Maximum	0.4685	0.5327
0	0.457419	0.140028	0			Exact or approximate P value?	Approximate
0	0.104971	0	0			P value summary	ns		Mean	0.07599	0.08221
0	0.172925	0	0			Significantly different (P < 0.05)?	No		Std. Deviation	0.1021	0.1169
0	0.112048	0	0			One- or two-tailed P value?	Two-tailed		Std. Error of Mean	0.009099	0.01006
0	0.197723	0	0			Sum of ranks in column C,D	16431 , 17760
0	0.104723	0	0			Mann-Whitney U	8430		Lower 95% CI	0.05798	0.06231
0	0.174793	0	0						Upper 95% CI	0.094	0.1021
0	0.100978	0	0			Difference between medians
0	0.202868	0	0			Median of column C	0.000, n=126		Mean ranks	130.4	131.6
0	0.222147	0	0			Median of column D	0.000, n=135
0	0.117397	0	0			Difference: Actual	0
0	0.154804	0	0			Difference: Hodges-Lehmann	0
0	0.186689	0	0
0	0.605186	0	0
0	0.329658	0	0
0	0.185173	0	0
0	0.045484	0	0
0	0.207685	0	0
0	0.321358	0	0
0	0.142739	0	0
0	0.125826	0	0
0	0.24546	0	0
0	0.25248	0	0
0	0.204077	0	0
0	0.169536	0	0
0	0.079606	0	0
0	0.129677	0	0
0	0.112661	0.108339	0
0.245566	0.06553	0.098516	0
0.061699	0.07	0.083366	0
0.210208	0.242057	0.092934	0.319654
0.109513	0.204664	0.344125	0.051897
0.273849	0.21475	0.103805	0.296062
0.110621	0.086194	0.115185	0.154666
0.333235	0.111214	0.267574	0.121553
0.063155	0.259663	0.171239	0.518163
0.122646	0.123694	0.073843	0.051467
0.182882	0.242477	0.111771	0.09848
0.094915	0.156169	0.279421	0.086565
0.464367	0.089089	0.177838	0.255869
0.294322	0.165498	0.103677	0.415276
0.322619	0.446061	0.104083	0.163345
0.150966	0.256695	0.115113	0.192408
0.062714	0.237434	0.117161	0.339076
0.40284	0.098937	0.098386	0.226879
0.196457	0.709015	0.112791	0.349215
0.114184	0.221932	0.198354	0.275093
0.279659	0.137925	0.247543	0.086515
0.268628	0.135628	0.234203	0.123337
0.254242	0.225071	0.454097	0.21479
0.109966	0.152473	0.142439	0.115489
0.116978	0.149198	0.132178	0.229386
0.152403	0.128627	0.109851	0.257347
0.213265	0.156892	0.167294	0.047918
0.125448	0.152058	0	0.179469
0.337692	0.16462	0	0.154294
0.130037	0.154983	0	0.198269
0.106142	0.096269	0	0.143312
0.299255	0.305256	0	0.139065
0.114587	0	0	0.141931
0.146218	0	0	0.117081
0.064641	0	0	0.31004
0	0	0	0.178253
0	0	0	0.109188
0	0	0	0.173806
0	0	0	0
0	0	0	0
0	0	0	0
0	0	0	0
0	0	0	0
0	0	0	0
0	0	0	0
0	0	0	0
0	0	0	0
0	0	0	0
0	0	0	0
0	0	0	0
0	0	0	0
0	0	0	0
0	0	0	0
0	0	0	0
0	0	0	0
0	0	0	0
0	0	0	0
0	0	0	0
0	0	0	0
0	0	0	0
0	0	0	0
0	0	0	0
0	0	0	0
0	0	0	0
0	0	0	0
0	0	0	0
0	0	0	0
0	0	0	0
0	0		0
0	0		0
0	0		0
0	0		0
0	0		0
0	0		0
0	0		0
	0		0
	0		0
	0
	0
	0
	0
	0
	0
	0
	0
	0
	0
	0
	0
	0
	0
	0
	0
	0
	0
	0

### Sheet: 1d
alpha+ nor	alpha+ gs	alpha- nor	alpha- gs
0.019861	0.07773	0.051204	0.028062
0.061114	0.149974	0.061042	0.05647
0.042756	0.166274	0.102884	0.015934
0.03684	0.1068	0.03595	0.026678
0.036387	0.134894	0.094626	0.077466
0.111873	0.268857	0.136999	0.034604
0.04777	0.098588	0.081129	0.064596
0.028303	0.143362	0.066024	0.085348
0.058733	0.089455	0.177461	0.034701
0.043003	0.151624	0.060316	0.050011
0.060832	0.068447	0.099646	0.220787
0.08938	0.191595	0.105904	0.099299
0.057537	0.069795	0.131249	0.095822
0.028821	0.126761	0.044597	0.063034
0.094007	0.145013	0.027701	0.055991
	0.140326	0.179212
	0.083808
	0.167937
	0.073493
Table Analyzed	ampk contact/mito area FIB						Compare column means (main column effect)
Two-way ANOVA	Ordinary						Number of families	1
Alpha	0.05						Number of comparisons per family	6
							Alpha	0.05
Source of Variation	% of total variation	P value	P value summary	Significant?
Row Factor	25.36	0.183	ns	No			Tukey's multiple comparisons test	Mean Diff.	95.00% CI of diff.	Below threshold?	Summary	Adjusted P Value
Column Factor	28.01	<0.0001	****	Yes
							alpha+ nor vs. alpha+ gs	-0.07543	-0.1165 to -0.03434	Yes	****	<0.0001
ANOVA table	SS (Type III)	DF	MS	F (DFn, DFd)	P value		alpha+ nor vs. alpha- nor	-0.03333	-0.07442 to 0.007754	No	ns	0.1486
Row Factor	0.04524	18	0.002513	F (18, 43) = 1.396	P=0.1830		alpha+ nor vs. alpha- gs	-0.01277	-0.05418 to 0.02864	No	ns	0.8427
Column Factor	0.04996	3	0.01665	F (3, 43) = 9.246	P<0.0001		alpha+ gs vs. alpha- nor	0.0421	0.001999 to 0.08219	Yes	*	0.0364
Residual	0.07744	43	0.001801				alpha+ gs vs. alpha- gs	0.06266	0.02157 to 0.1037	Yes	**	0.0011
							alpha- nor vs. alpha- gs	0.02056	-0.02053 to 0.06165	No	ns	0.5448
Spearman's test for heteroscedasticity
Rs of predicted Y vs. |residual|	0.3799
P value (one tailed)	0.0009						Test details	Mean 1	Mean 2	Mean Diff.	SE of diff.	N1	N2	q	DF
Passed (P > 0.05)?	No
							alpha+ nor vs. alpha+ gs	0.05377	0.1292	-0.07543	0.01537	15	19	6.938	43
Normality of Residuals							alpha+ nor vs. alpha- nor	0.05377	0.0871	-0.03333	0.01537	15	16	3.066	43
Test name	Statistics	P value	Passed normality test (alpha=0.05)?	P value summary			alpha+ nor vs. alpha- gs	0.05377	0.06654	-0.01277	0.0155	15	15	1.166	43
D'Agostino-Pearson omnibus (K2)	12.2	0.0022	No	**			alpha+ gs vs. alpha- nor	0.1292	0.0871	0.0421	0.015	19	16	3.968	43
Anderson-Darling (A2*)	1.502	0.0006	No	***			alpha+ gs vs. alpha- gs	0.1292	0.06654	0.06266	0.01537	19	15	5.764	43
Shapiro-Wilk (W)	0.9284	0.001	No	**			alpha- nor vs. alpha- gs	0.0871	0.06654	0.02056	0.01537	16	15	1.891	43
Kolmogorov-Smirnov (distance)	0.1206	0.0199	No	*
Data summary
Number of columns (Column Factor)	4
Number of rows (Row Factor)	19
Number of values	65
alpha+ nor	alpha+ gs	alpha- nor	alpha- gs
0.001126	0.005981	0.002796	0.00267
0.003537	0.013554	0.004565	0.004909
0.003985	0.018158	0.007264	0.001354
0.002498	0.01241	0.002143	0.002849
0.003015	0.018532	0.00657	0.008229
0.008018	0.034645	0.011125	0.003619
0.003195	0.00911	0.005339	0.005233
0.002232	0.01297	0.004469	0.007461
0.004542	0.006303	0.011758	0.002568
0.00329	0.013111	0.003706	0.00394
0.005067	0.005581	0.010398	0.017806
0.007763	0.022999	0.007008	0.006271
0.004994	0.007305	0.008072	0.008379
0.002571	0.007545	0.002837	0.005777
0.008726	0.013878	0.001719	0.004105
	0.009283	0.010987
	0.006844
	0.013648
	0.006589
Table Analyzed	ampk contact/mito volume FIB						Compare column means (main column effect)
Two-way ANOVA	Ordinary						Number of families	1
Alpha	0.05						Number of comparisons per family	6
							Alpha	0.05
Source of Variation	% of total variation	P value	P value summary	Significant?
Row Factor	24.02	0.2057	ns	No			Tukey's multiple comparisons test	Mean Diff.	95.00% CI of diff.	Below threshold?	Summary	Adjusted P Value
Column Factor	34.6	<0.0001	****	Yes
							alpha+ nor vs. alpha+ gs	-0.008881	-0.01331 to -0.004453	Yes	****	<0.0001
ANOVA table	SS (Type III)	DF	MS	F (DFn, DFd)	P value		alpha+ nor vs. alpha- nor	-0.001968	-0.006395 to 0.002460	No	ns	0.6377
Row Factor	0.0005088	18	2.827e-05	F (18, 43) = 1.352	P=0.2057		alpha+ nor vs. alpha- gs	-0.001374	-0.005837 to 0.003088	No	ns	0.8433
Column Factor	0.0007331	3	0.0002444	F (3, 43) = 11.69	P<0.0001		alpha+ gs vs. alpha- nor	0.006913	0.002592 to 0.01123	Yes	***	0.0006
Residual	0.0008992	43	2.091e-05				alpha+ gs vs. alpha- gs	0.007507	0.003079 to 0.01193	Yes	***	0.0003
							alpha- nor vs. alpha- gs	0.0005938	-0.003834 to 0.005021	No	ns	0.984
Spearman's test for heteroscedasticity
Rs of predicted Y vs. |residual|	0.4647
P value (one tailed)	<0.0001						Test details	Mean 1	Mean 2	Mean Diff.	SE of diff.	N1	N2	q	DF
Passed (P > 0.05)?	No
							alpha+ nor vs. alpha+ gs	0.003669	0.01255	-0.008881	0.001657	15	19	7.581	43
Normality of Residuals							alpha+ nor vs. alpha- nor	0.003669	0.005637	-0.001968	0.001657	15	16	1.68	43
Test name	Statistics	P value	Passed normality test (alpha=0.05)?	P value summary			alpha+ nor vs. alpha- gs	0.003669	0.005043	-0.001374	0.00167	15	15	1.164	43
D'Agostino-Pearson omnibus (K2)	15.81	0.0004	No	***			alpha+ gs vs. alpha- nor	0.01255	0.005637	0.006913	0.001617	19	16	6.047	43
Anderson-Darling (A2*)	1.42	0.001	No	**			alpha+ gs vs. alpha- gs	0.01255	0.005043	0.007507	0.001657	19	15	6.408	43
Shapiro-Wilk (W)	0.9273	0.0009	No	***			alpha- nor vs. alpha- gs	0.005637	0.005043	0.0005938	0.001657	16	15	0.5069	43
Kolmogorov-Smirnov (distance)	0.1485	0.0011	No	**
Data summary
Number of columns (Column Factor)	4
Number of rows (Row Factor)	19
Number of values	65

### Sheet: 1e
wt nor	wt gs	ampk-ko nor	ampk-ko gs							wt nor	wt gs							ampk-ko nor	ampk-ko gs
0.691736	1.21634	0.747126	1.06061		Table Analyzed	splics ampk-dep			Number of values	103	103		Table Analyzed	splics ampk-dep			Number of values	100	100
1.1792	1.59703	0.632184	0.977011
0.914578	1.4299	0.91954	0.778474		Column B	wt gs			Minimum	0.1578	0.6825		Column D	ampk-ko gs			Minimum	0.3605	0.3344
0.747447	1.3649	0.454545	0.945664		vs.	vs.			25% Percentile	0.8078	1.091		vs.	vs.			25% Percentile	0.7889	0.7798
0.487465	1.34169	1.34796	1.33229		Column A	wt nor			Median	1.012	1.226		Column C	ampk-ko nor			Median	0.9848	0.9796
0.399257	1.08635	0.893417	1.1024						75% Percentile	1.198	1.416						75% Percentile	1.2	1.17
0.157846	0.714949	1.29049	1.51515		Unpaired t test				Maximum	1.718	1.736		Unpaired t test				Maximum	1.912	1.515
1.46704	1.13742	1.52038	0.888192		P value	<0.0001							P value	0.3243
1.55525	1.11421	1.22779	1.1233		P value summary	****			Mean	1	1.243		P value summary	ns			Mean	0.9998	0.9608
1.40204	1.63417	1.20167	0.574713		Significantly different (P < 0.05)?	Yes			Std. Deviation	0.302	0.2393		Significantly different (P < 0.05)?	No			Std. Deviation	0.2914	0.2658
0.589601	1.59703	1.37931	1.06061		One- or two-tailed P value?	Two-tailed			Std. Error of Mean	0.02975	0.02358		One- or two-tailed P value?	Two-tailed			Std. Error of Mean	0.02914	0.02658
0.691736	1.21634	1.18077	0.940439		t, df	t=6.387, df=204							t, df	t=0.9881, df=198
0.626741	1.06314	0.888192	0.820272						Lower 95% CI	0.9412	1.196						Lower 95% CI	0.942	0.9081
0.877437	1.22563	1.13898	0.334378		How big is the difference?				Upper 95% CI	1.059	1.289		How big is the difference?				Upper 95% CI	1.058	1.014
1.07707	1.08171	0.653083	0.741902		Mean of column A	1							Mean of column C	0.9998
0.807799	1.44382	0.668757	0.574713		Mean of column B	1.243							Mean of column D	0.9608
0.733519	1.49025	0.825496	1.01358		Difference between means (B - A) ± SEM	0.2425 ± 0.03797							Difference between means (D - C) ± SEM	-0.03898 ± 0.03945
0.961003	1.30919	0.982236	0.835946		95% confidence interval	0.1676 to 0.3174							95% confidence interval	-0.1168 to 0.03881
1.026	0.872795	1.00836	1.05538		R squared (eta squared)	0.1666							R squared (eta squared)	0.004907
1.1467	1.06314	1.4629	1.25914
1.0585	1.63881	1.1442	1.23825		F test to compare variances								F test to compare variances
1.33241	0.9935	0.464995	1.13898		F, DFn, Dfd	1.592, 102, 102							F, DFn, Dfd	1.202, 99, 99
0.97493	1.19313	0.590387	0.684431		P value	0.0197							P value	0.3618
1.11885	1.20241	1.186	0.595611		P value summary	*							P value summary	ns
0.91922	1.40204	1.29049	1.39498		Significantly different (P < 0.05)?	Yes							Significantly different (P < 0.05)?	No
0.905292	1.27669	1.23825	0.815047
1.04457	0.84494	0.815047	1.07628		Normality of Residuals								Normality of Residuals
0.603528	1.11885	0.830721	1.06061		Test name	Statistics	P value	Passed normality test (alpha=0.05)?	P value summary				Test name	Statistics	P value	Passed normality test (alpha=0.05)?	P value summary
0.798514	0.854225	1.30094	0.882968		Anderson-Darling (A2*)	0.2608	0.7056	Yes	ns				Anderson-Darling (A2*)	0.2573	0.7172	Yes	ns
1.08635	0.891365	0.877743	0.85162		D'Agostino-Pearson omnibus (K2)	0.4935	0.7813	Yes	ns				D'Agostino-Pearson omnibus (K2)	0.4656	0.7923	Yes	ns
0.631383	1.09099	0.360502	1.35319		Shapiro-Wilk (W)	0.996	0.866	Yes	ns				Shapiro-Wilk (W)	0.9936	0.5448	Yes	ns
0.886722	1.25812	0.903866	1.36364		Kolmogorov-Smirnov (distance)	0.03669	0.1	Yes	ns				Kolmogorov-Smirnov (distance)	0.03441	0.1	Yes	ns
0.821727	0.742804	0.940439	1.1024
1.13742	1.06314	0.987461	1.14942		Data analyzed								Data analyzed
0.84494	1.62024	0.569488	1.06583		Sample size, column A	103							Sample size, column C	100
1.026	1.41597	0.809822	1.04493		Sample size, column B	103							Sample size, column D	100
0.909935	1.59703	1.00314	0.862069
1.09564	1.45775	1.12853	1.29049
1.04457	1.62488	0.804598	1.186
0.86351	1.20706	1.30617	1.47858
0.663881	1.22098	0.92999	1.25392
0.979573	1.09099	0.715778	1.36364
1.11421	1.23491	0.950888	0.69488
0.682451	1.20706	1.05016	0.532915
1.11421	0.821727	1.42633	1.00836
1.20706	1.10492	1.1024	0.872518
1.16527	0.858867	0.7628	0.877743
0.905292	1.15135	1.07628	0.783699
0.97493	1.38811	0.945664	0.825496
0.789229	1.23491	0.757576	0.423197
1.04921	1.23027	1.1442	0.856844
1.01207	1.10956	1.28004	0.423197
0.942433	1.2117	0.658307	0.84117
1.70845	1.45775	0.940439	0.893417
0.747447	1.23955	0.668757	1.06583
0.454968	1.44382	0.517241	0.830721
0.431755	1.66667	1.22257	1.34274
0.584958	1.20706	1.2069	1.21212
0.687094	1.7363	0.747126	0.480669
0.510678	1.10492	0.888192	1.19122
1.19777	1.05385	1.31661	1.03971
1.16527	0.807799	1.53605	0.898642
1.30919	1.40204	1.37409	0.491118
1.41597	1.49954	1.63532	0.7628
1.55525	1.1792	1.26959	1.17555
1.11421	1.16992	1.15465	1.05016
1.21634	1.26741	1.01358	1.22779
1.30919	1.34633	0.783699	0.825496
1.29527	1.14206	0.642633	0.856844
0.329619	1.57846	1.19645	0.637409
0.849582	1.29527	1.02926	1.07106
1.71773	1.44382	0.522466	0.877743
1.12349	0.998143	1.03448	0.679206
1.00743	1.66667	0.705329	0.715778
1.29991	1.66202	1.11285	1.38454
1.06778	1.6156	1.37409	0.438871
0.951718	1.35562	1.49948	1.15465
1.03528	1.28598	1.42111	1.17555
0.984215	1.07707	0.961338	1.34796
0.817084	0.961003	0.982236	1.28527
0.742804	1.24884	1.17555	1.05538
0.817084	1.3974	1.91223	1.20167
1.22098	1.65274	1.24347	0.85162
1.50418	1.35562	1.19645	1.25392
1.13278	0.9935	1.05016	0.700104
1.48561	1.06314	0.966562	0.977011
1.30919	1.04457	0.820272	0.909091
1.36026	1.1467	0.882968	0.982236
0.506035	0.891365	0.632184	0.721003
1.32312	1.13278	1.07628	1.02403
0.947075	1.31848	1.12853	1.18077
0.784587	1.14206	0.945664	1.03448
0.984215	1.27669	0.506792	1.07628
1.20241	1.56453	1.01881	0.768025
1.3649	1.3974	0.679206	0.668757
1.12813	1.42525	0.726228	0.69488
1.39276	1.29527	0.626959	1.11285
1.13742	1.1467	0.924765	0.501567
1.19777	1.23955	1.05016	0.642633
0.858867	1.02136	0.882968	1.28527
1.22098	1.10028
1.27669	1.43454
0.988858	0.682451

### Sheet: 1f
wt-nor	wt-gs	p8-ko-nor	p8-ko-gs
0.021253	0.016076	0.024342	0.091958		Table Analyzed	TEM contact length/mito perimeter			wt-nor	wt-gs
0.06598	0.036554	0.061933	0.109436					Number of values	142	144
0.125341	0.10689	0.021531	0.056197		Column B	wt-gs
0.052088	0.065436	0.041625	0.106688		vs.	vs.		Minimum	0	0
0.122549	0.244507	0.045229	0.227601		Column A	wt-nor		25% Percentile	0	0
0.225525	0.18427	0.089205	0.208333					Median	0.04634	0.07017
0.098421	0.053721	0.096774	0.126884		Mann Whitney test			75% Percentile	0.09846	0.13
0.041556	0.312352	0.071627	0.069479		P value	0.0091		Maximum	0.702	0.6023
0.061908	0.131724	0.148176	0.040907		Exact or approximate P value?	Approximate
0.19644	0.054293	0.081138	0.104478		P value summary	**		Mean	0.06392	0.08552
0.057471	0.134	0.031573	0.12201		Significantly different (P < 0.05)?	Yes		Std. Deviation	0.08891	0.09191
0.702046	0.117909	0.130362	0.078895		One- or two-tailed P value?	Two-tailed		Std. Error of Mean	0.007461	0.007659
0.224457	0.312146	0.138635	0.486353		Sum of ranks in column A,B	18595 , 22447
0.145918	0.142857	0.072225	0.050675		Mann-Whitney U	8442		Lower 95% CI	0.04917	0.07038
0.098586	0.27606	0.063049	0.125177					Upper 95% CI	0.07867	0.1007
0.23132	0.148649	0.111748	0.187978		Difference between medians
0.096367	0.068934	0.121699	0.026821		Median of column A	0.04634, n=142		Mean ranks	130.9	155.9
0.170917	0.070208	0.217687	0		Median of column B	0.07017, n=144
0.01753	0.197196	0.039188	0		Difference: Actual	0.02383
0.051777	0.11752	0.171331	0		Difference: Hodges-Lehmann	0.01216
0.054692	0.160465	0.02381	0
0.181053	0.101098	0.049924	0
0.052248	0.147514	0	0
0.092166	0	0	0		Table Analyzed	TEM contact length/mito perimeter			p8-ko-nor	p8-ko-gs
0.070459	0	0	0					Number of values	129	128
0.018653	0	0	0		Column D	p8-ko-gs
0.064516	0	0	0		vs.	vs.		Minimum	0	0
0.038088	0	0	0		Column C	p8-ko-nor		25% Percentile	0	0
0.041026	0	0	0					Median	0.03919	0.02743
0.057325	0	0	0		Mann Whitney test			75% Percentile	0.09645	0.09689
0.172535	0	0	0		P value	0.8496		Maximum	0.6101	0.5142
0.069951	0	0	0		Exact or approximate P value?	Approximate
0.094998	0.166837	0	0		P value summary	ns		Mean	0.05851	0.06121
0.044612	0.070916	0	0		Significantly different (P < 0.05)?	No		Std. Deviation	0.07984	0.08469
0	0.113079	0	0		One- or two-tailed P value?	Two-tailed		Std. Error of Mean	0.00703	0.007485
0	0.103677	0	0		Sum of ranks in column C,D	16532 , 16621
0	0.02884	0	0		Mann-Whitney U	8147		Lower 95% CI	0.04461	0.0464
0	0.118742	0	0					Upper 95% CI	0.07242	0.07602
0	0.159647	0	0		Difference between medians
0	0.124759	0	0		Median of column C	0.03919, n=129		Mean ranks	128.2	129.9
0	0.150818	0	0		Median of column D	0.02743, n=128
0	0.201627	0	0		Difference: Actual	-0.01176
0	0.030303	0	0.08059		Difference: Hodges-Lehmann	0
0	0.087112	0	0.097504
0	0.110752	0	0.175542
0	0.108801	0	0
0	0.079509	0	0
0	0.12406	0.04174	0
0	0.019435	0.056667	0.021935
0	0.080936	0.081642	0.026538
0	0.045962	0.29538	0.073625
0	0.305851	0.096117	0.071386
0	0.20722	0.137059	0.101426
0	0.120449	0.146614	0.01253
0	0.077596	0.106588	0.114784
0	0.131955	0.12851	0.088581
0.049541	0.061027	0.234595	0.037057
0.055913	0.060832	0	0.251486
0.119338	0.602262	0	0.136826
0.186518	0.055701	0	0.079574
0.113573	0.092188	0.10343	0.163341
0.052952	0.159758	0.106501	0.055556
0.106509	0.105991	0.063057	0
0.166404	0.065921	0	0
0.099212	0.153946	0.107346	0
0	0.04175	0.04758	0
0	0.116906	0.083062	0
0	0.257989	0.055863	0.026323
0.16092	0.113099	0.036574	0.216608
0.104659	0.110939	0.086779	0.222103
0.073838	0.081685	0	0.019336
0.293788	0.114567	0.150115	0.103806
0.10168	0.11938	0.04605	0.023493
0.078274	0.144275	0.12076	0.163104
0.116035	0.110703	0.157028	0.049096
0	0.068064	0.148401	0
0	0	0.135135	0
0.257576	0	0.092105	0
0.213415	0	0.048882	0
0.060051	0	0	0
0.019162	0	0	0
0.050321	0	0	0.024964
0.031825	0	0	0.059168
0	0	0.124329	0.021945
0	0	0.113636	0.032025
0.081767	0	0.078542	0.027523
0.078182	0	0.083818	0
0.088012	0	0.158394	0
0.148936	0	0	0
0.133583	0	0	0.030032
0.094048	0	0	0.046935
0.053281	0.027073	0.161841	0.514184
0	0.070135	0.040856	0.067508
0	0.152685	0.136986	0.144037
0	0.041956	0.150429	0.095041
0	0.094102	0.083006	0.075441
0	0.213588	0.610119	0.107667
0	0.106383	0	0.178691
0	0.044694	0	0
0	0.146965	0	0
0.096645	0.099432	0	0
0.256473	0.036145	0	0
0.110196	0.06618	0	0.019956
0.085655	0.072527	0	0.069976
0.097778	0.08365	0	0.074548
0.070592	0.052938	0	0.125693
0	0.451777	0.121424	0.07202
0	0.138942	0.056524	0.083467
0	0.071697	0.226283	0.176339
0	0.183099	0.06989	0.222342
0	0.036172	0.075365	0.133906
0	0.080214	0.093909	0.117181
0	0.164716	0	0.027329
0	0.1575	0.082884	0
0.02223	0.098214	0.105184	0.075145
0.109108	0.140619	0.034377	0.048987
0	0.056107	0.091899	0.114159
0	0.169783	0.082305	0.023907
0	0.043712	0	0.040054
0	0.228634	0	0.048662
0	0.062822	0	0.073293
0	0.072854	0	0.136792
0.013856	0.139635	0	0.094048
0.067385	0.058081	0	0
0.143668	0.045895	0	0
0.295747	0	0	0
0.023782	0	0	0
0.048074	0	0	0
0.068457	0	0
0.138571	0
0.132611	0
0.051948	0
0.117359	0
0.077997	0
0	0
0	0
0	0
0	0
0	0
0	0
0	0
0	0
	0
	0

### Sheet: 1g
wt nor	wt gs	p8-ko nor	p8-ko gs					wt nor	wt gs							p8-ko nor	p8-ko gs
0.896562	1.4533	0.867528	0.390864		Table Analyzed	splics p8-dep	Number of values	49	49		Table Analyzed	splics p8-dep			Number of values	48	45
0.983326	1.27254	1.31559	0.409931
0.961635	1.46053	0.686395	0.514797		Column B	wt gs	Minimum	0.6869	0.9399		Column D	p8-ko gs			Minimum	0.4957	0.3718
1.02671	1.30869	1.54439	0.638729		vs.	vs.	25% Percentile	0.8857	1.193		vs.	vs.			25% Percentile	0.8413	0.6387
1.05563	0.961635	1.01053	1.56346		Column A	wt nor	Median	0.9906	1.367		Column C	p8-ko nor			Median	0.9962	0.9533
1.09178	1.23639	1.15353	1.55392				75% Percentile	1.081	1.468						75% Percentile	1.151	1.158
0.911023	1.36653	0.848461	0.371798		Mann Whitney test		Maximum	1.475	1.967		Unpaired t test				Maximum	1.544	1.706
0.85318	1.93773	1.07726	0.638729		P value	<0.0001					P value	0.4303
0.694113	0.976096	1.02959	0.619663		Exact or approximate P value?	Exact	Mean	1	1.362		P value summary	ns			Mean	1	0.9525
1.20024	1.20024	1.03913	0.476664		P value summary	****	Std. Deviation	0.1716	0.2375		Significantly different (P < 0.05)?	No			Std. Deviation	0.2257	0.3442
1.03394	1.4533	1.42999	0.667329		Significantly different (P < 0.05)?	Yes	Std. Error of Mean	0.02451	0.03392		One- or two-tailed P value?	Two-tailed			Std. Error of Mean	0.03258	0.0513
1.02671	1.54729	1.25839	1.39186		One- or two-tailed P value?	Two-tailed					t, df	t=0.7922, df=91
0.954405	1.38823	1.42999	1.14399		Sum of ranks in column A,B	1478 , 3374	Lower 95% CI	0.9507	1.293						Lower 95% CI	0.9345	0.8491
0.976096	1.33761	1.12493	0.99146		Mann-Whitney U	252.5	Upper 95% CI	1.049	1.43		How big is the difference?				Upper 95% CI	1.066	1.056
0.918253	1.17854	1.02959	1.17259								Mean of column C	1
1.02671	1.54729	1.14399	1.22979		Difference between medians		Mean ranks	30.15	68.85		Mean of column D	0.9525
1.1207	1.23639	0.924727	0.400397		Median of column A	0.9906, n=49					Difference between means (D - C) ± SEM	-0.04752 ± 0.05999
1.09901	1.95942	1.22026	0.619663		Median of column B	1.367, n=49					95% confidence interval	-0.1667 to 0.07164
0.766416	1.15685	1.32513	0.543396		Difference: Actual	0.376					R squared (eta squared)	0.006849
1.16409	1.41715	1.18213	0.800795		Difference: Hodges-Lehmann	0.3615
1.20747	0.939944	1.03913	1.03913								F test to compare variances
1.31592	1.40992	0.886594	1.29652								F, DFn, Dfd	2.325, 44, 47
0.968865	1.31592	0.943794	1.32513								P value	0.005
0.925483	1.41715	1.12493	1.48719								P value summary	**
0.997787	1.1207	1.18213	0.99146								Significantly different (P < 0.05)?	Yes
0.766416	1.34484	0.99146	0.915194
1.02671	1.48945	0.791261	1.33466								Normality of Residuals
0.802568	1.03394	0.915194	1.06773								Test name	Statistics	P value	Passed normality test (alpha=0.05)?	P value summary
0.990556	1.42438	1.00099	0.99146								Anderson-Darling (A2*)	0.2158	0.8418	Yes	ns
0.932714	1.31592	0.829395	1.08679								D'Agostino-Pearson omnibus (K2)	0.6365	0.7274	Yes	ns
0.867641	0.961635	1.35372	1.70646								Shapiro-Wilk (W)	0.9894	0.6695	Yes	ns
1.04117	1.48222	0.791261	1.42046								Kolmogorov-Smirnov (distance)	0.04838	0.1	Yes	ns
1.47499	1.54006	1.16306	0.838928
0.759186	1.43884	0.657796	0.953327								Data analyzed
1.22193	1.18578	0.695929	0.619663								Sample size, column C	48
0.968865	1.13516	0.49573	1.09633								Sample size, column D	45
0.809798	1.16409	0.905661	0.93426
1.43161	1.47499	0.734062	1.02006
0.983326	1.4533	0.705462	0.781728
0.874871	1.89435	0.857994	0.877061
1.25085	1.17132	1.11539	0.857994
0.85318	1.23639	0.838928	1.06773
1.02671	1.38823	1.05819	1.13446
1.14962	1.30146	0.791261	0.924727
1.02671	1.41715	0.772195	0.953327
0.686882	1.33761	0.896127
0.766416	1.96665	0.953327
1.04117	1.47499	0.867528
1.07009	1.48222

### Sheet: 1m
WT nor	WT gs	527A nor	527A gs
0.129499	0.157926	0.226348	0.119314		Table Analyzed	527 contact length/mito perimeter			WT nor	WT gs
0.060184	0.177645	0.180965	0.213793					Number of values	364	357
0.173583	0.236456	0.271191	0.17496		Column B	WT gs
0.09336	0.075536	0.196253	0.173057		vs.	vs.		Minimum	0	0
0.08085	0.293072	0.215357	0.295238		Column A	WT nor		25% Percentile	0	0
0.11561	0.201975	0.053483	0.28754					Median	0.06597	0.07692
0.167648	0.136648	0.090015	0.204701		Mann Whitney test			75% Percentile	0.1691	0.2089
0.13916	0.15319	0.333243	0.136899		P value	0.0495		Maximum	0.8043	0.7999
0.093125	0.091811	0.320682	0.30871		Exact or approximate P value?	Approximate
0.084629	0.156997	0.049088	0.049446		P value summary	*		Mean	0.09666	0.1222
0.08381	0.089404	0.171652	0.066134		Significantly different (P < 0.05)?	Yes		Std. Deviation	0.1179	0.1414
0.190291	0.131759	0.138817	0.224661		One- or two-tailed P value?	Two-tailed		Std. Error of Mean	0.006178	0.007483
0.142839	0.193717	0.371415	0.12597		Sum of ranks in column A,B	126163 , 134118
0.113495	0.103327	0.063261	0.302752		Mann-Whitney U	59733		Lower 95% CI	0.08451	0.1075
0.217514	0.256988	0.054365	0.06446					Upper 95% CI	0.1088	0.1369
0.468448	0.174464	0.097283	0.043948		Difference between medians
0.059884	0.172795	0.177024	0.092664		Median of column A	0.06597, n=364		Mean ranks	346.6	375.7
0.119541	0.247924	0.079424	0.099476		Median of column B	0.07692, n=357
0.110742	0.385954	0.069206	0.286761		Difference: Actual	0.01095
0.072429	0.799897	0.559977	0.024287		Difference: Hodges-Lehmann	0
0.047991	0.093429	0.166257	0.470818
0.094947	0.139448	0.157065	0.314931
0.02255	0.403492	0.103988	0.252481
0.170991	0.14338	0.132535	0.341045
0.102246	0.230397	0.150167	0.1432		Table Analyzed	527 contact length/mito perimeter			527A nor	527A gs
0.231146	0.245287	0.052826	0.36849					Number of values	296	325
0.145189	0.305115	0.085644	0.096349		Column D	527A gs
0.116102	0.477456	0.116165	0.185074		vs.	vs.		Minimum	0	0
0	0.074907	0.315985	0.140496		Column C	527A nor		25% Percentile	0	0
0	0.122437	0	0.373126					Median	0.05315	0.05289
0	0.139475	0	0.131079		Mann Whitney test			75% Percentile	0.1943	0.1698
0	0.420113	0	0.163296		P value	0.7872		Maximum	0.56	0.8005
0	0.0588	0	0.238153		Exact or approximate P value?	Approximate
0	0.11606	0	0.130235		P value summary	ns		Mean	0.1036	0.09863
0	0.138611	0	0.240992		Significantly different (P < 0.05)?	No		Std. Deviation	0.1262	0.1243
0	0.177288	0	0.195698		One- or two-tailed P value?	Two-tailed		Std. Error of Mean	0.007337	0.006893
0	0.159552	0	0.222566		Sum of ranks in column C,D	92626 , 100505
0	0.333838	0	0		Mann-Whitney U	47530		Lower 95% CI	0.08912	0.08507
0	0.194003	0	0					Upper 95% CI	0.118	0.1122
0	0.224316	0	0		Difference between medians
0	0.074321	0	0		Median of column C	0.05315, n=296		Mean ranks	312.9	309.2
0	0.31947	0	0		Median of column D	0.05289, n=325
0	0.029179	0	0		Difference: Actual	-0.0002665
0	0.315724	0	0		Difference: Hodges-Lehmann	0
0	0.030433	0	0
0	0	0	0
0	0	0	0
0	0	0	0
0	0	0	0
0	0	0	0
0	0	0	0
0	0	0	0
0	0	0	0
0	0	0	0
0	0	0	0
0	0	0	0
0	0	0	0.09166
0.105417	0	0	0.14333
0.185161	0	0	0.075514
0.160144	0	0.142748	0.098066
0.137924	0	0.12955	0.045488
0.272828	0	0.236455	0.078815
0.066588	0	0.147612	0.295455
0.057334	0	0.270426	0.140419
0.111318	0	0.054113	0.043794
0.097013	0	0.139518	0.273741
0.050764	0	0.04596	0.282914
0.188337	0	0.380971	0.121835
0.054044	0	0.203566	0.25386
0.148797	0.080595	0.218017	0.247148
0.071724	0.145455	0.153093	0.178484
0.033593	0.092248	0.067354	0.276327
0.097427	0.039221	0.098414	0.087771
0.078695	0.180833	0.226976	0.056789
0.156857	0.104408	0.203078	0.158641
0.089994	0.097975	0.224685	0.129211
0.117722	0.212947	0.26893	0.056075
0.157578	0.294118	0.282103	0.084746
0.199216	0.093975	0.079146	0.309277
0.177142	0.204932	0.265306	0.112607
0.254864	0.382153	0.304975	0.105386
0.143043	0.228383	0.27214	0.224144
0.092669	0.392265	0.374427	0.170762
0.172263	0.151449	0.126142	0.210069
0.185644	0.463527	0.224874	0.220707
0.151266	0.10688	0.361322	0.235071
0.090984	0.026675	0.099927	0.100724
0.216969	0.040431	0.419179	0.110772
0.111242	0.023383	0.237319	0.27791
0.073554	0.230132	0.143039	0.186547
0.073606	0.205138	0.307115	0.123001
0.159137	0.089526	0.153829	0.089407
0.191965	0	0.097611	0.083758
0.133062	0	0.254365	0.03834
0.08678	0	0.123361	0.030892
0.255461	0	0.110669	0.164409
0	0	0.28972	0
0	0	0.257941	0
0	0	0	0
0	0	0	0
0	0	0	0
0	0	0	0
0	0	0	0
0	0	0	0
0	0	0	0
0	0	0	0
0	0	0	0
0	0	0	0
0	0	0	0
0	0	0	0
0	0	0	0
0	0.100623	0	0
0	0.237258	0	0
0	0.067847	0	0
0	0.218129	0	0.227928
0	0.349624	0	0.062423
0	0.087622	0	0.078074
0	0.402822	0	0.229312
0	0.069504	0	0.153238
0	0.311058	0	0.295434
0	0.178603	0	0.268928
0	0.298966	0.064116	0.051296
0	0.131363	0.098222	0.189
0	0.452464	0.229199	0.16557
0	0.125373	0.312035	0.168885
0	0.117456	0.277139	0.172152
0	0.316566	0.178307	0.042377
0	0.308146	0.104604	0.329575
0.139771	0.294317	0.04031	0
0.21084	0.32181	0.23035	0
0.133713	0.255062	0.146127	0
0.074958	0.309309	0.188768	0
0.214943	0.366831	0.251165	0
0.194457	0.201832	0.336067	0
0.105629	0	0.506278	0
0.237684	0	0.105541	0
0.128045	0	0.092738	0
0.162769	0	0.139736	0
0.224429	0	0.120837	0
0.234771	0	0.107928	0
0.263857	0	0.272971	0
0.123527	0	0.067227	0
0.087862	0	0	0
0.257908	0	0	0.150881
0.267176	0	0	0.297615
0.201328	0	0	0.156202
0.218737	0	0	0.055344
0.237936	0	0	0.068501
0.182739	0	0	0.144928
0.182546	0	0	0.15877
0.098107	0	0	0.415784
0.130599	0	0	0.415784
0.246044	0	0	0.294967
0.064961	0	0	0.122249
0.200157	0	0	0.172939
0.205035	0	0	0.209508
0.090518	0	0	0.143665
0.285926	0.286133	0	0.377082
0.088763	0.196181	0	0.065778
0.179044	0.457376	0	0.800473
0.273451	0.160022	0	0.141667
0.124756	0.420407	0	0.160575
0.176665	0.239678	0	0.237526
0.212185	0.183336	0.228204	0.289673
0.161446	0.433449	0.203794	0.111368
0.188801	0.257131	0.243791	0.179581
0	0.187239	0.257183	0.085147
0	0.454316	0.173205	0
0	0.246629	0.058511	0
0	0.115835	0.172174	0
0	0.220567	0.405063	0
0	0.080827	0.315488	0
0	0.055691	0.286576	0
0	0.196111	0.140358	0
0	0.322599	0.178954	0
0	0.029281	0.229941	0
0	0.149325	0.505633	0
0	0.068259	0.290553	0
0	0.120964	0.17944	0
0	0	0.085024	0
0	0	0.313243	0
0	0	0.192687	0
0	0	0.149733	0
0	0	0.054893	0
0	0	0.098266	0
0	0	0.200879	0
0	0	0	0
0	0	0	0
0	0	0	0
0	0	0	0
0	0	0	0
0	0	0	0
0	0	0	0
0	0	0	0
0	0	0	0
0	0	0	0
0	0	0	0
0	0	0	0
0	0	0	0
0.287105	0	0	0
0.153344	0	0	0
0.065056	0	0	0
0.19053	0	0	0
0.161277	0	0	0
0.137709	0	0	0
0.312347	0	0	0.22571
0.131255	0.137399	0	0.276417
0.334363	0.03053	0	0.07082
0.30232	0.189258	0	0.143229
0.186477	0.152594	0	0.053484
0.224277	0.195088	0	0.501914
0.287121	0.201123	0.09288	0.503735
0.110891	0.067163	0.194809	0.096307
0.239723	0.198337	0.253119	0.152299
0.208298	0.175247	0.094036	0.226507
0.239371	0.177691	0.129797	0.096477
0.080388	0.074491	0.04583	0.217724
0.199881	0.186693	0.397016	0
0.554237	0.428988	0.196115	0
0.445829	0.284964	0.135536	0
0.566376	0.109812	0.086528	0
0.142572	0.390337	0.130231	0
0.367112	0.340617	0.087479	0
0.153128	0.143293	0.218065	0
0.182174	0.126897	0.204745	0
0.241728	0.465116	0.265801	0
0.223553	0.301767	0.210629	0
0.176322	0.053971	0.31815	0
0.224991	0.168469	0.122285	0.074495
0.083631	0.184134	0	0.234215
0.140558	0.251248	0	0.293845
0.160316	0.228123	0	0.146396
0.159752	0.429571	0	0.320704
0.271871	0.18282	0	0.348337
0.415911	0.148974	0	0.25222
0.143215	0.268212	0	0.104009
0.229756	0.28744	0	0.344391
0.166384	0.169299	0	0.160826
0.086466	0.207914	0	0.184473
0.209109	0.32459	0	0.105286
0.358797	0.3112	0	0.11067
0.443168	0.209911	0	0.079623
0	0.178284	0	0.104656
0	0.094621	0	0.350529
0	0.369037	0	0.10564
0	0.42116	0	0.275619
0	0	0	0.366397
0	0	0	0.165851
0	0	0	0.321456
0	0	0	0.294724
0	0	0	0.243678
0	0	0.176653	0.514585
0	0	0.121529	0.235806
0	0	0.228248	0.058289
0	0	0.320306	0.176941
0	0	0.128911	0.166082
0	0	0.25583	0.18784
0	0	0.154623	0.248645
0	0	0.341386	0.174721
0	0	0.198981	0
0	0	0.502522	0
0	0	0.171042	0
0	0	0.284686	0
0	0	0.372479	0
0	0	0.13439	0
0	0	0.191751	0
0	0	0.469373	0
0	0	0.246305	0
0	0	0.252629	0
0	0	0.237365	0
0	0	0.290593	0
0	0	0.179829	0
0	0	0.279418	0
0	0	0.103424	0
0	0	0	0
0	0	0	0
0	0	0	0
0.128239	0.097171	0	0
0.170959	0.385778	0	0
0.269533	0.303239	0	0.060185
0.182263	0.30558	0	0.06918
0.110304	0.398244	0	0.138338
0.131281	0.143963	0	0.099593
0.344243	0.2186	0	0.160139
0.126325	0.063849	0	0.137316
0.163683	0.122462	0	0.182215
0.267112	0.267512	0	0.167876
0.16059	0.063893	0	0.081673
0.077074	0.225276	0	0.059109
0.226472	0.112073	0	0.152492
0.224366	0.413529	0	0.238324
0.357268	0.34394	0	0.052888
0.210802	0.123779	0	0.086845
0.050137	0.115378	0	0.046627
0.376682	0.356871	0	0
0.043634	0.283093	0	0
0.105691	0.240481		0
0.236576	0.149774		0
0.134059	0.378747		0
0.065354	0.359127		0
0.126606	0.119312		0
0.054884	0.179298		0
0.804348	0.134471		0
0.018376	0.445269		0
0.113154	0.095013		0
0.15773	0.296983		0
0.43073	0.076923		0
0.147189	0.174695		0
0.097518	0.342612		0
0.173893	0.164176		0
0.169557	0.212098		0
0.108725	0.147994		0
0.368832	0.320191		0
0.116367	0.356086		0
0.328283	0.055075		0
0.120789	0.158064		0
0.17214	0.304263		0
0.152803	0.267811		0
0.270767	0.202917		0
0.184267	0.353692		0
0.244407	0.460861		0
0.234524	0.147851		0
0.089759	0.333333		0
0.131243	0.270144		0
0.292555	0.163904		0
0.244574	0
0	0
0	0
0	0
0	0
0	0
0	0
0	0
0	0
0	0
0	0
0	0
0	0
0	0
0	0
0	0
0	0
0	0
0	0
0	0
0	0
0	0
0	0
0	0
0	0
0	0
0	0
0	0
0	0
0	0
0	0
0	0
0
0
0
0
0
0
0

### Sheet: 1o
wt nor	wt gs	527 nor	527 gs
0.04976	0.191184	0.054181	0.014979		Table Analyzed	527 contact/mito area FIB						Compare column means (main column effect)
0.078784	0.100109	0.142318	0.028808
0.051574	0.141436	0.064229	0.133265		Two-way ANOVA	Ordinary						Number of families	1
0.056548	0.079406	0.034966	0.044127		Alpha	0.05						Number of comparisons per family	6
0.120658	0.1186	0.15073	0.085075									Alpha	0.05
0.185948	0.116284	0.104934	0.010171		Source of Variation	% of total variation	P value	P value summary	Significant?
0.082545	0.095914	0.058975	0.069285		Row Factor	31.81	0.1602	ns	No			Tukey's multiple comparisons test	Mean Diff.	95.00% CI of diff.	Below threshold?	Summary	Adjusted P Value
0.073561	0.083526	0.087438	0.082309		Column Factor	14.93	0.0198	*	Yes
0.041864	0.098526	0.018958	0.042131									wt nor vs. wt gs	-0.04185	-0.08608 to 0.002374	No	ns	0.0694
0.085564	0.085091	0.058214	0.042608		ANOVA table	SS (Type III)	DF	MS	F (DFn, DFd)	P value		wt nor vs. 527 nor	-0.01122	-0.05649 to 0.03405	No	ns	0.9098
0.060927	0.110201	0.202546	0.091568		Row Factor	0.04581	16	0.002863	F (16, 40) = 1.469	P=0.1602		wt nor vs. 527 gs	0.008279	-0.03595 to 0.05251	No	ns	0.9582
0.090376	0.266693	0.092098	0.194617		Column Factor	0.0215	3	0.007166	F (3, 40) = 3.677	P=0.0198		wt gs vs. 527 nor	0.03063	-0.01360 to 0.07486	No	ns	0.2629
0.051154	0.099227	0.091047	0.053486		Residual	0.07796	40	0.001949				wt gs vs. 527 gs	0.05013	0.006922 to 0.09334	Yes	*	0.0174
0.060052	0.079666	0.089373	0.089317									527 nor vs. 527 gs	0.0195	-0.02473 to 0.06373	No	ns	0.6416
	0.123091		0.055238		Spearman's test for heteroscedasticity
			0.151922		Rs of predicted Y vs. |residual|	0.336
			0.039669		P value (one tailed)	0.0043						Test details	Mean 1	Mean 2	Mean Diff.	SE of diff.	N1	N2	q	DF
					Passed (P > 0.05)?	No
												wt nor vs. wt gs	0.08055	0.1224	-0.04185	0.0165	14	15	3.587	40
					Normality of Residuals							wt nor vs. 527 nor	0.08055	0.09177	-0.01122	0.01689	14	14	0.9397	40
					Test name	Statistics	P value	Passed normality test (alpha=0.05)?	P value summary			wt nor vs. 527 gs	0.08055	0.07227	0.008279	0.0165	14	17	0.7096	40
					D'Agostino-Pearson omnibus (K2)	4.525	0.1041	Yes	ns			wt gs vs. 527 nor	0.1224	0.09177	0.03063	0.0165	15	14	2.625	40
					Anderson-Darling (A2*)	0.9113	0.019	No	*			wt gs vs. 527 gs	0.1224	0.07227	0.05013	0.01612	15	17	4.398	40
					Shapiro-Wilk (W)	0.9606	0.0505	Yes	ns			527 nor vs. 527 gs	0.09177	0.07227	0.0195	0.0165	14	17	1.671	40
					Kolmogorov-Smirnov (distance)	0.1273	0.0169	No	*
					Data summary
					Number of columns (Column Factor)	4
					Number of rows (Row Factor)	17
					Number of values	60
wt nor	wt gs	527 nor	527 gs
0.003987	0.010695	0.003864	0.000935		Table Analyzed	527 contact/mito volume FIB					Compare column means (main column effect)
0.005262	0.007066	0.010378	0.002354
0.004835	0.009981	0.005055	0.011963		Two-way ANOVA	Ordinary					Number of families	1
0.004388	0.005696	0.00248	0.003953		Alpha	0.05					Number of comparisons per family	6
0.007218	0.009999	0.00942	0.006598								Alpha	0.05
0.01277	0.007117	0.008823	0.000419		Source of Variation	% of total variation	P value	P value summary	Significant?
0.006542	0.007317	0.004898	0.004789		Row Factor	39.4	0.0336	*	Yes		Tukey's multiple comparisons test	Mean Diff.	95.00% CI of diff.	Below threshold?	Summary	Adjusted P Value
0.005882	0.005039	0.007056	0.005411		Column Factor	14.83	0.0124	*	Yes
0.002844	0.006155	0.001536	0.002501								wt nor vs. wt gs	-0.002975	-0.006026 to 7.676e-005	No	ns	0.0584
0.008166	0.006148	0.004952	0.002313		ANOVA table	SS (Type III)	DF	MS	F (DFn, DFd)	P value	wt nor vs. 527 nor	-0.001078	-0.004202 to 0.002045	No	ns	0.7915
0.004391	0.009186	0.013942	0.007021		Row Factor	0.000304	16	1.9e-05	F (16, 40) = 2.048	P=0.0336	wt nor vs. 527 gs	0.0007015	-0.002350 to 0.003753	No	ns	0.9263
0.005804	0.020612	0.006453	0.011964		Column Factor	0.0001144	3	3.814e-05	F (3, 40) = 4.111	P=0.0124	wt gs vs. 527 nor	0.001896	-0.001155 to 0.004948	No	ns	0.3548
0.00347	0.007165	0.007743	0.003421		Residual	0.0003711	40	9.278e-06			wt gs vs. 527 gs	0.003676	0.0006949 to 0.006657	Yes	*	0.0104
0.004703	0.006935	0.007222	0.005644								527 nor vs. 527 gs	0.00178	-0.001272 to 0.004831	No	ns	0.4106
	0.009819		0.004501		Spearman's test for heteroscedasticity
			0.014348		Rs of predicted Y vs. |residual|	0.2249
			0.003021		P value (one tailed)	0.042					Test details	Mean 1	Mean 2	Mean Diff.	SE of diff.	N1	N2	q	DF
					Passed (P > 0.05)?	No
											wt nor vs. wt gs	0.006064	0.009038	-0.002975	0.001138	14	15	3.695	40
					Normality of Residuals						wt nor vs. 527 nor	0.006064	0.007142	-0.001078	0.001165	14	14	1.309	40
					Test name	Statistics	P value	Passed normality test (alpha=0.05)?	P value summary		wt nor vs. 527 gs	0.006064	0.005362	0.0007015	0.001138	14	17	0.8714	40
					D'Agostino-Pearson omnibus (K2)	6.717	0.0348	No	*		wt gs vs. 527 nor	0.009038	0.007142	0.001896	0.001138	15	14	2.356	40
					Anderson-Darling (A2*)	0.6238	0.0996	Yes	ns		wt gs vs. 527 gs	0.009038	0.005362	0.003676	0.001112	15	17	4.674	40
					Shapiro-Wilk (W)	0.9689	0.1287	Yes	ns		527 nor vs. 527 gs	0.007142	0.005362	0.00178	0.001138	14	17	2.211	40
					Kolmogorov-Smirnov (distance)	0.0979	0.1	Yes	ns
					Data summary
					Number of columns (Column Factor)	4
					Number of rows (Row Factor)	17
					Number of values	60

### Sheet: 1p
wt nor	wt gs	527 nor	527 gs						wt nor	wt gs						527 nor	527 gs
0.803844	1.33683	1.26761	1.23631		Table Analyzed	splics wt/527		Number of values	103	102		Table Analyzed	splics wt/527		Number of values	103	103
1.4111	1.30625	0.856808	1.20892
0.952381	0.948012	1.12285	1.25587		Column B	wt gs		Minimum	0.3844	0.6466		Column D	527 gs		Minimum	0.6182	0.09781
1.29751	1.17519	0.872457	1.05634		vs.	vs.		25% Percentile	0.8344	1.078		vs.	vs.		25% Percentile	0.8568	0.8685
1.07471	1.43731	1.02504	0.864632		Column A	wt nor		Median	1.018	1.217		Column C	527 nor		Median	1.002	0.9937
0.489297	1.24508	0.696401	0.923318					75% Percentile	1.188	1.347					75% Percentile	1.123	1.088
1.21887	1.45042	0.782473	1.27152		Unpaired t test			Maximum	1.459	1.59		Unpaired t test			Maximum	1.506	1.326
1.28877	1.15334	1.0446	0.829421		P value	<0.0001						P value	0.3268
0.677152	0.969856	0.723787	1.20892		P value summary	****		Mean	1	1.202		P value summary	ns		Mean	0.9999	0.9738
0.541721	1.2844	1.36933	1.01721		Significantly different (P < 0.05)?	Yes		Std. Deviation	0.2488	0.1975		Significantly different (P < 0.05)?	No		Std. Deviation	0.194	0.1881
0.720839	1.10092	0.899844	1.06808		One- or two-tailed P value?	Two-tailed		Std. Error of Mean	0.02451	0.01955		One- or two-tailed P value?	Two-tailed		Std. Error of Mean	0.01911	0.01854
0.803844	1.33683	1.26761	1.23631		t, df	t=6.450, df=203						t, df	t=0.9830, df=204
0.436872	1.45915	0.942879	0.868545					Lower 95% CI	0.9514	1.164					Lower 95% CI	0.962	0.937
1.02665	0.8519	1.21674	0.86072		How big is the difference?			Upper 95% CI	1.049	1.241		How big is the difference?			Upper 95% CI	1.038	1.011
0.917431	1.02228	0.892019	1.07199		Mean of column A	1						Mean of column C	0.9999
0.467453	1.32809	1.05634	0.911581		Mean of column B	1.202						Mean of column D	0.9738
0.768895	1.34993	0.903756	1.10329		Difference between means (B - A) ± SEM	0.2025 ± 0.03139						Difference between means (D - C) ± SEM	-0.02617 ± 0.02662
0.567934	1.44605	1.02504	0.833333		95% confidence interval	0.1406 to 0.2643						95% confidence interval	-0.07866 to 0.02632
0.812582	1.34993	0.79421	0.997653		R squared (eta squared)	0.1701						R squared (eta squared)	0.004714
0.834426	1.27567	0.997653	0.931142
1.01791	1.21013	1.00548	1.06025		F test to compare variances							F test to compare variances
1.24945	1.58148	1.3302	0.79421		F, DFn, Dfd	1.587, 102, 101						F, DFn, Dfd	1.063, 102, 102
1.18829	1.25819	0.946792	1.17371		P value	0.021						P value	0.7582
1.43731	1.28877	1.00548	1.15023		P value summary	*						P value summary	ns
1.26693	1.14897	0.731612	1.16197		Significantly different (P < 0.05)?	Yes						Significantly different (P < 0.05)?	No
0.899956	0.913062	1.17371	0.899844
1.11402	0.917431	1.00157	0.872457		Normality of Residuals							Normality of Residuals
0.965487	0.891219	0.665102	0.931142		Test name	Statistics	P value	Passed normality test (alpha=0.05)?	P value summary			Test name	Statistics	P value	Passed normality test (alpha=0.05)?	P value summary
1.13587	1.2014	1.00157	0.974178		Anderson-Darling (A2*)	0.7582	0.0478	No	*			Anderson-Darling (A2*)	0.2595	0.7099	Yes	ns
1.17082	0.969856	1.02895	1.02895		D'Agostino-Pearson omnibus (K2)	5.012	0.0816	Yes	ns			D'Agostino-Pearson omnibus (K2)	14.48	0.0007	No	***
1.09218	0.8519	0.84507	1.28717		Shapiro-Wilk (W)	0.9854	0.0331	No	*			Shapiro-Wilk (W)	0.9832	0.0149	No	*
1.14897	1.34557	0.880282	1.1072		Kolmogorov-Smirnov (distance)	0.05454	0.1	Yes	ns			Kolmogorov-Smirnov (distance)	0.04275	0.1	Yes	ns
1.2145	1.10092	0.719875	0.966354
0.738314	1.20577	1.0759	0.970266		Data analyzed							Data analyzed
1.01791	1.14024	0.99374	0.946792		Sample size, column A	103						Sample size, column C	103
0.690258	1.40236	0.966354	0.762911		Sample size, column B	102						Sample size, column D	103
0.61599	1.22324	0.817684	1.02113
0.71647	1.39362	0.766823	1.31455
0.384447	1.38052	1.02895	1.13458
0.629096	1.45042	1.3615	1.06808
0.773263	1.30625	1.03678	1.19718
1.23635	0.987331	0.942879	0.899844
1.31935	1.19703	0.919405	0.989828
1.03102	1.07471	1.50626	0.762911
1.17082	1.07471	0.700313	1.08764
0.948012	1.10092	0.899844	0.743349
0.961118	1.00044	1.1698	0.719875
1.15771	0.987331	1.31847	1.0446
0.54609	1.31062	1.04851	1.01721
0.8519	0.873744	1.13067	1.11502
1.14461	1.57274	1.23239	0.997653
1.22324	1.09218	1.30673	1.01721
0.991699	1.17955	1.2989	1.05634
1.37178	0.917431	0.786385	0.92723
0.982962	1.2844	1.19718	1.18545
1.07034	1.19266	1.27543	1.06808
0.607252	1.33246	1.0759	1.09546
0.899956	1.45478	1.02113	0.841158
0.834426	1.50284	1.24804	1.16197
0.961118	1.39362	1.06416	1.05243
0.838794	1.19266	0.884194	0.802034
1.04412	1.26256	1.11502	0.805947
0.860638	1.43294	0.997653	0.923318
0.68152	1.19703	1.15023	0.508607
1.31935	1.2145	1.02895	1.0446
0.913062	1.33246	1.05634	1.0759
0.838794	1.07907	1.00548	0.821596
0.878113	1.39799	1.07199	0.892019
0.917431	1.36741	1.09546	0.895931
0.860638	1.59021	0.982003	0.962441
1.07034	1.31935	1.21283	1.16588
1.26693	0.943644	0.841158	0.942879
1.03539	1.19266	0.774648	1.15806
0.974225	0.934906	0.903756	1.03678
0.865007	1.38488	1.24413	1.15415
0.747051	1.45042	1.31064	1.16588
1.18829	0.646571	0.946792	1.08764
1.03539	1.17955	1.22066	1.01721
1.10966	0.908694	1.10329	1.1072
1.23198	1.24945	0.802034	1.32629
1.24072	0.904325	0.833333	0.786385
1.40673	0.755789	0.708138	0.923318
1.08781	1.10092	0.71205	1.08764
1.38052	1.02228	0.723787	0.813772
0.969856	1.23198	0.739437	0.884194
1.04412	1.21887	0.997653	0.966354
1.04412	0.78637	1.00939	0.492958
0.982962	1.33683	0.618153	0.747261
1.45915	1.28004	1.18936	0.954617
1.24072	1.15334	0.99374	0.680751
1.42857	1.37178	0.92723	0.097809
0.95675	1.2145	1.2011	0.880282
1.29314	1.2844	0.766823	1.0759
0.996068	1.12713	0.841158	0.974178
0.834426	1.34993	0.872457	0.876369
1.33246	1.30625	0.978091	0.723787
1.03539	1.41546	0.84507	0.99374
1.16208	1.14461	0.625978	0.813772
1.21013	1.3412	0.962441	0.766823
1.09655	1.17955	1.45931	1.05634
0.755789	0.9218	0.919405	0.731612
1.07471	1.38488	1.0133	1.06025
1.39799		1.02504	0.653365
